# Genome sequence resources from three isolates of the apple canker pathogen *Neonectria ditissima* infecting forest trees

**DOI:** 10.1101/2024.01.13.575195

**Authors:** Salim Bourras, Heriberto Vélëz, Katarina Ihrmark, Miguel Ángel Corrales Gutiérrez, Malin Elfstrand, Larisa Garkava-Gustavsson, Kerstin Dalman Falk

## Abstract

*Neonectria ditissima* is a generalist ascomycete plant pathogen causing canker diseases on a variety of hardwood tree species and can cross-infect many of them. The fungus enters the plants through wounds throughout the year. *N. ditissima* is considered a major threat to apple production responsible for the fruit tree canker disease which damages trees and causes rotting of fruits in storage. Nearby forests and shelter belts can serve as source of inoculum for well-managed apple orchards. Thus, knowledge about the *N. ditissima* isolates infecting different host species is essential for designing integrated pest management strategies. Here, we describe the genomes of three *N. ditissima* isolates, Nd_iso34, Nd_iso35, and Nd_iso36, infecting European beech, American tulip tree, and American beech, respectively. We obtained genome assemblies of ca. 45 megabases for all isolates, covering 94% of the *N. ditissima* reference annotation, and 97% of the universal single-copy orthologs (BUSCOs). We conclude that these genome assemblies are a highly relevant resource considering the scarcity of genomic data available for *N. ditissima*.
