## Supplementary File 1 for "Genome sequence resources from three isolates of the apple canker pathogen *Neonectria ditissima* infecting forest trees"

FUN_000885-T1	note	BUSCO:EOG0926004Z
FUN_004028-T1	note	BUSCO:EOG09260075
FUN_004679-T1	note	BUSCO:EOG0926009O
FUN_011852-T1	note	BUSCO:EOG092600NM
FUN_003936-T1	note	BUSCO:EOG092600S9
FUN_003177-T1	note	BUSCO:EOG092600SD
FUN_006103-T1	note	BUSCO:EOG092600SK
FUN_010036-T1	note	BUSCO:EOG092600T4
FUN_012123-T1	note	BUSCO:EOG092600T9
FUN_005582-T1	note	BUSCO:EOG092600W1
FUN_004886-T1	note	BUSCO:EOG092600X0
FUN_001493-T1	note	BUSCO:EOG092600XJ
FUN_004483-T1	note	BUSCO:EOG092601KZ
FUN_003040-T1	note	BUSCO:EOG092601YK
FUN_007271-T1	note	BUSCO:EOG0926025H
FUN_008753-T1	note	BUSCO:EOG09260274
FUN_004948-T1	note	BUSCO:EOG09260289
FUN_005203-T1	note	BUSCO:EOG092602BZ
FUN_011895-T1	note	BUSCO:EOG092602FH
FUN_000977-T1	note	BUSCO:EOG092602I6
FUN_001760-T1	note	BUSCO:EOG092602MO
FUN_004587-T1	note	BUSCO:EOG092602OP
FUN_001983-T1	note	BUSCO:EOG092602UY
FUN_007164-T1	note	BUSCO:EOG09260375
FUN_012082-T1	note	BUSCO:EOG092603D0
FUN_004596-T1	note	BUSCO:EOG092603EH
FUN_004663-T1	note	BUSCO:EOG092603JK
FUN_004676-T1	note	BUSCO:EOG092603KJ
FUN_006131-T1	note	BUSCO:EOG092603SM
FUN_009135-T1	note	BUSCO:EOG092603YJ
FUN_001969-T1	note	BUSCO:EOG0926047G
FUN_006757-T1	note	BUSCO:EOG09260492
FUN_010563-T1	note	BUSCO:EOG0926049A
FUN_005561-T1	note	BUSCO:EOG0926049S
FUN_003024-T1	note	BUSCO:EOG092604A0
FUN_003022-T1	note	BUSCO:EOG092604I8
FUN_009869-T1	note	BUSCO:EOG092604KQ
FUN_000591-T1	note	BUSCO:EOG092604MJ
FUN_004678-T1	note	BUSCO:EOG092604ML
FUN_005543-T1	note	BUSCO:EOG092604S1
FUN_002755-T1	note	BUSCO:EOG092604ZZ
FUN_000889-T1	note	BUSCO:EOG0926051U
FUN_005637-T1	note	BUSCO:EOG092605FC
FUN_005567-T1	note	BUSCO:EOG092605KN
FUN_011572-T1	note	BUSCO:EOG092605OK
FUN_000047-T1	note	BUSCO:EOG092605QM
FUN_002487-T1	note	BUSCO:EOG092605T6
FUN_005163-T1	note	BUSCO:EOG092605VL
FUN_000013-T1	note	BUSCO:EOG092605VU
FUN_012122-T1	note	BUSCO:EOG092605ZA
FUN_002741-T1	note	BUSCO:EOG092606AD
FUN_010938-T1	note	BUSCO:EOG092606AJ
FUN_011348-T1	note	BUSCO:EOG092606CY
FUN_000849-T1	note	BUSCO:EOG092606O3
FUN_005149-T1	note	BUSCO:EOG092606UX
FUN_003612-T1	note	BUSCO:EOG092606WZ
FUN_003198-T1	note	BUSCO:EOG0926071Q
FUN_004839-T1	note	BUSCO:EOG0926073O
FUN_010562-T1	note	BUSCO:EOG0926074Y
FUN_002697-T1	note	BUSCO:EOG09260779
FUN_002617-T1	note	BUSCO:EOG0926077L
FUN_006965-T1	note	BUSCO:EOG0926079Q
FUN_000872-T1	note	BUSCO:EOG092607OQ
FUN_000111-T1	note	BUSCO:EOG092607QZ
FUN_000065-T1	note	BUSCO:EOG092607ZS
FUN_003143-T1	note	BUSCO:EOG092608AE
FUN_006314-T1	note	BUSCO:EOG092608AV
FUN_007313-T1	note	BUSCO:EOG092608C4
FUN_003199-T1	note	BUSCO:EOG092608GK
FUN_008330-T1	note	BUSCO:EOG092608L0
FUN_002786-T1	note	BUSCO:EOG092608RH
FUN_000011-T1	note	BUSCO:EOG092608T8
FUN_001069-T1	note	BUSCO:EOG092608WI
FUN_000140-T1	note	BUSCO:EOG092608WU
FUN_006650-T1	note	BUSCO:EOG092608ZS
FUN_011161-T1	note	BUSCO:EOG0926092K
FUN_007556-T1	note	BUSCO:EOG09260931
FUN_003591-T1	note	BUSCO:EOG092609JB
FUN_000682-T1	note	BUSCO:EOG092609O9
FUN_003200-T1	note	BUSCO:EOG092609RF
FUN_007770-T1	note	BUSCO:EOG092609YT
FUN_001038-T1	note	BUSCO:EOG09260A27
FUN_011159-T1	note	BUSCO:EOG09260A6Q
FUN_002649-T1	note	BUSCO:EOG09260A98
FUN_006071-T1	note	BUSCO:EOG09260AEC
FUN_003004-T1	note	BUSCO:EOG09260APA
FUN_011886-T1	note	BUSCO:EOG09260AZA
FUN_003150-T1	note	BUSCO:EOG09260AZK
FUN_002591-T1	note	BUSCO:EOG09260AZM
FUN_004329-T1	note	BUSCO:EOG09260B3H
FUN_002627-T1	note	BUSCO:EOG09260B3X
FUN_005050-T1	note	BUSCO:EOG09260B65
FUN_002468-T1	note	BUSCO:EOG09260BFE
FUN_004997-T1	note	BUSCO:EOG09260BL6
FUN_006670-T1	note	BUSCO:EOG09260BRA
FUN_009127-T1	note	BUSCO:EOG09260BSW
FUN_001482-T1	note	BUSCO:EOG09260BYL
FUN_007255-T1	note	BUSCO:EOG09260BZ0
FUN_005629-T1	note	BUSCO:EOG09260C2V
FUN_000189-T1	note	BUSCO:EOG09260C5W
FUN_010334-T1	note	BUSCO:EOG09260DBG
FUN_004249-T1	note	BUSCO:EOG09260DFH
FUN_010034-T1	note	BUSCO:EOG09260DFJ
FUN_003454-T1	note	BUSCO:EOG09260DP1
FUN_000133-T1	note	BUSCO:EOG09260DUR
FUN_003649-T1	note	BUSCO:EOG09260DUW
FUN_007252-T1	note	BUSCO:EOG09260DXP
FUN_010941-T1	note	BUSCO:EOG09260E2O
FUN_002133-T1	note	BUSCO:EOG09260E8K
FUN_000231-T1	note	BUSCO:EOG09260EAZ
FUN_000016-T1	note	BUSCO:EOG09260EE7
FUN_004308-T1	note	BUSCO:EOG09260EOI
FUN_002718-T1	note	BUSCO:EOG09260EPQ
FUN_011266-T1	note	BUSCO:EOG09260EPS
FUN_005560-T1	note	BUSCO:EOG09260EQD
FUN_001388-T1	note	BUSCO:EOG09260ERO
FUN_004365-T1	note	BUSCO:EOG09260ETR
FUN_007091-T1	note	BUSCO:EOG09260EZT
FUN_011325-T1	note	BUSCO:EOG09260FFP
FUN_001081-T1	note	BUSCO:EOG09260FKU
FUN_009131-T1	note	BUSCO:EOG09260FL2
FUN_007106-T1	note	BUSCO:EOG09260FMW
FUN_002121-T1	note	BUSCO:EOG09260FPA
FUN_002754-T1	note	BUSCO:EOG09260FX0
FUN_006376-T1	note	BUSCO:EOG09260FZZ
FUN_007732-T1	note	BUSCO:EOG09260GF5
FUN_004251-T1	note	BUSCO:EOG09260GIX
FUN_006186-T1	note	BUSCO:EOG09260GKG
FUN_004024-T1	note	BUSCO:EOG09260GR8
FUN_008463-T1	note	BUSCO:EOG09260H6E
FUN_005849-T1	note	BUSCO:EOG09260H81
FUN_007331-T1	note	BUSCO:EOG09260HMA
FUN_004334-T1	note	BUSCO:EOG09260HPO
FUN_004626-T1	note	BUSCO:EOG09260HS3
FUN_000909-T1	note	BUSCO:EOG09260HSP
FUN_001460-T1	note	BUSCO:EOG09260IU8
FUN_003977-T1	note	BUSCO:EOG09260J53
FUN_006601-T1	note	BUSCO:EOG09260J8F
FUN_006194-T1	note	BUSCO:EOG09260J97
FUN_002479-T1	note	BUSCO:EOG09260JDM
FUN_003036-T1	note	BUSCO:EOG09260JED
FUN_000148-T1	note	BUSCO:EOG09260JJW
FUN_008813-T1	note	BUSCO:EOG09260JNY
FUN_003352-T1	note	BUSCO:EOG09260JO5
FUN_002361-T1	note	BUSCO:EOG09260JPV
FUN_001958-T1	note	BUSCO:EOG09260JT9
FUN_010092-T1	note	BUSCO:EOG09260JTZ
FUN_008134-T1	note	BUSCO:EOG09260K24
FUN_007476-T1	note	BUSCO:EOG09260K29
FUN_009289-T1	note	BUSCO:EOG09260K4B
FUN_006774-T1	note	BUSCO:EOG09260K4V
FUN_004455-T1	note	BUSCO:EOG09260K5F
FUN_002799-T1	note	BUSCO:EOG09260KCB
FUN_005722-T1	note	BUSCO:EOG09260KCW
FUN_007238-T1	note	BUSCO:EOG09260KDB
FUN_004730-T1	note	BUSCO:EOG09260KGS
FUN_010058-T1	note	BUSCO:EOG09260KIY
FUN_004098-T1	note	BUSCO:EOG09260KM4
FUN_003930-T1	note	BUSCO:EOG09260KNI
FUN_002995-T1	note	BUSCO:EOG09260KNR
FUN_008466-T1	note	BUSCO:EOG09260KUC
FUN_006371-T1	note	BUSCO:EOG09260KWP
FUN_002354-T1	note	BUSCO:EOG09260LBU
FUN_000075-T1	note	BUSCO:EOG09260LI6
FUN_007076-T1	note	BUSCO:EOG09260LJ8
FUN_008924-T1	note	BUSCO:EOG09260LRX
FUN_001716-T1	note	BUSCO:EOG09260LS9
FUN_002520-T1	note	BUSCO:EOG09260LVD
FUN_003933-T1	note	BUSCO:EOG09260M44
FUN_002794-T1	note	BUSCO:EOG09260M87
FUN_002388-T1	note	BUSCO:EOG09260MBW
FUN_000156-T1	note	BUSCO:EOG09260MRU
FUN_004561-T1	note	BUSCO:EOG09260N2T
FUN_002622-T1	note	BUSCO:EOG09260N53
FUN_004537-T1	note	BUSCO:EOG09260NAN
FUN_009987-T1	note	BUSCO:EOG09260NC6
FUN_009307-T1	note	BUSCO:EOG09260NE0
FUN_005829-T1	note	BUSCO:EOG09260NHB
FUN_001431-T1	note	BUSCO:EOG09260NHN
FUN_003438-T1	note	BUSCO:EOG09260NJW
FUN_004244-T1	note	BUSCO:EOG09260NNR
FUN_006330-T1	note	BUSCO:EOG09260NWN
FUN_003415-T1	note	BUSCO:EOG09260NXC
FUN_008494-T1	note	BUSCO:EOG09260NXJ
FUN_008878-T1	note	BUSCO:EOG09260NY2
FUN_005215-T1	note	BUSCO:EOG09260NZ8
FUN_003381-T1	note	BUSCO:EOG09260OCI
FUN_008506-T1	note	BUSCO:EOG09260OE9
FUN_005084-T1	note	BUSCO:EOG09260OLB
FUN_000555-T1	note	BUSCO:EOG09260OM6
FUN_007662-T1	note	BUSCO:EOG09260OQ8
FUN_008131-T1	note	BUSCO:EOG09260P2K
FUN_000689-T1	note	BUSCO:EOG09260P5R
FUN_005878-T1	note	BUSCO:EOG09260PI1
FUN_004812-T1	note	BUSCO:EOG09260QNB
FUN_000421-T1	note	BUSCO:EOG09260QVP
FUN_007699-T1	note	BUSCO:EOG09260R84
FUN_004854-T1	note	BUSCO:EOG09260R9L
FUN_002137-T1	note	BUSCO:EOG09260RGH
FUN_008849-T1	note	BUSCO:EOG09260RGH
FUN_002454-T1	note	BUSCO:EOG09260RNZ
FUN_007502-T1	note	BUSCO:EOG09260RRC
FUN_003043-T1	note	BUSCO:EOG09260RRN
FUN_002730-T1	note	BUSCO:EOG09260RS7
FUN_007673-T1	note	BUSCO:EOG09260RVQ
FUN_002302-T1	note	BUSCO:EOG09260S2Z
FUN_001427-T1	note	BUSCO:EOG09260S3L
FUN_002489-T1	note	BUSCO:EOG09260S5R
FUN_010964-T1	note	BUSCO:EOG09260SIZ
FUN_007107-T1	note	BUSCO:EOG09260SJV
FUN_004767-T1	note	BUSCO:EOG09260SL3
FUN_005224-T1	note	BUSCO:EOG09260SR2
FUN_001234-T1	note	BUSCO:EOG09260SRF
FUN_006213-T1	note	BUSCO:EOG09260T28
FUN_002322-T1	note	BUSCO:EOG09260TDY
FUN_004182-T1	note	BUSCO:EOG09260THV
FUN_006353-T1	note	BUSCO:EOG09260TLW
FUN_003135-T1	note	BUSCO:EOG09260TPT
FUN_009333-T1	note	BUSCO:EOG09260TUT
FUN_005657-T1	note	BUSCO:EOG09260TVA
FUN_006765-T1	note	BUSCO:EOG09260TWS
FUN_007956-T1	note	BUSCO:EOG09260U6R
FUN_008776-T1	note	BUSCO:EOG09260UA2
FUN_004704-T1	note	BUSCO:EOG09260UJK
FUN_001999-T1	note	BUSCO:EOG09260UXC
FUN_008467-T1	note	BUSCO:EOG09260V5Q
FUN_001754-T1	note	BUSCO:EOG09260V8Q
FUN_004816-T1	note	BUSCO:EOG09260VCG
FUN_004908-T1	note	BUSCO:EOG09260VEY
FUN_001444-T1	note	BUSCO:EOG09260VHV
FUN_007154-T1	note	BUSCO:EOG09260VTA
FUN_005228-T1	note	BUSCO:EOG09260VTN
FUN_007203-T1	note	BUSCO:EOG09260VYK
FUN_005497-T1	note	BUSCO:EOG09260W52
FUN_001931-T1	note	BUSCO:EOG09260W8D
FUN_001787-T1	note	BUSCO:EOG09260W9L
FUN_009417-T1	note	BUSCO:EOG09260WCZ
FUN_005596-T1	note	BUSCO:EOG09260WG2
FUN_001604-T1	note	BUSCO:EOG09260WGT
FUN_000144-T1	note	BUSCO:EOG09260WU6
FUN_000523-T1	note	BUSCO:EOG09260WUA
FUN_008808-T1	note	BUSCO:EOG09260WUS
FUN_009140-T1	note	BUSCO:EOG09260WYQ
FUN_002126-T1	note	BUSCO:EOG09260XH5
FUN_000825-T1	note	BUSCO:EOG09260XL0
FUN_004111-T1	note	BUSCO:EOG09260XMI
FUN_011972-T1	note	BUSCO:EOG09260XOG
FUN_008923-T1	note	BUSCO:EOG09260XQV
FUN_003050-T1	note	BUSCO:EOG09260XSR
FUN_008698-T1	note	BUSCO:EOG09260Y2Q
FUN_008209-T1	note	BUSCO:EOG09260YMF
FUN_002148-T1	note	BUSCO:EOG09260Z3X
FUN_003032-T1	note	BUSCO:EOG09260Z5E
FUN_003958-T1	note	BUSCO:EOG09260ZG2
FUN_011576-T1	note	BUSCO:EOG09260ZWU
FUN_011454-T1	note	BUSCO:EOG09261031
FUN_002770-T1	note	BUSCO:EOG092610KH
FUN_002846-T1	note	BUSCO:EOG092610LP
FUN_001169-T1	note	BUSCO:EOG092610LQ
FUN_006831-T1	note	BUSCO:EOG092610QT
FUN_006859-T1	note	BUSCO:EOG092610TN
FUN_002497-T1	note	BUSCO:EOG092610VI
FUN_007258-T1	note	BUSCO:EOG092610ZY
FUN_000064-T1	note	BUSCO:EOG09261127
FUN_000864-T1	note	BUSCO:EOG0926112A
FUN_000236-T1	note	BUSCO:EOG0926115P
FUN_003880-T1	note	BUSCO:EOG0926115V
FUN_002636-T1	note	BUSCO:EOG092611G7
FUN_004262-T1	note	BUSCO:EOG092611HB
FUN_002476-T1	note	BUSCO:EOG09261225
FUN_004763-T1	note	BUSCO:EOG0926129I
FUN_004297-T1	note	BUSCO:EOG092612AK
FUN_003146-T1	note	BUSCO:EOG092612CC
FUN_007221-T1	note	BUSCO:EOG092612J3
FUN_006178-T1	note	BUSCO:EOG092612LP
FUN_005234-T1	note	BUSCO:EOG092612MY
FUN_001528-T1	note	BUSCO:EOG092612XD
FUN_007323-T1	note	BUSCO:EOG0926131E
FUN_008695-T1	note	BUSCO:EOG0926133I
FUN_009300-T1	note	BUSCO:EOG0926137U
FUN_003816-T1	note	BUSCO:EOG092613QA
FUN_006856-T1	note	BUSCO:EOG092613R2
FUN_009426-T1	note	BUSCO:EOG092613S3
FUN_001481-T1	note	BUSCO:EOG09261404
FUN_011911-T1	note	BUSCO:EOG0926140Q
FUN_002740-T1	note	BUSCO:EOG0926142H
FUN_003842-T1	note	BUSCO:EOG0926142Y
FUN_005663-T1	note	BUSCO:EOG0926146A
FUN_002681-T1	note	BUSCO:EOG09261476
FUN_010993-T1	note	BUSCO:EOG092614DJ
FUN_001582-T1	note	BUSCO:EOG092614E6
FUN_003915-T1	note	BUSCO:EOG092614O9
FUN_007965-T1	note	BUSCO:EOG092614UB
FUN_008986-T1	note	BUSCO:EOG092614ZG
FUN_005598-T1	note	BUSCO:EOG0926158Y
FUN_002798-T1	note	BUSCO:EOG092615CC
FUN_007060-T1	note	BUSCO:EOG092615IE
FUN_003297-T1	note	BUSCO:EOG092615SM
FUN_001515-T1	note	BUSCO:EOG092615Y4
FUN_000049-T1	note	BUSCO:EOG09261660
FUN_007884-T1	note	BUSCO:EOG09261666
FUN_011846-T1	note	BUSCO:EOG092616QN
FUN_007257-T1	note	BUSCO:EOG092616YZ
FUN_004846-T1	note	BUSCO:EOG092617AN
FUN_004346-T1	note	BUSCO:EOG092617RN
FUN_004575-T1	note	BUSCO:EOG092617RY
FUN_000150-T1	note	BUSCO:EOG092617S2
FUN_010676-T1	note	BUSCO:EOG09261801
FUN_004410-T1	note	BUSCO:EOG092618J9
FUN_000860-T1	note	BUSCO:EOG092618M2
FUN_000546-T1	note	BUSCO:EOG092618UZ
FUN_006439-T1	note	BUSCO:EOG0926195C
FUN_006084-T1	note	BUSCO:EOG092619EA
FUN_010581-T1	note	BUSCO:EOG092619GP
FUN_011511-T1	note	BUSCO:EOG092619L1
FUN_011745-T1	note	BUSCO:EOG092619MJ
FUN_010525-T1	note	BUSCO:EOG092619NK
FUN_000663-T1	note	BUSCO:EOG092619RJ
FUN_005936-T1	note	BUSCO:EOG092619VG
FUN_008830-T1	note	BUSCO:EOG09261A3K
FUN_007153-T1	note	BUSCO:EOG09261ABB
FUN_000830-T1	note	BUSCO:EOG09261ACJ
FUN_007155-T1	note	BUSCO:EOG09261AH9
FUN_010623-T1	note	BUSCO:EOG09261AMX
FUN_004716-T1	note	BUSCO:EOG09261B14
FUN_011157-T1	note	BUSCO:EOG09261B18
FUN_009953-T1	note	BUSCO:EOG09261B3Q
FUN_002352-T1	note	BUSCO:EOG09261B6Y
FUN_007244-T1	note	BUSCO:EOG09261BP0
FUN_005512-T1	note	BUSCO:EOG09261BPJ
FUN_008482-T1	note	BUSCO:EOG09261C0G
FUN_004852-T1	note	BUSCO:EOG09261CM0
FUN_008321-T1	note	BUSCO:EOG09261CQG
FUN_002688-T1	note	BUSCO:EOG09261CWO
FUN_004834-T1	note	BUSCO:EOG09261CXQ
FUN_004064-T1	note	BUSCO:EOG09261D4D
FUN_004672-T1	note	BUSCO:EOG09261DG0
FUN_009014-T1	note	BUSCO:EOG09261DGU
FUN_003123-T1	note	BUSCO:EOG09261DHR
FUN_005652-T1	note	BUSCO:EOG09261DJC
FUN_007552-T1	note	BUSCO:EOG09261DRB
FUN_005675-T1	note	BUSCO:EOG09261DW8
FUN_002571-T1	note	BUSCO:EOG09261EAB
FUN_006804-T1	note	BUSCO:EOG09261EM7
FUN_003633-T1	note	BUSCO:EOG09261EMF
FUN_003324-T1	note	BUSCO:EOG09261EU7
FUN_000929-T1	note	BUSCO:EOG09261EY9
FUN_003367-T1	note	BUSCO:EOG09261F73
FUN_004132-T1	note	BUSCO:EOG09261F9G
FUN_004962-T1	note	BUSCO:EOG09261FAB
FUN_008210-T1	note	BUSCO:EOG09261FAX
FUN_001410-T1	note	BUSCO:EOG09261FH7
FUN_003117-T1	note	BUSCO:EOG09261FM4
FUN_001561-T1	note	BUSCO:EOG09261G1Y
FUN_003264-T1	note	BUSCO:EOG09261G4Z
FUN_001510-T1	note	BUSCO:EOG09261G92
FUN_007082-T1	note	BUSCO:EOG09261H5E
FUN_000491-T1	note	BUSCO:EOG09261HB6
FUN_007339-T1	note	BUSCO:EOG09261HM3
FUN_011436-T1	note	BUSCO:EOG09261HQU
FUN_004667-T1	note	BUSCO:EOG09261HZD
FUN_006362-T1	note	BUSCO:EOG09261I0F
FUN_002791-T1	note	BUSCO:EOG09261I1G
FUN_003351-T1	note	BUSCO:EOG09261I1I
FUN_010585-T1	note	BUSCO:EOG09261I8J
FUN_006182-T1	note	BUSCO:EOG09261IBJ
FUN_004145-T1	note	BUSCO:EOG09261ICI
FUN_004756-T1	note	BUSCO:EOG09261IEH
FUN_001921-T1	note	BUSCO:EOG09261IEV
FUN_006763-T1	note	BUSCO:EOG09261IOS
FUN_004403-T1	note	BUSCO:EOG09261J0P
FUN_007139-T1	note	BUSCO:EOG09261JCQ
FUN_009873-T1	note	BUSCO:EOG09261JR0
FUN_004151-T1	note	BUSCO:EOG09261JUE
FUN_000092-T1	note	BUSCO:EOG09261JWS
FUN_000063-T1	note	BUSCO:EOG09261K9J
FUN_006823-T1	note	BUSCO:EOG09261KHB
FUN_004437-T1	note	BUSCO:EOG09261KRX
FUN_002743-T1	note	BUSCO:EOG09261KZ6
FUN_003595-T1	note	BUSCO:EOG09261L4M
FUN_009540-T1	note	BUSCO:EOG09261LEU
FUN_000791-T1	note	BUSCO:EOG09261LPY
FUN_000158-T1	note	BUSCO:EOG09261LV7
FUN_003073-T1	note	BUSCO:EOG09261M4S
FUN_010922-T1	note	BUSCO:EOG09261M78
FUN_001486-T1	note	BUSCO:EOG09261MG9
FUN_008013-T1	note	BUSCO:EOG09261MMR
FUN_008129-T1	note	BUSCO:EOG09261MOX
FUN_001827-T1	note	BUSCO:EOG09261MPU
FUN_007202-T1	note	BUSCO:EOG09261N20
FUN_002556-T1	note	BUSCO:EOG09261N2L
FUN_004538-T1	note	BUSCO:EOG09261N64
FUN_000893-T1	note	BUSCO:EOG09261NLR
FUN_001813-T1	note	BUSCO:EOG09261NLY
FUN_007537-T1	note	BUSCO:EOG09261NW2
FUN_004879-T1	note	BUSCO:EOG09261O4Y
FUN_004725-T1	note	BUSCO:EOG09261O7R
FUN_002746-T1	note	BUSCO:EOG09261OIA
FUN_006767-T1	note	BUSCO:EOG09261OIF
FUN_000871-T1	note	BUSCO:EOG09261OKK
FUN_004697-T1	note	BUSCO:EOG09261OLD
FUN_004781-T1	note	BUSCO:EOG09261ONU
FUN_011810-T1	note	BUSCO:EOG09261ONU
FUN_007697-T1	note	BUSCO:EOG09261OSU
FUN_011004-T1	note	BUSCO:EOG09261OXD
FUN_007205-T1	note	BUSCO:EOG09261OXV
FUN_005703-T1	note	BUSCO:EOG09261P7G
FUN_001900-T1	note	BUSCO:EOG09261PJZ
FUN_006600-T1	note	BUSCO:EOG09261PNZ
FUN_006591-T1	note	BUSCO:EOG09261Q18
FUN_010662-T1	note	BUSCO:EOG09261Q5L
FUN_004611-T1	note	BUSCO:EOG09261QR5
FUN_007903-T1	note	BUSCO:EOG09261QR8
FUN_003420-T1	note	BUSCO:EOG09261QXC
FUN_001816-T1	note	BUSCO:EOG09261QYO
FUN_002678-T1	note	BUSCO:EOG09261RFF
FUN_008988-T1	note	BUSCO:EOG09261RU1
FUN_008726-T1	note	BUSCO:EOG09261RWJ
FUN_011451-T1	note	BUSCO:EOG09261RWU
FUN_000959-T1	note	BUSCO:EOG09261S0S
FUN_008498-T1	note	BUSCO:EOG09261S7X
FUN_004933-T1	note	BUSCO:EOG09261SS1
FUN_004290-T1	note	BUSCO:EOG09261T6U
FUN_003410-T1	note	BUSCO:EOG09261T74
FUN_004255-T1	note	BUSCO:EOG09261T98
FUN_003660-T1	note	BUSCO:EOG09261TEQ
FUN_000099-T1	note	BUSCO:EOG09261TPN
FUN_003298-T1	note	BUSCO:EOG09261UMG
FUN_007228-T1	note	BUSCO:EOG09261UOJ
FUN_008975-T1	note	BUSCO:EOG09261UPM
FUN_005432-T1	note	BUSCO:EOG09261UWT
FUN_004245-T1	note	BUSCO:EOG09261V03
FUN_006130-T1	note	BUSCO:EOG09261V2P
FUN_009434-T1	note	BUSCO:EOG09261V87
FUN_010733-T1	note	BUSCO:EOG09261V9P
FUN_009713-T1	note	BUSCO:EOG09261VD2
FUN_001601-T1	note	BUSCO:EOG09261VI3
FUN_011971-T1	note	BUSCO:EOG09261VUC
FUN_002312-T1	note	BUSCO:EOG09261W1K
FUN_003282-T1	note	BUSCO:EOG09261W2O
FUN_001142-T1	note	BUSCO:EOG09261W3X
FUN_002080-T1	note	BUSCO:EOG09261W90
FUN_004166-T1	note	BUSCO:EOG09261WJ8
FUN_008918-T1	note	BUSCO:EOG09261WVT
FUN_006822-T1	note	BUSCO:EOG09261X9E
FUN_004921-T1	note	BUSCO:EOG09261XAF
FUN_000567-T1	note	BUSCO:EOG09261XGL
FUN_003926-T1	note	BUSCO:EOG09261XNJ
FUN_001906-T1	note	BUSCO:EOG09261XNU
FUN_007996-T1	note	BUSCO:EOG09261XZ6
FUN_006788-T1	note	BUSCO:EOG09261Y04
FUN_000540-T1	note	BUSCO:EOG09261YGB
FUN_008991-T1	note	BUSCO:EOG09261YLQ
FUN_008765-T1	note	BUSCO:EOG09261YRA
FUN_004687-T1	note	BUSCO:EOG09261YV6
FUN_011135-T1	note	BUSCO:EOG09261YV6
FUN_006726-T1	note	BUSCO:EOG09261ZFN
FUN_002728-T1	note	BUSCO:EOG09261ZI1
FUN_001391-T1	note	BUSCO:EOG09261ZJR
FUN_004265-T1	note	BUSCO:EOG09261ZPW
FUN_003258-T1	note	BUSCO:EOG09261ZXZ
FUN_004186-T1	note	BUSCO:EOG092620E4
FUN_011942-T1	note	BUSCO:EOG092620EL
FUN_005080-T1	note	BUSCO:EOG092620FM
FUN_000121-T1	note	BUSCO:EOG092620IA
FUN_010729-T1	note	BUSCO:EOG092620U5
FUN_000933-T1	note	BUSCO:EOG092620V3
FUN_009436-T1	note	BUSCO:EOG0926213Q
FUN_007230-T1	note	BUSCO:EOG0926213Z
FUN_006561-T1	note	BUSCO:EOG092621CP
FUN_003085-T1	note	BUSCO:EOG092621F2
FUN_007262-T1	note	BUSCO:EOG092621GA
FUN_004536-T1	note	BUSCO:EOG092621GY
FUN_006289-T1	note	BUSCO:EOG092621S9
FUN_004243-T1	note	BUSCO:EOG092621X3
FUN_001165-T1	note	BUSCO:EOG092621YU
FUN_011573-T1	note	BUSCO:EOG092621ZV
FUN_006455-T1	note	BUSCO:EOG0926229Z
FUN_010780-T1	note	BUSCO:EOG09262341
FUN_004965-T1	note	BUSCO:EOG0926235L
FUN_001859-T1	note	BUSCO:EOG09262387
FUN_001883-T1	note	BUSCO:EOG092623WR
FUN_005044-T1	note	BUSCO:EOG0926248P
FUN_000046-T1	note	BUSCO:EOG092624JL
FUN_001876-T1	note	BUSCO:EOG092624KK
FUN_001400-T1	note	BUSCO:EOG092624RX
FUN_003184-T1	note	BUSCO:EOG092624SJ
FUN_010616-T1	note	BUSCO:EOG092624UF
FUN_003195-T1	note	BUSCO:EOG092624X0
FUN_002707-T1	note	BUSCO:EOG09262516
FUN_008890-T1	note	BUSCO:EOG0926251E
FUN_002491-T1	note	BUSCO:EOG09262528
FUN_001471-T1	note	BUSCO:EOG092625AX
FUN_007184-T1	note	BUSCO:EOG092625OH
FUN_002848-T1	note	BUSCO:EOG092625P1
FUN_000070-T1	note	BUSCO:EOG092625U6
FUN_001180-T1	note	BUSCO:EOG09262645
FUN_007468-T1	note	BUSCO:EOG092626HU
FUN_010524-T1	note	BUSCO:EOG09262739
FUN_005917-T1	note	BUSCO:EOG0926273Q
FUN_000946-T1	note	BUSCO:EOG092627F1
FUN_005503-T1	note	BUSCO:EOG092627XA
FUN_005725-T1	note	BUSCO:EOG092628A0
FUN_000146-T1	note	BUSCO:EOG092628FW
FUN_012047-T1	note	BUSCO:EOG092628LW
FUN_000877-T1	note	BUSCO:EOG092628SP
FUN_004607-T1	note	BUSCO:EOG09262914
FUN_008738-T1	note	BUSCO:EOG092629FB
FUN_002060-T1	note	BUSCO:EOG092629RT
FUN_002779-T1	note	BUSCO:EOG092629U5
FUN_008349-T1	note	BUSCO:EOG092629WA
FUN_006707-T1	note	BUSCO:EOG092629WJ
FUN_004107-T1	note	BUSCO:EOG092629ZN
FUN_005504-T1	note	BUSCO:EOG09262A65
FUN_008316-T1	note	BUSCO:EOG09262A6N
FUN_001347-T1	note	BUSCO:EOG09262A8G
FUN_007086-T1	note	BUSCO:EOG09262A8G
FUN_003171-T1	note	BUSCO:EOG09262B1U
FUN_010567-T1	note	BUSCO:EOG09262B1U
FUN_011398-T1	note	BUSCO:EOG09262BCZ
FUN_004576-T1	note	BUSCO:EOG09262BHE
FUN_004709-T1	note	BUSCO:EOG09262BVA
FUN_004185-T1	note	BUSCO:EOG09262C5Z
FUN_002988-T1	note	BUSCO:EOG09262CA4
FUN_009451-T1	note	BUSCO:EOG09262CBI
FUN_000211-T1	note	BUSCO:EOG09262CDO
FUN_005603-T1	note	BUSCO:EOG09262CMP
FUN_008453-T1	note	BUSCO:EOG09262CO6
FUN_011968-T1	note	BUSCO:EOG09262CUO
FUN_005697-T1	note	BUSCO:EOG09262CXO
FUN_003070-T1	note	BUSCO:EOG09262D0D
FUN_004158-T1	note	BUSCO:EOG09262D4G
FUN_002241-T1	note	BUSCO:EOG09262DC1
FUN_006325-T1	note	BUSCO:EOG09262DKA
FUN_004333-T1	note	BUSCO:EOG09262DPL
FUN_001821-T1	note	BUSCO:EOG09262DUV
FUN_004321-T1	note	BUSCO:EOG09262E3Q
FUN_003155-T1	note	BUSCO:EOG09262E4Q
FUN_010663-T1	note	BUSCO:EOG09262E4T
FUN_003910-T1	note	BUSCO:EOG09262E7I
FUN_002942-T1	note	BUSCO:EOG09262E7W
FUN_004294-T1	note	BUSCO:EOG09262E98
FUN_006208-T1	note	BUSCO:EOG09262ESR
FUN_003803-T1	note	BUSCO:EOG09262F22
FUN_003091-T1	note	BUSCO:EOG09262F7P
FUN_003934-T1	note	BUSCO:EOG09262FE3
FUN_003573-T1	note	BUSCO:EOG09262FJB
FUN_003876-T1	note	BUSCO:EOG09262FW1
FUN_002979-T1	note	BUSCO:EOG09262G8Y
FUN_000670-T1	note	BUSCO:EOG09262GLP
FUN_006184-T1	note	BUSCO:EOG09262GNE
FUN_005285-T1	note	BUSCO:EOG09262GVX
FUN_006966-T1	note	BUSCO:EOG09262GWQ
FUN_011138-T1	note	BUSCO:EOG09262GXD
FUN_004457-T1	note	BUSCO:EOG09262H1X
FUN_003652-T1	note	BUSCO:EOG09262H34
FUN_002635-T1	note	BUSCO:EOG09262H50
FUN_004918-T1	note	BUSCO:EOG09262HA6
FUN_003935-T1	note	BUSCO:EOG09262HKC
FUN_000558-T1	note	BUSCO:EOG09262HP3
FUN_006829-T1	note	BUSCO:EOG09262HQM
FUN_008810-T1	note	BUSCO:EOG09262I0R
FUN_005923-T1	note	BUSCO:EOG09262I5I
FUN_004476-T1	note	BUSCO:EOG09262ILV
FUN_003173-T1	note	BUSCO:EOG09262IP2
FUN_011163-T1	note	BUSCO:EOG09262IY3
FUN_006109-T1	note	BUSCO:EOG09262IZ6
FUN_003417-T1	note	BUSCO:EOG09262J7K
FUN_004961-T1	note	BUSCO:EOG09262JAT
FUN_003653-T1	note	BUSCO:EOG09262JRP
FUN_006205-T1	note	BUSCO:EOG09262JWJ
FUN_001498-T1	note	BUSCO:EOG09262JZK
FUN_002492-T1	note	BUSCO:EOG09262JZW
FUN_004724-T1	note	BUSCO:EOG09262K67
FUN_003362-T1	note	BUSCO:EOG09262K8C
FUN_000233-T1	note	BUSCO:EOG09262K8L
FUN_004800-T1	note	BUSCO:EOG09262K9A
FUN_004909-T1	note	BUSCO:EOG09262KJA
FUN_007231-T1	note	BUSCO:EOG09262KN8
FUN_001523-T1	note	BUSCO:EOG09262KUJ
FUN_003037-T1	note	BUSCO:EOG09262KVB
FUN_005879-T1	note	BUSCO:EOG09262KXK
FUN_007224-T1	note	BUSCO:EOG09262KZ3
FUN_005028-T1	note	BUSCO:EOG09262L1P
FUN_007510-T1	note	BUSCO:EOG09262LI4
FUN_005208-T1	note	BUSCO:EOG09262LYR
FUN_010312-T1	note	BUSCO:EOG09262M0W
FUN_005881-T1	note	BUSCO:EOG09262M2J
FUN_007160-T1	note	BUSCO:EOG09262M7B
FUN_005446-T1	note	BUSCO:EOG09262MEK
FUN_005556-T1	note	BUSCO:EOG09262MFL
FUN_004299-T1	note	BUSCO:EOG09262MJW
FUN_004301-T1	note	BUSCO:EOG09262MOO
FUN_012009-T1	note	BUSCO:EOG09262MXH
FUN_007780-T1	note	BUSCO:EOG09262N0U
FUN_003966-T1	note	BUSCO:EOG09262N10
FUN_001855-T1	note	BUSCO:EOG09262N3C
FUN_005723-T1	note	BUSCO:EOG09262N47
FUN_004883-T1	note	BUSCO:EOG09262N5O
FUN_002238-T1	note	BUSCO:EOG09262NB1
FUN_001148-T1	note	BUSCO:EOG09262NIR
FUN_010070-T1	note	BUSCO:EOG09262NNS
FUN_003594-T1	note	BUSCO:EOG09262O0R
FUN_010317-T1	note	BUSCO:EOG09262OJ4
FUN_008004-T1	note	BUSCO:EOG09262OLP
FUN_006345-T1	note	BUSCO:EOG09262OX9
FUN_003965-T1	note	BUSCO:EOG09262PAY
FUN_008028-T1	note	BUSCO:EOG09262PIH
FUN_000235-T1	note	BUSCO:EOG09262PMC
FUN_004660-T1	note	BUSCO:EOG09262POL
FUN_006789-T1	note	BUSCO:EOG09262PPU
FUN_003361-T1	note	BUSCO:EOG09262PZ9
FUN_000846-T1	note	BUSCO:EOG09262Q6S
FUN_006718-T1	note	BUSCO:EOG09262Q8D
FUN_005648-T1	note	BUSCO:EOG09262QJW
FUN_009413-T1	note	BUSCO:EOG09262QL6
FUN_006661-T1	note	BUSCO:EOG09262QRH
FUN_004772-T1	note	BUSCO:EOG09262QS5
FUN_008696-T1	note	BUSCO:EOG09262QTY
FUN_001140-T1	note	BUSCO:EOG09262R8O
FUN_003452-T1	note	BUSCO:EOG09262SI7
FUN_000975-T1	note	BUSCO:EOG09262SMG
FUN_000518-T1	note	BUSCO:EOG09262SR7
FUN_001243-T1	note	BUSCO:EOG09262SWJ
FUN_006803-T1	note	BUSCO:EOG09262TO9
FUN_009481-T1	note	BUSCO:EOG09262TUR
FUN_004147-T1	note	BUSCO:EOG09262U7S
FUN_000470-T1	note	BUSCO:EOG09262UAS
FUN_002315-T1	note	BUSCO:EOG09262UB3
FUN_000958-T1	note	BUSCO:EOG09262UTQ
FUN_008915-T1	note	BUSCO:EOG09262V3O
FUN_010324-T1	note	BUSCO:EOG09262V8E
FUN_000054-T1	note	BUSCO:EOG09262V9N
FUN_004876-T1	note	BUSCO:EOG09262VOC
FUN_003979-T1	note	BUSCO:EOG09262VPD
FUN_005922-T1	note	BUSCO:EOG09262VVF
FUN_008998-T1	note	BUSCO:EOG09262W7C
FUN_004383-T1	note	BUSCO:EOG09262WFG
FUN_009306-T1	note	BUSCO:EOG09262WHU
FUN_001071-T1	note	BUSCO:EOG09262WQX
FUN_006146-T1	note	BUSCO:EOG09262WSH
FUN_010961-T1	note	BUSCO:EOG09262WXK
FUN_001413-T1	note	BUSCO:EOG09262X01
FUN_004581-T1	note	BUSCO:EOG09262X01
FUN_004528-T1	note	BUSCO:EOG09262X31
FUN_008893-T1	note	BUSCO:EOG09262X74
FUN_004618-T1	note	BUSCO:EOG09262X7T
FUN_005172-T1	note	BUSCO:EOG09262X8R
FUN_010021-T1	note	BUSCO:EOG09262XGK
FUN_001511-T1	note	BUSCO:EOG09262XMN
FUN_004343-T1	note	BUSCO:EOG09262XRU
FUN_009324-T1	note	BUSCO:EOG09262YAU
FUN_004142-T1	note	BUSCO:EOG09262YP5
FUN_009332-T1	note	BUSCO:EOG09262YQG
FUN_007754-T1	note	BUSCO:EOG09262Z0M
FUN_010924-T1	note	BUSCO:EOG09262Z14
FUN_004788-T1	note	BUSCO:EOG09262Z2S
FUN_000957-T1	note	BUSCO:EOG09262ZZ8
FUN_001408-T1	note	BUSCO:EOG0926300R
FUN_000055-T1	note	BUSCO:EOG0926306O
FUN_001132-T1	note	BUSCO:EOG0926307V
FUN_003088-T1	note	BUSCO:EOG092630MJ
FUN_007993-T1	note	BUSCO:EOG092630N3
FUN_008749-T1	note	BUSCO:EOG092630UB
FUN_007534-T1	note	BUSCO:EOG092630YS
FUN_005150-T1	note	BUSCO:EOG0926310O
FUN_005944-T1	note	BUSCO:EOG0926312D
FUN_011887-T1	note	BUSCO:EOG0926315C
FUN_001037-T1	note	BUSCO:EOG092631IR
FUN_001884-T1	note	BUSCO:EOG092631ML
FUN_002748-T1	note	BUSCO:EOG092631QQ
FUN_006769-T1	note	BUSCO:EOG092631UM
FUN_007146-T1	note	BUSCO:EOG09263274
FUN_001185-T1	note	BUSCO:EOG092632FC
FUN_000115-T1	note	BUSCO:EOG092632TF
FUN_000611-T1	note	BUSCO:EOG092632WW
FUN_011162-T1	note	BUSCO:EOG092633QB
FUN_009428-T1	note	BUSCO:EOG092633US
FUN_009016-T1	note	BUSCO:EOG0926347K
FUN_010933-T1	note	BUSCO:EOG0926347W
FUN_000605-T1	note	BUSCO:EOG09263483
FUN_002395-T1	note	BUSCO:EOG092634B1
FUN_011364-T1	note	BUSCO:EOG092634B5
FUN_006836-T1	note	BUSCO:EOG092634G9
FUN_007982-T1	note	BUSCO:EOG092634M1
FUN_002780-T1	note	BUSCO:EOG092634MM
FUN_009297-T1	note	BUSCO:EOG092634ZL
FUN_005930-T1	note	BUSCO:EOG0926354S
FUN_006768-T1	note	BUSCO:EOG0926357F
FUN_003463-T1	note	BUSCO:EOG092635DF
FUN_007141-T1	note	BUSCO:EOG092635SS
FUN_000041-T1	note	BUSCO:EOG092635ST
FUN_006197-T1	note	BUSCO:EOG092635YY
FUN_000784-T1	note	BUSCO:EOG09263690
FUN_002311-T1	note	BUSCO:EOG0926369X
FUN_011903-T1	note	BUSCO:EOG092636T6
FUN_004295-T1	note	BUSCO:EOG092636Y6
FUN_001805-T1	note	BUSCO:EOG09263720
FUN_004150-T1	note	BUSCO:EOG0926374A
FUN_002727-T1	note	BUSCO:EOG09263760
FUN_005441-T1	note	BUSCO:EOG09263817
FUN_001641-T1	note	BUSCO:EOG0926384F
FUN_004298-T1	note	BUSCO:EOG0926386D
FUN_001858-T1	note	BUSCO:EOG0926388H
FUN_012030-T1	note	BUSCO:EOG092638AP
FUN_001597-T1	note	BUSCO:EOG092638CT
FUN_011011-T1	note	BUSCO:EOG092638EN
FUN_009991-T1	note	BUSCO:EOG092638RC
FUN_009027-T1	note	BUSCO:EOG092638XA
FUN_007971-T1	note	BUSCO:EOG0926390Q
FUN_007499-T1	note	BUSCO:EOG092639H5
FUN_005068-T1	note	BUSCO:EOG09263A3Y
FUN_006132-T1	note	BUSCO:EOG09263A5D
FUN_001093-T1	note	BUSCO:EOG09263A64
FUN_007756-T1	note	BUSCO:EOG09263AZP
FUN_008750-T1	note	BUSCO:EOG09263B7X
FUN_007984-T1	note	BUSCO:EOG09263BDA
FUN_006867-T1	note	BUSCO:EOG09263BE5
FUN_004065-T1	note	BUSCO:EOG09263BG5
FUN_010670-T1	note	BUSCO:EOG09263BGW
FUN_004068-T1	note	BUSCO:EOG09263C1V
FUN_001424-T1	note	BUSCO:EOG09263C4C
FUN_001965-T1	note	BUSCO:EOG09263C55
FUN_002149-T1	note	BUSCO:EOG09263CAC
FUN_003078-T1	note	BUSCO:EOG09263CAH
FUN_003060-T1	note	BUSCO:EOG09263CG4
FUN_007279-T1	note	BUSCO:EOG09263CGP
FUN_011443-T1	note	BUSCO:EOG09263CLY
FUN_003288-T1	note	BUSCO:EOG09263CUQ
FUN_007666-T1	note	BUSCO:EOG09263CUU
FUN_008012-T1	note	BUSCO:EOG09263D2P
FUN_002802-T1	note	BUSCO:EOG09263DFA
FUN_007919-T1	note	BUSCO:EOG09263DQH
FUN_003017-T1	note	BUSCO:EOG09263E49
FUN_003397-T1	note	BUSCO:EOG09263E5F
FUN_008100-T1	note	BUSCO:EOG09263E87
FUN_001182-T1	note	BUSCO:EOG09263E9V
FUN_001208-T1	note	BUSCO:EOG09263EBB
FUN_003365-T1	note	BUSCO:EOG09263EDC
FUN_000015-T1	note	BUSCO:EOG09263EQZ
FUN_000881-T1	note	BUSCO:EOG09263EVJ
FUN_002706-T1	note	BUSCO:EOG09263F11
FUN_001744-T1	note	BUSCO:EOG09263F3I
FUN_000980-T1	note	BUSCO:EOG09263FAK
FUN_007763-T1	note	BUSCO:EOG09263FGN
FUN_006780-T1	note	BUSCO:EOG09263FKC
FUN_006815-T1	note	BUSCO:EOG09263FR7
FUN_000571-T1	note	BUSCO:EOG09263FTE
FUN_000074-T1	note	BUSCO:EOG09263G3M
FUN_003118-T1	note	BUSCO:EOG09263G4R
FUN_000891-T1	note	BUSCO:EOG09263GIG
FUN_004254-T1	note	BUSCO:EOG09263GSR
FUN_011237-T1	note	BUSCO:EOG09263GUT
FUN_009520-T1	note	BUSCO:EOG09263H0Y
FUN_007516-T1	note	BUSCO:EOG09263H5H
FUN_008347-T1	note	BUSCO:EOG09263HD8
FUN_005258-T1	note	BUSCO:EOG09263HE6
FUN_011983-T1	note	BUSCO:EOG09263HED
FUN_003998-T1	note	BUSCO:EOG09263HK2
FUN_005211-T1	note	BUSCO:EOG09263I4U
FUN_010566-T1	note	BUSCO:EOG09263I7I
FUN_008892-T1	note	BUSCO:EOG09263IMF
FUN_011516-T1	note	BUSCO:EOG09263IQ5
FUN_008488-T1	note	BUSCO:EOG09263IT0
FUN_011991-T1	note	BUSCO:EOG09263J3H
FUN_001181-T1	note	BUSCO:EOG09263J6Z
FUN_002711-T1	note	BUSCO:EOG09263J7D
FUN_011349-T1	note	BUSCO:EOG09263JCT
FUN_008203-T1	note	BUSCO:EOG09263JFQ
FUN_006832-T1	note	BUSCO:EOG09263JTO
FUN_004785-T1	note	BUSCO:EOG09263JW5
FUN_003025-T1	note	BUSCO:EOG09263JZO
FUN_010929-T1	note	BUSCO:EOG09263K05
FUN_008680-T1	note	BUSCO:EOG09263KB4
FUN_004440-T1	note	BUSCO:EOG09263KDI
FUN_000004-T1	note	BUSCO:EOG09263KEE
FUN_011966-T1	note	BUSCO:EOG09263KRO
FUN_003090-T1	note	BUSCO:EOG09263KZJ
FUN_005191-T1	note	BUSCO:EOG09263L00
FUN_005256-T1	note	BUSCO:EOG09263L52
FUN_010932-T1	note	BUSCO:EOG09263L7Y
FUN_004688-T1	note	BUSCO:EOG09263L9T
FUN_010730-T1	note	BUSCO:EOG09263LNF
FUN_001495-T1	note	BUSCO:EOG09263LP3
FUN_006733-T1	note	BUSCO:EOG09263LR1
FUN_002541-T1	note	BUSCO:EOG09263M8W
FUN_001650-T1	note	BUSCO:EOG09263MEM
FUN_002668-T1	note	BUSCO:EOG09263MGE
FUN_001351-T1	note	BUSCO:EOG09263MIB
FUN_003914-T1	note	BUSCO:EOG09263MNN
FUN_003840-T1	note	BUSCO:EOG09263NE7
FUN_004238-T1	note	BUSCO:EOG09263NXM
FUN_000110-T1	note	BUSCO:EOG09263OAE
FUN_007173-T1	note	BUSCO:EOG09263OCO
FUN_002464-T1	note	BUSCO:EOG09263OD3
FUN_007539-T1	note	BUSCO:EOG09263OQH
FUN_006858-T1	note	BUSCO:EOG09263OWL
FUN_011005-T1	note	BUSCO:EOG09263OZR
FUN_004726-T1	note	BUSCO:EOG09263P17
FUN_002667-T1	note	BUSCO:EOG09263POH
FUN_008907-T1	note	BUSCO:EOG09263PWF
FUN_007782-T1	note	BUSCO:EOG09263PXH
FUN_003780-T1	note	BUSCO:EOG09263Q7N
FUN_000616-T1	note	BUSCO:EOG09263Q8J
FUN_003672-T1	note	BUSCO:EOG09263QB7
FUN_003843-T1	note	BUSCO:EOG09263QH4
FUN_003618-T1	note	BUSCO:EOG09263QPR
FUN_003402-T1	note	BUSCO:EOG09263QUM
FUN_008027-T1	note	BUSCO:EOG09263R4M
FUN_008487-T1	note	BUSCO:EOG09263R62
FUN_009489-T1	note	BUSCO:EOG09263RDD
FUN_006442-T1	note	BUSCO:EOG09263RF8
FUN_009726-T1	note	BUSCO:EOG09263ROQ
FUN_001066-T1	note	BUSCO:EOG09263RVR
FUN_005691-T1	note	BUSCO:EOG09263RW3
FUN_008929-T1	note	BUSCO:EOG09263RY2
FUN_010590-T1	note	BUSCO:EOG09263S1E
FUN_010351-T1	note	BUSCO:EOG09263S2P
FUN_008686-T1	note	BUSCO:EOG09263SZM
FUN_000157-T1	note	BUSCO:EOG09263TQ5
FUN_001035-T1	note	BUSCO:EOG09263U08
FUN_001913-T1	note	BUSCO:EOG09263U71
FUN_002343-T1	note	BUSCO:EOG09263UAJ
FUN_005185-T1	note	BUSCO:EOG09263UCR
FUN_008454-T1	note	BUSCO:EOG09263ULA
FUN_001052-T1	note	BUSCO:EOG09263UN3
FUN_002701-T1	note	BUSCO:EOG09263UQF
FUN_003084-T1	note	BUSCO:EOG09263UWJ
FUN_010095-T1	note	BUSCO:EOG09263V60
FUN_005435-T1	note	BUSCO:EOG09263VOP
FUN_004717-T1	note	BUSCO:EOG09263W48
FUN_004858-T1	note	BUSCO:EOG09263W7L
FUN_003668-T1	note	BUSCO:EOG09263WB5
FUN_004392-T1	note	BUSCO:EOG09263WLB
FUN_000842-T1	note	BUSCO:EOG09263WM5
FUN_009398-T1	note	BUSCO:EOG09263WSS
FUN_004608-T1	note	BUSCO:EOG09263WWI
FUN_011490-T1	note	BUSCO:EOG09263WZ2
FUN_011007-T1	note	BUSCO:EOG09263X0V
FUN_005212-T1	note	BUSCO:EOG09263X1F
FUN_002663-T1	note	BUSCO:EOG09263X22
FUN_007665-T1	note	BUSCO:EOG09263X4B
FUN_010561-T1	note	BUSCO:EOG09263XN3
FUN_001225-T1	note	BUSCO:EOG09263XVS
FUN_001235-T1	note	BUSCO:EOG09263XZN
FUN_001119-T1	note	BUSCO:EOG09263Y3L
FUN_010529-T1	note	BUSCO:EOG09263YBT
FUN_000077-T1	note	BUSCO:EOG09263YFH
FUN_010617-T1	note	BUSCO:EOG09263YFX
FUN_011441-T1	note	BUSCO:EOG09263YUI
FUN_004236-T1	note	BUSCO:EOG09263Z41
FUN_008687-T1	note	BUSCO:EOG09263Z8I
FUN_001167-T1	note	BUSCO:EOG09263ZBF
FUN_011973-T1	note	BUSCO:EOG09263ZBJ
FUN_005515-T1	note	BUSCO:EOG09263ZSC
FUN_010944-T1	note	BUSCO:EOG09263ZW6
FUN_000184-T1	note	BUSCO:EOG0926400M
FUN_006657-T1	note	BUSCO:EOG0926407T
FUN_004090-T1	note	BUSCO:EOG092640BS
FUN_004101-T1	note	BUSCO:EOG092640ET
FUN_000948-T1	note	BUSCO:EOG092640IZ
FUN_003579-T1	note	BUSCO:EOG092640PR
FUN_005242-T1	note	BUSCO:EOG092640WA
FUN_006313-T1	note	BUSCO:EOG092640ZF
FUN_011645-T1	note	BUSCO:EOG0926419M
FUN_002558-T1	note	BUSCO:EOG092641A6
FUN_011791-T1	note	BUSCO:EOG092641G3
FUN_001729-T1	note	BUSCO:EOG092641K1
FUN_011445-T1	note	BUSCO:EOG092641M3
FUN_001967-T1	note	BUSCO:EOG092641UM
FUN_011854-T1	note	BUSCO:EOG0926420U
FUN_004201-T1	note	BUSCO:EOG0926423H
FUN_009334-T1	note	BUSCO:EOG0926425H
FUN_012149-T1	note	BUSCO:EOG09264272
FUN_006303-T1	note	BUSCO:EOG092642CB
FUN_002227-T1	note	BUSCO:EOG092642I5
FUN_007261-T1	note	BUSCO:EOG092642UD
FUN_005221-T1	note	BUSCO:EOG0926431P
FUN_000922-T1	note	BUSCO:EOG09264331
FUN_000610-T1	note	BUSCO:EOG0926436T
FUN_004669-T1	note	BUSCO:EOG09264398
FUN_003646-T1	note	BUSCO:EOG092643IE
FUN_009990-T1	note	BUSCO:EOG092643JW
FUN_008880-T1	note	BUSCO:EOG092643NE
FUN_005247-T1	note	BUSCO:EOG092643QM
FUN_006428-T1	note	BUSCO:EOG092643QW
FUN_000662-T1	note	BUSCO:EOG092643S6
FUN_010976-T1	note	BUSCO:EOG092643VB
FUN_004211-T1	note	BUSCO:EOG092643Y5
FUN_002604-T1	note	BUSCO:EOG09264441
FUN_005884-T1	note	BUSCO:EOG0926448Q
FUN_009022-T1	note	BUSCO:EOG092644DY
FUN_000014-T1	note	BUSCO:EOG092644K0
FUN_002001-T1	note	BUSCO:EOG092644N1
FUN_007157-T1	note	BUSCO:EOG092644O2
FUN_000807-T1	note	BUSCO:EOG092644TW
FUN_003932-T1	note	BUSCO:EOG092644WX
FUN_003957-T1	note	BUSCO:EOG092644Z6
FUN_001040-T1	note	BUSCO:EOG092644ZU
FUN_001190-T1	note	BUSCO:EOG0926457R
FUN_007065-T1	note	BUSCO:EOG0926458I
FUN_003313-T1	note	BUSCO:EOG092645G0
FUN_004616-T1	note	BUSCO:EOG092645L9
FUN_002771-T1	note	BUSCO:EOG092645LS
FUN_000790-T1	note	BUSCO:EOG092645MK
FUN_002146-T1	note	BUSCO:EOG092645OU
FUN_009023-T1	note	BUSCO:EOG092645QN
FUN_004330-T1	note	BUSCO:EOG092645TJ
FUN_001902-T1	note	BUSCO:EOG092645U1
FUN_003866-T1	note	BUSCO:EOG092646C6
FUN_010983-T1	note	BUSCO:EOG092646CB
FUN_001300-T1	note	BUSCO:EOG092646EZ
FUN_001938-T1	note	BUSCO:EOG092646PE
FUN_004891-T1	note	BUSCO:EOG092646VF
FUN_003670-T1	note	BUSCO:EOG092646WF
FUN_004754-T1	note	BUSCO:EOG09264719
FUN_002128-T1	note	BUSCO:EOG0926477X
FUN_004430-T1	note	BUSCO:EOG092647CM
FUN_007152-T1	note	BUSCO:EOG092647L7
FUN_002783-T1	note	BUSCO:EOG09264829
FUN_007885-T1	note	BUSCO:EOG0926484N
FUN_000467-T1	note	BUSCO:EOG09264873
FUN_006134-T1	note	BUSCO:EOG09264881
FUN_007090-T1	note	BUSCO:EOG0926489S
FUN_001039-T1	note	BUSCO:EOG092648K5
FUN_004840-T1	note	BUSCO:EOG092648LP
FUN_004898-T1	note	BUSCO:EOG092648O6
FUN_006185-T1	note	BUSCO:EOG092648U2
FUN_011000-T1	note	BUSCO:EOG092648VW
FUN_000248-T1	note	BUSCO:EOG092648XW
FUN_007762-T1	note	BUSCO:EOG09264903
FUN_003002-T1	note	BUSCO:EOG09264904
FUN_003950-T1	note	BUSCO:EOG0926499W
FUN_008061-T1	note	BUSCO:EOG092649QJ
FUN_004755-T1	note	BUSCO:EOG092649VA
FUN_007227-T1	note	BUSCO:EOG092649VG
FUN_006593-T1	note	BUSCO:EOG092649XV
FUN_002224-T1	note	BUSCO:EOG09264A2D
FUN_000684-T1	note	BUSCO:EOG09264A8D
FUN_011352-T1	note	BUSCO:EOG09264ABT
FUN_003187-T1	note	BUSCO:EOG09264AWW
FUN_003072-T1	note	BUSCO:EOG09264B2P
FUN_004518-T1	note	BUSCO:EOG09264B2X
FUN_002806-T1	note	BUSCO:EOG09264B3O
FUN_001667-T1	note	BUSCO:EOG09264B74
FUN_005225-T1	note	BUSCO:EOG09264BIX
FUN_002937-T1	note	BUSCO:EOG09264BJC
FUN_004712-T1	note	BUSCO:EOG09264BOA
FUN_010523-T1	note	BUSCO:EOG09264BWL
FUN_008944-T1	note	BUSCO:EOG09264C3N
FUN_005413-T1	note	BUSCO:EOG09264C3V
FUN_009887-T1	note	BUSCO:EOG09264CA0
FUN_008473-T1	note	BUSCO:EOG09264CH7
FUN_008942-T1	note	BUSCO:EOG09264CND
FUN_005498-T1	note	BUSCO:EOG09264COX
FUN_004807-T1	note	BUSCO:EOG09264CP4
FUN_004433-T1	note	BUSCO:EOG09264CP8
FUN_000990-T1	note	BUSCO:EOG09264CST
FUN_009539-T1	note	BUSCO:EOG09264D7Y
FUN_007520-T1	note	BUSCO:EOG09264DIM
FUN_002350-T1	note	BUSCO:EOG09264DJ8
FUN_003301-T1	note	BUSCO:EOG09264DMU
FUN_000666-T1	note	BUSCO:EOG09264DOU
FUN_002512-T1	note	BUSCO:EOG09264DT4
FUN_010512-T1	note	BUSCO:EOG09264DY4
FUN_002729-T1	note	BUSCO:EOG09264DYD
FUN_003955-T1	note	BUSCO:EOG09264E5J
FUN_004737-T1	note	BUSCO:EOG09264E6Z
FUN_004915-T1	note	BUSCO:EOG09264EGS
FUN_001045-T1	note	BUSCO:EOG09264FOM
FUN_010696-T1	note	BUSCO:EOG09264FVQ
FUN_003602-T1	note	BUSCO:EOG09264FWI
FUN_002998-T1	note	BUSCO:EOG09264FXB
FUN_010693-T1	note	BUSCO:EOG09264FYY
FUN_004648-T1	note	BUSCO:EOG09264G04
FUN_004342-T1	note	BUSCO:EOG09264G0H
FUN_000809-T1	note	BUSCO:EOG09264G1F
FUN_000114-T1	note	BUSCO:EOG09264G1I
FUN_004762-T1	note	BUSCO:EOG09264G7L
FUN_004338-T1	note	BUSCO:EOG09264GMT
FUN_007301-T1	note	BUSCO:EOG09264GQZ
FUN_001364-T1	note	BUSCO:EOG09264HN5
FUN_003001-T1	note	BUSCO:EOG09264HOY
FUN_006083-T1	note	BUSCO:EOG09264HTG
FUN_005876-T1	note	BUSCO:EOG09264HU0
FUN_003081-T1	note	BUSCO:EOG09264HX6
FUN_004811-T1	note	BUSCO:EOG09264I14
FUN_000916-T1	note	BUSCO:EOG09264I6B
FUN_011651-T1	note	BUSCO:EOG09264I9J
FUN_007535-T1	note	BUSCO:EOG09264IDN
FUN_002611-T1	note	BUSCO:EOG09264IG5
FUN_011136-T1	note	BUSCO:EOG09264IIZ
FUN_010576-T1	note	BUSCO:EOG09264IKZ
FUN_000403-T1	note	BUSCO:EOG09264IOS
FUN_001847-T1	note	BUSCO:EOG09264IPL
FUN_005625-T1	note	BUSCO:EOG09264IQ7
FUN_004200-T1	note	BUSCO:EOG09264IV9
FUN_004929-T1	note	BUSCO:EOG09264J8E
FUN_001966-T1	note	BUSCO:EOG09264JHE
FUN_001962-T1	note	BUSCO:EOG09264JK1
FUN_003651-T1	note	BUSCO:EOG09264JQ1
FUN_004356-T1	note	BUSCO:EOG09264JW6
FUN_005883-T1	note	BUSCO:EOG09264K2W
FUN_007508-T1	note	BUSCO:EOG09264KDO
FUN_011513-T1	note	BUSCO:EOG09264KIV
FUN_005086-T1	note	BUSCO:EOG09264KO7
FUN_002984-T1	note	BUSCO:EOG09264KSI
FUN_008870-T1	note	BUSCO:EOG09264KTU
FUN_001916-T1	note	BUSCO:EOG09264L06
FUN_006845-T1	note	BUSCO:EOG09264L0C
FUN_002620-T1	note	BUSCO:EOG09264L3W
FUN_010091-T1	note	BUSCO:EOG09264L6D
FUN_000207-T1	note	BUSCO:EOG09264LBC
FUN_009715-T1	note	BUSCO:EOG09264LC7
FUN_010963-T1	note	BUSCO:EOG09264LH2
FUN_001432-T1	note	BUSCO:EOG09264LJU
FUN_001125-T1	note	BUSCO:EOG09264LKR
FUN_002769-T1	note	BUSCO:EOG09264MGU
FUN_003125-T1	note	BUSCO:EOG09264MIL
FUN_008054-T1	note	BUSCO:EOG09264MN3
FUN_007995-T1	note	BUSCO:EOG09264MZ1
FUN_004735-T1	note	BUSCO:EOG09264NC7
FUN_003703-T1	note	BUSCO:EOG09264NDD
FUN_000528-T1	note	BUSCO:EOG09264NEF
FUN_003331-T1	note	BUSCO:EOG09264NJ1
FUN_004146-T1	note	BUSCO:EOG09264NNY
FUN_005415-T1	note	BUSCO:EOG09264O2D
FUN_004952-T1	note	BUSCO:EOG09264O3B
FUN_000136-T1	note	BUSCO:EOG09264O6J
FUN_010526-T1	note	BUSCO:EOG09264O9F
FUN_001979-T1	note	BUSCO:EOG09264OAU
FUN_003875-T1	note	BUSCO:EOG09264OBA
FUN_010698-T1	note	BUSCO:EOG09264OBO
FUN_002961-T1	note	BUSCO:EOG09264OM7
FUN_011259-T1	note	BUSCO:EOG09264OML
FUN_011267-T1	note	BUSCO:EOG09264OQ8
FUN_004007-T1	note	BUSCO:EOG09264OXC
FUN_001194-T1	note	BUSCO:EOG09264OYZ
FUN_011848-T1	note	BUSCO:EOG09264P3R
FUN_003439-T1	note	BUSCO:EOG09264P4J
FUN_010359-T1	note	BUSCO:EOG09264P74
FUN_000244-T1	note	BUSCO:EOG09264PD5
FUN_007548-T1	note	BUSCO:EOG09264PDD
FUN_011452-T1	note	BUSCO:EOG09264PE5
FUN_000777-T1	note	BUSCO:EOG09264PI4
FUN_007122-T1	note	BUSCO:EOG09264PK5
FUN_003033-T1	note	BUSCO:EOG09264PMA
FUN_003121-T1	note	BUSCO:EOG09264QRY
FUN_011904-T1	note	BUSCO:EOG09264R0D
FUN_006092-T1	note	BUSCO:EOG09264R1U
FUN_002324-T1	note	BUSCO:EOG09264R4M
FUN_000246-T1	note	BUSCO:EOG09264RBX
FUN_011985-T1	note	BUSCO:EOG09264RIE
FUN_005072-T1	note	BUSCO:EOG09264RJ7
FUN_006253-T1	note	BUSCO:EOG09264RQY
FUN_004765-T1	note	BUSCO:EOG09264RR2
FUN_008781-T1	note	BUSCO:EOG09264RW6
FUN_006361-T1	note	BUSCO:EOG09264S3E
FUN_002496-T1	note	BUSCO:EOG09264S40
FUN_002518-T1	note	BUSCO:EOG09264S4C
FUN_005909-T1	note	BUSCO:EOG09264SET
FUN_001514-T1	note	BUSCO:EOG09264SQJ
FUN_003625-T1	note	BUSCO:EOG09264SSI
FUN_004141-T1	note	BUSCO:EOG09264SUZ
FUN_010335-T1	note	BUSCO:EOG09264SUZ
FUN_002138-T1	note	BUSCO:EOG09264T0J
FUN_005869-T1	note	BUSCO:EOG09264T1U
FUN_007538-T1	note	BUSCO:EOG09264T3S
FUN_003287-T1	note	BUSCO:EOG09264T8I
FUN_011228-T1	note	BUSCO:EOG09264THP
FUN_002490-T1	note	BUSCO:EOG09264TJN
FUN_008775-T1	note	BUSCO:EOG09264TQ5
FUN_003149-T1	note	BUSCO:EOG09264U78
FUN_008931-T1	note	BUSCO:EOG09264U81
FUN_000586-T1	note	BUSCO:EOG09264UD3
FUN_004770-T1	note	BUSCO:EOG09264UJF
FUN_008497-T1	note	BUSCO:EOG09264USX
FUN_002683-T1	note	BUSCO:EOG09264UVA
FUN_005615-T1	note	BUSCO:EOG09264V2U
FUN_000781-T1	note	BUSCO:EOG09264V30
FUN_007148-T1	note	BUSCO:EOG09264V3H
FUN_006870-T1	note	BUSCO:EOG09264V51
FUN_009401-T1	note	BUSCO:EOG09264VC6
FUN_004209-T1	note	BUSCO:EOG09264VRO
FUN_005710-T1	note	BUSCO:EOG09264VZ7
FUN_004420-T1	note	BUSCO:EOG09264W1U
FUN_000810-T1	note	BUSCO:EOG09264W46
FUN_001832-T1	note	BUSCO:EOG09264W71
FUN_008809-T1	note	BUSCO:EOG09264W7W
FUN_004693-T1	note	BUSCO:EOG09264WF4
FUN_007752-T1	note	BUSCO:EOG09264X31
FUN_005246-T1	note	BUSCO:EOG09264X41
FUN_001117-T1	note	BUSCO:EOG09264X8J
FUN_001830-T1	note	BUSCO:EOG09264X9R
FUN_001154-T1	note	BUSCO:EOG09264XF3
FUN_003138-T1	note	BUSCO:EOG09264XJC
FUN_004326-T1	note	BUSCO:EOG09264XKX
FUN_001776-T1	note	BUSCO:EOG09264XLN
FUN_001061-T1	note	BUSCO:EOG09264XM2
FUN_011014-T1	note	BUSCO:EOG09264XOC
FUN_006744-T1	note	BUSCO:EOG09264XOZ
FUN_008451-T1	note	BUSCO:EOG09264XPY
FUN_002143-T1	note	BUSCO:EOG09264XT5
FUN_002139-T1	note	BUSCO:EOG09264XTW
FUN_008475-T1	note	BUSCO:EOG09264XUV
FUN_000001-T1	note	BUSCO:EOG09264XVU
FUN_008700-T1	note	BUSCO:EOG09264XVU
FUN_010045-T1	note	BUSCO:EOG09264XYD
FUN_001777-T1	note	BUSCO:EOG09264Y0W
FUN_000183-T1	note	BUSCO:EOG09264YEG
FUN_008450-T1	note	BUSCO:EOG09264YHS
FUN_002628-T1	note	BUSCO:EOG09264YKY
FUN_000345-T1	note	BUSCO:EOG09264YNR
FUN_000576-T1	note	BUSCO:EOG09264Z1B
FUN_006211-T1	note	BUSCO:EOG09264Z3D
FUN_008959-T1	note	BUSCO:EOG09264ZDJ
FUN_004173-T1	note	BUSCO:EOG09264ZDZ
FUN_001156-T1	note	BUSCO:EOG09264ZI5
FUN_011752-T1	note	BUSCO:EOG09264ZQC
FUN_004793-T1	note	BUSCO:EOG09264ZXA
FUN_001882-T1	note	BUSCO:EOG09265040
FUN_007522-T1	note	BUSCO:EOG0926505R
FUN_010908-T1	note	BUSCO:EOG0926506U
FUN_003428-T1	note	BUSCO:EOG0926506Z
FUN_008312-T1	note	BUSCO:EOG092650I8
FUN_004293-T1	note	BUSCO:EOG092650VI
FUN_002347-T1	note	BUSCO:EOG0926510L
FUN_000008-T1	note	BUSCO:EOG0926514P
FUN_010223-T1	note	BUSCO:EOG092651BA
FUN_004562-T1	note	BUSCO:EOG092651FJ
FUN_004271-T1	note	BUSCO:EOG092651HW
FUN_004013-T1	note	BUSCO:EOG092651K1
FUN_011359-T1	note	BUSCO:EOG092651LN
FUN_008185-T1	note	BUSCO:EOG092651OF
FUN_005863-T1	note	BUSCO:EOG0926522L
FUN_001152-T1	note	BUSCO:EOG092652NQ
FUN_001503-T1	note	BUSCO:EOG092652TN
FUN_003148-T1	note	BUSCO:EOG092652Y6
FUN_007300-T1	note	BUSCO:EOG092652YI
FUN_001914-T1	note	BUSCO:EOG092652ZZ
FUN_006183-T1	note	BUSCO:EOG09265313
FUN_002665-T1	note	BUSCO:EOG0926534P
FUN_003232-T1	note	BUSCO:EOG0926539T
FUN_001429-T1	note	BUSCO:EOG092653KS
FUN_002509-T1	note	BUSCO:EOG092653LT
FUN_003580-T1	note	BUSCO:EOG092653NM
FUN_005874-T1	note	BUSCO:EOG092653O3
FUN_003168-T1	note	BUSCO:EOG092653SU
FUN_007097-T1	note	BUSCO:EOG092653VU
FUN_001221-T1	note	BUSCO:EOG092653YS
FUN_004378-T1	note	BUSCO:EOG092654KW
FUN_002123-T1	note	BUSCO:EOG092654LJ
FUN_000778-T1	note	BUSCO:EOG092654O3
FUN_006207-T1	note	BUSCO:EOG092654QZ
FUN_011487-T1	note	BUSCO:EOG092654RM
FUN_005871-T1	note	BUSCO:EOG092654VM
FUN_002980-T1	note	BUSCO:EOG092654XA
FUN_000787-T1	note	BUSCO:EOG09265552
FUN_003099-T1	note	BUSCO:EOG09265591
FUN_005151-T1	note	BUSCO:EOG092655IF
FUN_001526-T1	note	BUSCO:EOG092655L0
FUN_010919-T1	note	BUSCO:EOG092655M5
FUN_012004-T1	note	BUSCO:EOG092655SO
FUN_007988-T1	note	BUSCO:EOG092656CM
FUN_006855-T1	note	BUSCO:EOG092656IY
FUN_000808-T1	note	BUSCO:EOG092656JA
FUN_002745-T1	note	BUSCO:EOG092656RK
FUN_005509-T1	note	BUSCO:EOG0926577T
FUN_001751-T1	note	BUSCO:EOG0926578E
FUN_010920-T1	note	BUSCO:EOG092657UN
FUN_008906-T1	note	BUSCO:EOG092657YR
FUN_001155-T1	note	BUSCO:EOG09265822
FUN_010170-T1	note	BUSCO:EOG0926587S
FUN_011512-T1	note	BUSCO:EOG092658CI
FUN_001930-T1	note	BUSCO:EOG092658NW
FUN_005154-T1	note	BUSCO:EOG092658QH
FUN_005622-T1	note	BUSCO:EOG092658SK
FUN_001128-T1	note	BUSCO:EOG092658WS
FUN_010575-T1	note	BUSCO:EOG092658WY
FUN_003937-T1	note	BUSCO:EOG092658X5
FUN_004653-T1	note	BUSCO:EOG092658ZO
FUN_005854-T1	note	BUSCO:EOG0926591L
FUN_004480-T1	note	BUSCO:EOG092659DX
FUN_008950-T1	note	BUSCO:EOG092659OC
FUN_001734-T1	note	BUSCO:EOG09265A08
FUN_004578-T1	note	BUSCO:EOG09265A4E
FUN_001053-T1	note	BUSCO:EOG09265AL8
FUN_000921-T1	note	BUSCO:EOG09265ANI
FUN_002472-T1	note	BUSCO:EOG09265B1X
FUN_011272-T1	note	BUSCO:EOG09265B4G
FUN_000051-T1	note	BUSCO:EOG09265BAK
FUN_010921-T1	note	BUSCO:EOG09265BBJ
FUN_006107-T1	note	BUSCO:EOG09265BCT
FUN_002348-T1	note	BUSCO:EOG09265BE5
FUN_003061-T1	note	BUSCO:EOG09265BG5
FUN_012029-T1	note	BUSCO:EOG09265BJ3
FUN_011969-T1	note	BUSCO:EOG09265BTA
FUN_003252-T1	note	BUSCO:EOG09265BTC
FUN_003246-T1	note	BUSCO:EOG09265BWR
FUN_000991-T1	note	BUSCO:EOG09265C25
FUN_010671-T1	note	BUSCO:EOG09265CCT
FUN_005572-T1	note	BUSCO:EOG09265CFP
FUN_000925-T1	note	BUSCO:EOG09265CN0
FUN_003701-T1	note	BUSCO:EOG09265CQO
FUN_002335-T1	note	BUSCO:EOG09265DAV
FUN_003354-T1	note	BUSCO:EOG09265DDU
FUN_008873-T1	note	BUSCO:EOG09265DRM
FUN_002367-T1	note	BUSCO:EOG09265DVA
FUN_000700-T1	note	BUSCO:EOG09265E6R
FUN_008104-T1	note	BUSCO:EOG09265E8A
FUN_000570-T1	note	BUSCO:EOG09265EKJ
FUN_007767-T1	note	BUSCO:EOG09265EOF
FUN_004592-T1	note	BUSCO:EOG09265ER6
FUN_008478-T1	note	BUSCO:EOG09265F2Y
FUN_001854-T1	note	BUSCO:EOG09265FCK
FUN_004481-T1	note	BUSCO:EOG09265FGA
FUN_004769-T1	note	BUSCO:EOG09265FI4
FUN_011433-T1	note	BUSCO:EOG09265FL1
FUN_001054-T1	note	BUSCO:EOG09265FTY
FUN_004593-T1	note	BUSCO:EOG09265G5C
FUN_011847-T1	note	BUSCO:EOG09265G5K
FUN_001753-T1	note	BUSCO:EOG09265G9U
FUN_004650-T1	note	BUSCO:EOG09265GGX
FUN_001741-T1	note	BUSCO:EOG09265GSM
FUN_008462-T1	note	BUSCO:EOG09265GXF
FUN_002390-T1	note	BUSCO:EOG09265GYD
FUN_011373-T1	note	BUSCO:EOG09265GYK
FUN_010975-T1	note	BUSCO:EOG09265HEP
FUN_000779-T1	note	BUSCO:EOG09265HP0
FUN_000884-T1	note	BUSCO:EOG09265HPJ
FUN_003028-T1	note	BUSCO:EOG09265I60
FUN_003228-T1	note	BUSCO:EOG09265I72
FUN_008914-T1	note	BUSCO:EOG09265I7S
FUN_011507-T1	note	BUSCO:EOG09265IBC
FUN_010573-T1	note	BUSCO:EOG09265J36
FUN_000053-T1	note	BUSCO:EOG09265JA7
FUN_000896-T1	note	BUSCO:EOG09265JNA
FUN_002652-T1	note	BUSCO:EOG09265JVH
FUN_008052-T1	note	BUSCO:EOG09265JX6
FUN_004076-T1	note	BUSCO:EOG09265K4K
FUN_002970-T1	note	BUSCO:EOG09265K5D
FUN_001161-T1	note	BUSCO:EOG09265K60
FUN_003233-T1	note	BUSCO:EOG09265KF9
FUN_008443-T1	note	BUSCO:EOG09265KPR
FUN_001028-T1	note	BUSCO:EOG09265KQ4
FUN_005628-T1	note	BUSCO:EOG09265KSE
FUN_004699-T1	note	BUSCO:EOG09265L8N
FUN_004888-T1	note	BUSCO:EOG09265LEG
FUN_006304-T1	note	BUSCO:EOG09265LIB
FUN_007882-T1	note	BUSCO:EOG09265M8S
FUN_010925-T1	note	BUSCO:EOG09265M98
FUN_002220-T1	note	BUSCO:EOG09265MAN
FUN_002185-T1	note	BUSCO:EOG09265NHW
FUN_004233-T1	note	BUSCO:EOG09265OQH
FUN_000875-T1	note	BUSCO:EOG09265PJ3
FUN_000802-T1	note	BUSCO:EOG09265PQX
FUN_010980-T1	note	BUSCO:EOG09265PUI
FUN_002971-T1	note	BUSCO:EOG09265PWR
FUN_007511-T1	note	BUSCO:EOG09265QTV
FUN_006835-T1	note	BUSCO:EOG09265RGI
FUN_010100-T1	note	BUSCO:EOG09265RGS
FUN_004496-T1	note	BUSCO:EOG09265SHL
FUN_004857-T1	note	BUSCO:EOG09265SHM
