## Supplementary File 4 for "Genome sequence resources from three isolates of the apple canker pathogen *Neonectria ditissima* infecting forest trees"

FUN_000037-T1	note	CAZy:GT109
FUN_000087-T1	note	CAZy:GT62
FUN_000111-T1	note	CAZy:GH38
FUN_000127-T1	note	CAZy:GH6
FUN_000155-T1	note	CAZy:GH16
FUN_000175-T1	note	CAZy:GT34
FUN_000176-T1	note	CAZy:GH16
FUN_000200-T1	note	CAZy:AA3
FUN_000271-T1	note	CAZy:PL3
FUN_000277-T1	note	CAZy:AA4
FUN_000283-T1	note	CAZy:AA7
FUN_000286-T1	note	CAZy:GH13
FUN_000288-T1	note	CAZy:GH18
FUN_000293-T1	note	CAZy:CE4
FUN_000308-T1	note	CAZy:GH2
FUN_000321-T1	note	CAZy:AA7
FUN_000332-T1	note	CAZy:GH43
FUN_000332-T1	note	CAZy:CBM91
FUN_000342-T1	note	CAZy:GH16
FUN_000348-T1	note	CAZy:GH3
FUN_000351-T1	note	CAZy:GH105
FUN_000357-T1	note	CAZy:PL1
FUN_000375-T1	note	CAZy:GH2
FUN_000394-T1	note	CAZy:GH16
FUN_000410-T1	note	CAZy:GH47
FUN_000439-T1	note	CAZy:GH17
FUN_000460-T1	note	CAZy:AA1
FUN_000478-T1	note	CAZy:GT32
FUN_000514-T1	note	CAZy:AA9
FUN_000573-T1	note	CAZy:GH7
FUN_000579-T1	note	CAZy:GH16
FUN_000581-T1	note	CAZy:PL1
FUN_000596-T1	note	CAZy:CE4
FUN_000634-T1	note	CAZy:AA12
FUN_000665-T1	note	CAZy:GH47
FUN_000670-T1	note	CAZy:GT76
FUN_000719-T1	note	CAZy:AA2
FUN_000737-T1	note	CAZy:AA7
FUN_000758-T1	note	CAZy:GH18
FUN_000785-T1	note	CAZy:CE1
FUN_000902-T1	note	CAZy:GH1
FUN_000914-T1	note	CAZy:AA4
FUN_001020-T1	note	CAZy:PL4
FUN_001137-T1	note	CAZy:GH15
FUN_001138-T1	note	CAZy:GH32
FUN_001145-T1	note	CAZy:GH18
FUN_001252-T1	note	CAZy:GH3
FUN_001255-T1	note	CAZy:GH2
FUN_001258-T1	note	CAZy:GH16
FUN_001274-T1	note	CAZy:GT20
FUN_001291-T1	note	CAZy:GH35
FUN_001331-T1	note	CAZy:CE8
FUN_001373-T1	note	CAZy:GH133
FUN_001380-T1	note	CAZy:GH43
FUN_001408-T1	note	CAZy:GT59
FUN_001422-T1	note	CAZy:GH16
FUN_001428-T1	note	CAZy:GT15
FUN_001436-T1	note	CAZy:GT58
FUN_001438-T1	note	CAZy:GH5
FUN_001450-T1	note	CAZy:PL42
FUN_001484-T1	note	CAZy:GH127
FUN_001506-T1	note	CAZy:GH114
FUN_001508-T1	note	CAZy:GH132
FUN_001550-T1	note	CAZy:GH128
FUN_001556-T1	note	CAZy:GH18
FUN_001583-T1	note	CAZy:GH72
FUN_001590-T1	note	CAZy:GH2
FUN_001636-T1	note	CAZy:GH32
FUN_001645-T1	note	CAZy:GH109
FUN_001656-T1	note	CAZy:GT1
FUN_001719-T1	note	CAZy:GT2_Chitin_synth
FUN_001761-T1	note	CAZy:GT8
FUN_001817-T1	note	CAZy:GH72
FUN_001831-T1	note	CAZy:GT62
FUN_001853-T1	note	CAZy:GT2_Chitin_synth
FUN_001885-T1	note	CAZy:GH16
FUN_001936-T1	note	CAZy:GH125
FUN_001947-T1	note	CAZy:GT2_Glyco_tranf_2
FUN_001970-T1	note	CAZy:GT2_Chitin_synth
FUN_002053-T1	note	CAZy:GH13
FUN_002055-T1	note	CAZy:PL4
FUN_002056-T1	note	CAZy:CE5
FUN_002070-T1	note	CAZy:GH75
FUN_002074-T1	note	CAZy:GT4
FUN_002090-T1	note	CAZy:GH128
FUN_002216-T1	note	CAZy:GH16
FUN_002222-T1	note	CAZy:GT15
FUN_002250-T1	note	CAZy:GH5
FUN_002256-T1	note	CAZy:GH3
FUN_002270-T1	note	CAZy:GH5
FUN_002276-T1	note	CAZy:GH7
FUN_002315-T1	note	CAZy:GT4
FUN_002365-T1	note	CAZy:CE12
FUN_002425-T1	note	CAZy:AA7
FUN_002428-T1	note	CAZy:AA3
FUN_002435-T1	note	CAZy:GH131
FUN_002436-T1	note	CAZy:GT32
FUN_002485-T1	note	CAZy:AA11
FUN_002506-T1	note	CAZy:AA9
FUN_002513-T1	note	CAZy:PL4
FUN_002514-T1	note	CAZy:PL4
FUN_002515-T1	note	CAZy:GH16
FUN_002574-T1	note	CAZy:PL3
FUN_002608-T1	note	CAZy:GH78
FUN_002608-T1	note	CAZy:CBM67
FUN_002630-T1	note	CAZy:GH18
FUN_002639-T1	note	CAZy:GH3
FUN_002664-T1	note	CAZy:GH15
FUN_002664-T1	note	CAZy:CBM20
FUN_002692-T1	note	CAZy:GH47
FUN_002694-T1	note	CAZy:GH5
FUN_002818-T1	note	CAZy:GH28
FUN_002821-T1	note	CAZy:GH95
FUN_002822-T1	note	CAZy:GH2
FUN_002825-T1	note	CAZy:GT32
FUN_002856-T1	note	CAZy:GH12
FUN_002891-T1	note	CAZy:GH16
FUN_002913-T1	note	CAZy:AA11
FUN_002936-T1	note	CAZy:GH64
FUN_002946-T1	note	CAZy:AA7
FUN_002951-T1	note	CAZy:GH3
FUN_002963-T1	note	CAZy:GH16
FUN_002968-T1	note	CAZy:GH45
FUN_003008-T1	note	CAZy:GH76
FUN_003011-T1	note	CAZy:GH16
FUN_003064-T1	note	CAZy:AA9
FUN_003072-T1	note	CAZy:GT2_Glycos_transf
FUN_003117-T1	note	CAZy:GT22
FUN_003195-T1	note	CAZy:AA7
FUN_003213-T1	note	CAZy:AA4
FUN_003213-T1	note	CAZy:AA7
FUN_003230-T1	note	CAZy:GH152
FUN_003268-T1	note	CAZy:GH76
FUN_003300-T1	note	CAZy:GT64
FUN_003315-T1	note	CAZy:GT34
FUN_003345-T1	note	CAZy:GH43
FUN_003345-T1	note	CAZy:CBM91
FUN_003374-T1	note	CAZy:GT1
FUN_003409-T1	note	CAZy:GH13
FUN_003445-T1	note	CAZy:GH18
FUN_003449-T1	note	CAZy:GH43
FUN_003459-T1	note	CAZy:GH51
FUN_003474-T1	note	CAZy:GH47
FUN_003481-T1	note	CAZy:AA4
FUN_003481-T1	note	CAZy:AA7
FUN_003517-T1	note	CAZy:AA8
FUN_003554-T1	note	CAZy:GH12
FUN_003563-T1	note	CAZy:GH31
FUN_003569-T1	note	CAZy:GH16
FUN_003570-T1	note	CAZy:GT2_Glyco_trans_2
FUN_003603-T1	note	CAZy:GT2_Glyco_tranf_2
FUN_003607-T1	note	CAZy:AA4
FUN_003624-T1	note	CAZy:GH47
FUN_003661-T1	note	CAZy:GH3
FUN_003673-T1	note	CAZy:CE5
FUN_003706-T1	note	CAZy:GH2
FUN_003718-T1	note	CAZy:PL1
FUN_003720-T1	note	CAZy:GT71
FUN_003753-T1	note	CAZy:GH18
FUN_003759-T1	note	CAZy:GH3
FUN_003772-T1	note	CAZy:GH13
FUN_003793-T1	note	CAZy:AA9
FUN_003805-T1	note	CAZy:GH31
FUN_003818-T1	note	CAZy:AA7
FUN_003824-T1	note	CAZy:GH105
FUN_003828-T1	note	CAZy:GH162
FUN_003831-T1	note	CAZy:GH1
FUN_003838-T1	note	CAZy:AA14
FUN_003859-T1	note	CAZy:CE4
FUN_003897-T1	note	CAZy:GH5
FUN_003940-T1	note	CAZy:GH7
FUN_003972-T1	note	CAZy:CE3
FUN_003976-T1	note	CAZy:GT69
FUN_003977-T1	note	CAZy:GT39
FUN_003983-T1	note	CAZy:GH47
FUN_004074-T1	note	CAZy:GH10
FUN_004084-T1	note	CAZy:AA1
FUN_004091-T1	note	CAZy:GH76
FUN_004198-T1	note	CAZy:AA11
FUN_004219-T1	note	CAZy:GH3
FUN_004371-T1	note	CAZy:GH43
FUN_004380-T1	note	CAZy:GH18
FUN_004434-T1	note	CAZy:AA1
FUN_004534-T1	note	CAZy:GH20
FUN_004545-T1	note	CAZy:GT2_Chitin_synth
FUN_004550-T1	note	CAZy:GH28
FUN_004704-T1	note	CAZy:GT22
FUN_004748-T1	note	CAZy:GH5
FUN_004788-T1	note	CAZy:GT33
FUN_004801-T1	note	CAZy:GH76
FUN_004881-T1	note	CAZy:GH76
FUN_004914-T1	note	CAZy:AA9
FUN_004921-T1	note	CAZy:GT50
FUN_004936-T1	note	CAZy:GH47
FUN_004994-T1	note	CAZy:GH28
FUN_004995-T1	note	CAZy:GH105
FUN_005005-T1	note	CAZy:AA1
FUN_005007-T1	note	CAZy:AA3
FUN_005010-T1	note	CAZy:AA16
FUN_005038-T1	note	CAZy:GH16
FUN_005097-T1	note	CAZy:GH55
FUN_005100-T1	note	CAZy:AA1
FUN_005108-T1	note	CAZy:GH3
FUN_005122-T1	note	CAZy:CE3
FUN_005131-T1	note	CAZy:AA7
FUN_005141-T1	note	CAZy:GH146
FUN_005196-T1	note	CAZy:GT17
FUN_005199-T1	note	CAZy:GH37
FUN_005215-T1	note	CAZy:GT57
FUN_005256-T1	note	CAZy:GT4
FUN_005277-T1	note	CAZy:GH5
FUN_005287-T1	note	CAZy:GH1
FUN_005341-T1	note	CAZy:GH88
FUN_005369-T1	note	CAZy:GH36
FUN_005388-T1	note	CAZy:GH3
FUN_005395-T1	note	CAZy:AA9
FUN_005398-T1	note	CAZy:AA7
FUN_005409-T1	note	CAZy:AA7
FUN_005418-T1	note	CAZy:GT4
FUN_005422-T1	note	CAZy:CE16
FUN_005451-T1	note	CAZy:GH93
FUN_005467-T1	note	CAZy:GH16
FUN_005470-T1	note	CAZy:PL1
FUN_005523-T1	note	CAZy:GH10
FUN_005597-T1	note	CAZy:GT20
FUN_005657-T1	note	CAZy:GT66
FUN_005678-T1	note	CAZy:CE4
FUN_005699-T1	note	CAZy:AA8
FUN_005743-T1	note	CAZy:GH28
FUN_005747-T1	note	CAZy:AA3
FUN_005776-T1	note	CAZy:GT8
FUN_005795-T1	note	CAZy:CE3
FUN_005814-T1	note	CAZy:AA3
FUN_005858-T1	note	CAZy:GT3
FUN_005918-T1	note	CAZy:GH43
FUN_005959-T1	note	CAZy:GH18
FUN_005960-T1	note	CAZy:GH76
FUN_005966-T1	note	CAZy:GT25
FUN_005967-T1	note	CAZy:AA11
FUN_005981-T1	note	CAZy:GH13
FUN_005982-T1	note	CAZy:AA13
FUN_006009-T1	note	CAZy:GH6
FUN_006023-T1	note	CAZy:AA3
FUN_006025-T1	note	CAZy:GH43
FUN_006028-T1	note	CAZy:GH43
FUN_006029-T1	note	CAZy:GH5
FUN_006050-T1	note	CAZy:PL26
FUN_006052-T1	note	CAZy:GH109
FUN_006058-T1	note	CAZy:CE16
FUN_006059-T1	note	CAZy:GH16
FUN_006062-T1	note	CAZy:AA7
FUN_006085-T1	note	CAZy:GH125
FUN_006241-T1	note	CAZy:AA7
FUN_006247-T1	note	CAZy:CE5
FUN_006295-T1	note	CAZy:GT39
FUN_006332-T1	note	CAZy:CE5
FUN_006339-T1	note	CAZy:GH12
FUN_006372-T1	note	CAZy:PL1
FUN_006419-T1	note	CAZy:AA3
FUN_006422-T1	note	CAZy:GH16
FUN_006472-T1	note	CAZy:GH109
FUN_006507-T1	note	CAZy:AA9
FUN_006510-T1	note	CAZy:AA3
FUN_006514-T1	note	CAZy:AA7
FUN_006554-T1	note	CAZy:GH78
FUN_006556-T1	note	CAZy:GH78
FUN_006584-T1	note	CAZy:CE5
FUN_006589-T1	note	CAZy:GH18
FUN_006655-T1	note	CAZy:AA7
FUN_006686-T1	note	CAZy:AA9
FUN_006732-T1	note	CAZy:GH47
FUN_006765-T1	note	CAZy:GH37
FUN_006828-T1	note	CAZy:AA11
FUN_006897-T1	note	CAZy:GT71
FUN_006943-T1	note	CAZy:AA3
FUN_006944-T1	note	CAZy:AA3
FUN_006946-T1	note	CAZy:AA7
FUN_006961-T1	note	CAZy:GT1
FUN_006985-T1	note	CAZy:CBM91
FUN_006985-T1	note	CAZy:GH43
FUN_007004-T1	note	CAZy:GH12
FUN_007005-T1	note	CAZy:GT2_Glyco_tranf_2
FUN_007017-T1	note	CAZy:GH31
FUN_007020-T1	note	CAZy:CE4
FUN_007035-T1	note	CAZy:GH43
FUN_007044-T1	note	CAZy:CE16
FUN_007055-T1	note	CAZy:GH5
FUN_007111-T1	note	CAZy:GH132
FUN_007187-T1	note	CAZy:GH64
FUN_007188-T1	note	CAZy:GH16
FUN_007269-T1	note	CAZy:GT2_Chitin_synth
FUN_007270-T1	note	CAZy:GT2_Chitin_synth
FUN_007319-T1	note	CAZy:AA3
FUN_007324-T1	note	CAZy:GH55
FUN_007364-T1	note	CAZy:GH115
FUN_007391-T1	note	CAZy:PL1
FUN_007392-T1	note	CAZy:GH35
FUN_007411-T1	note	CAZy:GH78
FUN_007442-T1	note	CAZy:PL1
FUN_007456-T1	note	CAZy:AA3
FUN_007460-T1	note	CAZy:GH31
FUN_007562-T1	note	CAZy:GH31
FUN_007582-T1	note	CAZy:GH43
FUN_007586-T1	note	CAZy:PL9
FUN_007592-T1	note	CAZy:GH28
FUN_007593-T1	note	CAZy:AA3
FUN_007601-T1	note	CAZy:AA7
FUN_007614-T1	note	CAZy:CE5
FUN_007651-T1	note	CAZy:AA7
FUN_007658-T1	note	CAZy:GH3
FUN_007671-T1	note	CAZy:AA2
FUN_007691-T1	note	CAZy:PL3
FUN_007718-T1	note	CAZy:GT15
FUN_007733-T1	note	CAZy:GH43
FUN_007802-T1	note	CAZy:GH12
FUN_007823-T1	note	CAZy:AA7
FUN_007925-T1	note	CAZy:GH74
FUN_007930-T1	note	CAZy:AA9
FUN_007943-T1	note	CAZy:GH11
FUN_007957-T1	note	CAZy:GT15
FUN_008048-T1	note	CAZy:AA8
FUN_008067-T1	note	CAZy:AA3
FUN_008068-T1	note	CAZy:PL4
FUN_008101-T1	note	CAZy:GT90
FUN_008110-T1	note	CAZy:GH43
FUN_008110-T1	note	CAZy:CBM91
FUN_008118-T1	note	CAZy:PL1
FUN_008128-T1	note	CAZy:AA3
FUN_008132-T1	note	CAZy:AA7
FUN_008162-T1	note	CAZy:PL22
FUN_008178-T1	note	CAZy:GH3
FUN_008224-T1	note	CAZy:PL4
FUN_008226-T1	note	CAZy:CE8
FUN_008236-T1	note	CAZy:GT69
FUN_008242-T1	note	CAZy:CE8
FUN_008253-T1	note	CAZy:CE5
FUN_008273-T1	note	CAZy:GH12
FUN_008274-T1	note	CAZy:GH16
FUN_008302-T1	note	CAZy:GH5
FUN_008323-T1	note	CAZy:AA6
FUN_008332-T1	note	CAZy:GT90
FUN_008334-T1	note	CAZy:GH131
FUN_008335-T1	note	CAZy:GH43
FUN_008335-T1	note	CAZy:CBM91
FUN_008390-T1	note	CAZy:CBM21
FUN_008412-T1	note	CAZy:GH47
FUN_008417-T1	note	CAZy:GH32
FUN_008424-T1	note	CAZy:GH114
FUN_008509-T1	note	CAZy:GH28
FUN_008518-T1	note	CAZy:AA1
FUN_008519-T1	note	CAZy:GH31
FUN_008533-T1	note	CAZy:GH154
FUN_008535-T1	note	CAZy:GT32
FUN_008543-T1	note	CAZy:PL3
FUN_008547-T1	note	CAZy:GH109
FUN_008555-T1	note	CAZy:GH28
FUN_008562-T1	note	CAZy:AA4
FUN_008571-T1	note	CAZy:AA1
FUN_008589-T1	note	CAZy:CE12
FUN_008596-T1	note	CAZy:GH55
FUN_008597-T1	note	CAZy:AA3
FUN_008597-T1	note	CAZy:AA8
FUN_008603-T1	note	CAZy:GH16
FUN_008620-T1	note	CAZy:GH35
FUN_008626-T1	note	CAZy:AA7
FUN_008633-T1	note	CAZy:GH10
FUN_008648-T1	note	CAZy:GH3
FUN_008649-T1	note	CAZy:GH31
FUN_008650-T1	note	CAZy:GH3
FUN_008651-T1	note	CAZy:CE9
FUN_008667-T1	note	CAZy:AA3
FUN_008711-T1	note	CAZy:AA2
FUN_008722-T1	note	CAZy:CE4
FUN_008722-T1	note	CAZy:CBM18
FUN_008746-T1	note	CAZy:GH3
FUN_008760-T1	note	CAZy:GH54
FUN_008760-T1	note	CAZy:CBM42
FUN_008797-T1	note	CAZy:GT22
FUN_008799-T1	note	CAZy:GH13
FUN_008821-T1	note	CAZy:AA2
FUN_008934-T1	note	CAZy:GH78
FUN_008934-T1	note	CAZy:CBM67
FUN_008935-T1	note	CAZy:GH28
FUN_008947-T1	note	CAZy:GH5
FUN_008972-T1	note	CAZy:GH81
FUN_008974-T1	note	CAZy:GT8
FUN_009041-T1	note	CAZy:CE3
FUN_009046-T1	note	CAZy:GH16
FUN_009050-T1	note	CAZy:AA7
FUN_009073-T1	note	CAZy:CE8
FUN_009090-T1	note	CAZy:GH31
FUN_009094-T1	note	CAZy:AA3
FUN_009142-T1	note	CAZy:GH28
FUN_009148-T1	note	CAZy:CE4
FUN_009155-T1	note	CAZy:GH18
FUN_009156-T1	note	CAZy:GH49
FUN_009160-T1	note	CAZy:CBM67
FUN_009162-T1	note	CAZy:GH3
FUN_009207-T1	note	CAZy:GH13
FUN_009215-T1	note	CAZy:GT64
FUN_009235-T1	note	CAZy:GH71
FUN_009257-T1	note	CAZy:GH43
FUN_009258-T1	note	CAZy:AA7
FUN_009270-T1	note	CAZy:GH47
FUN_009276-T1	note	CAZy:GH78
FUN_009276-T1	note	CAZy:CBM67
FUN_009278-T1	note	CAZy:PL3
FUN_009279-T1	note	CAZy:GH3
FUN_009346-T1	note	CAZy:GH16
FUN_009347-T1	note	CAZy:GT2_Glyco_trans_2
FUN_009363-T1	note	CAZy:AA3
FUN_009383-T1	note	CAZy:GH2
FUN_009387-T1	note	CAZy:GT2_Chitin_synth
FUN_009432-T1	note	CAZy:AA7
FUN_009439-T1	note	CAZy:GH76
FUN_009455-T1	note	CAZy:GH18
FUN_009492-T1	note	CAZy:AA9
FUN_009494-T1	note	CAZy:GH105
FUN_009524-T1	note	CAZy:GH78
FUN_009531-T1	note	CAZy:AA2
FUN_009551-T1	note	CAZy:GH76
FUN_009618-T1	note	CAZy:PL3
FUN_009647-T1	note	CAZy:AA3
FUN_009670-T1	note	CAZy:GT20
FUN_009671-T1	note	CAZy:GH51
FUN_009702-T1	note	CAZy:AA7
FUN_009723-T1	note	CAZy:GH114
FUN_009771-T1	note	CAZy:PL9
FUN_009775-T1	note	CAZy:AA3
FUN_009775-T1	note	CAZy:AA8
FUN_009813-T1	note	CAZy:GH146
FUN_009818-T1	note	CAZy:GT2_Glyco_tranf_2
FUN_009818-T1	note	CAZy:GT2_Glycos_transf
FUN_009823-T1	note	CAZy:AA3
FUN_009838-T1	note	CAZy:GH28
FUN_009845-T1	note	CAZy:AA7
FUN_009857-T1	note	CAZy:GH135
FUN_009874-T1	note	CAZy:GH3
FUN_009888-T1	note	CAZy:GH47
FUN_009897-T1	note	CAZy:CE3
FUN_009947-T1	note	CAZy:GH16
FUN_009957-T1	note	CAZy:GH17
FUN_009961-T1	note	CAZy:AA7
FUN_009964-T1	note	CAZy:GH18
FUN_009972-T1	note	CAZy:GH35
FUN_009976-T1	note	CAZy:PL1
FUN_010004-T1	note	CAZy:GT1
FUN_010014-T1	note	CAZy:GT4
FUN_010016-T1	note	CAZy:GH135
FUN_010017-T1	note	CAZy:GH114
FUN_010018-T1	note	CAZy:CE18
FUN_010019-T1	note	CAZy:CBM63
FUN_010031-T1	note	CAZy:GH95
FUN_010047-T1	note	CAZy:GH1
FUN_010154-T1	note	CAZy:GH43
FUN_010156-T1	note	CAZy:PL26
FUN_010158-T1	note	CAZy:AA3
FUN_010196-T1	note	CAZy:GH24
FUN_010227-T1	note	CAZy:PL1
FUN_010232-T1	note	CAZy:AA9
FUN_010246-T1	note	CAZy:GH20
FUN_010253-T1	note	CAZy:GH5
FUN_010283-T1	note	CAZy:PL11
FUN_010291-T1	note	CAZy:CE16
FUN_010327-T1	note	CAZy:GT35
FUN_010374-T1	note	CAZy:GH16
FUN_010390-T1	note	CAZy:GH28
FUN_010463-T1	note	CAZy:GH5
FUN_010465-T1	note	CAZy:CE18
FUN_010467-T1	note	CAZy:GH28
FUN_010468-T1	note	CAZy:GH78
FUN_010468-T1	note	CAZy:CBM67
FUN_010471-T1	note	CAZy:GH2
FUN_010473-T1	note	CAZy:GT1
FUN_010482-T1	note	CAZy:GH5
FUN_010516-T1	note	CAZy:GT57
FUN_010563-T1	note	CAZy:GT24
FUN_010570-T1	note	CAZy:GH17
FUN_010578-T1	note	CAZy:GT48
FUN_010635-T1	note	CAZy:GH3
FUN_010643-T1	note	CAZy:AA3
FUN_010647-T1	note	CAZy:GT4
FUN_010651-T1	note	CAZy:GH3
FUN_010655-T1	note	CAZy:CE3
FUN_010690-T1	note	CAZy:GH16
FUN_010691-T1	note	CAZy:GT2_Glyco_trans_2
FUN_010762-T1	note	CAZy:AA7
FUN_010814-T1	note	CAZy:AA3
FUN_010822-T1	note	CAZy:AA2
FUN_010828-T1	note	CAZy:PL1
FUN_010841-T1	note	CAZy:GH2
FUN_010853-T1	note	CAZy:GT32
FUN_010894-T1	note	CAZy:CE3
FUN_010896-T1	note	CAZy:GH5
FUN_010897-T1	note	CAZy:AA7
FUN_010900-T1	note	CAZy:AA3
FUN_010954-T1	note	CAZy:CE5
FUN_010955-T1	note	CAZy:GH11
FUN_010959-T1	note	CAZy:GH3
FUN_010960-T1	note	CAZy:GT21
FUN_011009-T1	note	CAZy:GT8
FUN_011019-T1	note	CAZy:GH47
FUN_011046-T1	note	CAZy:AA7
FUN_011076-T1	note	CAZy:GH17
FUN_011133-T1	note	CAZy:GH3
FUN_011167-T1	note	CAZy:GH18
FUN_011192-T1	note	CAZy:GH2
FUN_011194-T1	note	CAZy:GH114
FUN_011202-T1	note	CAZy:GH154
FUN_011203-T1	note	CAZy:GH88
FUN_011217-T1	note	CAZy:GH93
FUN_011218-T1	note	CAZy:GH35
FUN_011280-T1	note	CAZy:GH43
FUN_011291-T1	note	CAZy:AA7
FUN_011298-T1	note	CAZy:AA1
FUN_011303-T1	note	CAZy:GH5
FUN_011304-T1	note	CAZy:GH51
FUN_011322-T1	note	CAZy:GH43
FUN_011368-T1	note	CAZy:GT8
FUN_011375-T1	note	CAZy:GH18
FUN_011427-T1	note	CAZy:GH27
FUN_011464-T1	note	CAZy:PL3
FUN_011466-T1	note	CAZy:CBM63
FUN_011528-T1	note	CAZy:GH16
FUN_011531-T1	note	CAZy:AA7
FUN_011541-T1	note	CAZy:GH28
FUN_011544-T1	note	CAZy:GH3
FUN_011551-T1	note	CAZy:GH53
FUN_011554-T1	note	CAZy:PL3
FUN_011596-T1	note	CAZy:GH31
FUN_011601-T1	note	CAZy:GH43
FUN_011613-T1	note	CAZy:AA7
FUN_011614-T1	note	CAZy:GT32
FUN_011622-T1	note	CAZy:AA7
FUN_011654-T1	note	CAZy:GT48
FUN_011738-T1	note	CAZy:PL3
FUN_011763-T1	note	CAZy:GT34
FUN_011764-T1	note	CAZy:CE16
FUN_011768-T1	note	CAZy:PL1
FUN_011772-T1	note	CAZy:CE3
FUN_011812-T1	note	CAZy:GH93
FUN_011834-T1	note	CAZy:PL1
FUN_011835-T1	note	CAZy:GH75
FUN_011856-T1	note	CAZy:GH92
FUN_011857-T1	note	CAZy:GH3
FUN_011986-T1	note	CAZy:GT39
FUN_012011-T1	note	CAZy:GH16
FUN_012046-T1	note	CAZy:AA2
FUN_012065-T1	note	CAZy:GH3
FUN_012068-T1	note	CAZy:GH18
FUN_012076-T1	note	CAZy:GH72
FUN_012083-T1	note	CAZy:CE4
FUN_012102-T1	note	CAZy:AA1
FUN_012149-T1	note	CAZy:GT2_Glycos_transf
