## Supplementary File 2 for "Genome sequence resources from three isolates of the apple canker pathogen *Neonectria ditissima* infecting forest trees"

FUN_000619-T1	note	BUSCO:EOG0926004Z
FUN_001191-T1	note	BUSCO:EOG09260075
FUN_001446-T1	note	BUSCO:EOG0926009O
FUN_003170-T1	note	BUSCO:EOG092600NM
FUN_000775-T1	note	BUSCO:EOG092600S9
FUN_008445-T1	note	BUSCO:EOG092600SD
FUN_004391-T1	note	BUSCO:EOG092600SK
FUN_001939-T1	note	BUSCO:EOG092600T4
FUN_010420-T1	note	BUSCO:EOG092600T9
FUN_003200-T1	note	BUSCO:EOG092600W1
FUN_001760-T1	note	BUSCO:EOG092600XJ
FUN_006902-T1	note	BUSCO:EOG092601KZ
FUN_003830-T1	note	BUSCO:EOG092601YK
FUN_002247-T1	note	BUSCO:EOG0926025H
FUN_004312-T1	note	BUSCO:EOG09260274
FUN_000172-T1	note	BUSCO:EOG09260289
FUN_002921-T1	note	BUSCO:EOG092602BZ
FUN_011386-T1	note	BUSCO:EOG092602FH
FUN_000527-T1	note	BUSCO:EOG092602I6
FUN_002298-T1	note	BUSCO:EOG092602MO
FUN_004352-T1	note	BUSCO:EOG092602OP
FUN_010286-T1	note	BUSCO:EOG092602UY
FUN_004793-T1	note	BUSCO:EOG09260375
FUN_006937-T1	note	BUSCO:EOG092603D0
FUN_004342-T1	note	BUSCO:EOG092603EH
FUN_001462-T1	note	BUSCO:EOG092603JK
FUN_001449-T1	note	BUSCO:EOG092603KJ
FUN_004419-T1	note	BUSCO:EOG092603SM
FUN_011291-T1	note	BUSCO:EOG092603YJ
FUN_010127-T1	note	BUSCO:EOG0926047G
FUN_001552-T1	note	BUSCO:EOG09260492
FUN_008418-T1	note	BUSCO:EOG0926049A
FUN_003222-T1	note	BUSCO:EOG0926049S
FUN_003846-T1	note	BUSCO:EOG092604A0
FUN_003848-T1	note	BUSCO:EOG092604I8
FUN_000067-T1	note	BUSCO:EOG092604KQ
FUN_005383-T1	note	BUSCO:EOG092604MJ
FUN_001447-T1	note	BUSCO:EOG092604ML
FUN_003240-T1	note	BUSCO:EOG092604S1
FUN_002973-T1	note	BUSCO:EOG092604ZZ
FUN_000615-T1	note	BUSCO:EOG0926051U
FUN_006744-T1	note	BUSCO:EOG092605FC
FUN_003216-T1	note	BUSCO:EOG092605KN
FUN_005528-T1	note	BUSCO:EOG092605OK
FUN_011677-T1	note	BUSCO:EOG092605QM
FUN_001347-T1	note	BUSCO:EOG092605T6
FUN_002881-T1	note	BUSCO:EOG092605VL
FUN_009537-T1	note	BUSCO:EOG092605VU
FUN_006566-T1	note	BUSCO:EOG092605ZA
FUN_002988-T1	note	BUSCO:EOG092606AD
FUN_003633-T1	note	BUSCO:EOG092606AJ
FUN_006853-T1	note	BUSCO:EOG092606CY
FUN_000655-T1	note	BUSCO:EOG092606O3
FUN_002866-T1	note	BUSCO:EOG092606UX
FUN_005011-T1	note	BUSCO:EOG092606WZ
FUN_011510-T1	note	BUSCO:EOG0926071Q
FUN_004719-T1	note	BUSCO:EOG0926073O
FUN_008417-T1	note	BUSCO:EOG0926074Y
FUN_003030-T1	note	BUSCO:EOG09260779
FUN_007978-T1	note	BUSCO:EOG0926077L
FUN_004979-T1	note	BUSCO:EOG0926079Q
FUN_000631-T1	note	BUSCO:EOG092607OQ
FUN_010067-T1	note	BUSCO:EOG092607QZ
FUN_011334-T1	note	BUSCO:EOG092607ZS
FUN_006552-T1	note	BUSCO:EOG092608AE
FUN_004541-T1	note	BUSCO:EOG092608AV
FUN_000395-T1	note	BUSCO:EOG092608C4
FUN_011509-T1	note	BUSCO:EOG092608GK
FUN_008169-T1	note	BUSCO:EOG092608L0
FUN_010448-T1	note	BUSCO:EOG092608RH
FUN_009535-T1	note	BUSCO:EOG092608T8
FUN_010481-T1	note	BUSCO:EOG092608WI
FUN_002410-T1	note	BUSCO:EOG092608WU
FUN_011312-T1	note	BUSCO:EOG092608ZS
FUN_004017-T1	note	BUSCO:EOG0926092K
FUN_010912-T1	note	BUSCO:EOG09260931
FUN_005032-T1	note	BUSCO:EOG092609JB
FUN_005643-T1	note	BUSCO:EOG092609O9
FUN_011508-T1	note	BUSCO:EOG092609RF
FUN_007413-T1	note	BUSCO:EOG092609YT
FUN_008723-T1	note	BUSCO:EOG09260A27
FUN_004016-T1	note	BUSCO:EOG09260A6Q
FUN_008346-T1	note	BUSCO:EOG09260A98
FUN_002576-T1	note	BUSCO:EOG09260ABY
FUN_009095-T1	note	BUSCO:EOG09260AEC
FUN_011502-T1	note	BUSCO:EOG09260APA
FUN_002150-T1	note	BUSCO:EOG09260AQB
FUN_005512-T1	note	BUSCO:EOG09260AZA
FUN_006545-T1	note	BUSCO:EOG09260AZK
FUN_010647-T1	note	BUSCO:EOG09260AZM
FUN_008008-T1	note	BUSCO:EOG09260B3H
FUN_007968-T1	note	BUSCO:EOG09260B3X
FUN_011433-T1	note	BUSCO:EOG09260B65
FUN_001328-T1	note	BUSCO:EOG09260BFE
FUN_000121-T1	note	BUSCO:EOG09260BL6
FUN_010698-T1	note	BUSCO:EOG09260BRA
FUN_011718-T1	note	BUSCO:EOG09260BSW
FUN_001750-T1	note	BUSCO:EOG09260BYL
FUN_002263-T1	note	BUSCO:EOG09260BZ0
FUN_006753-T1	note	BUSCO:EOG09260C2V
FUN_002462-T1	note	BUSCO:EOG09260C5W
FUN_002168-T1	note	BUSCO:EOG09260CKC
FUN_000363-T1	note	BUSCO:EOG09260DBG
FUN_000954-T1	note	BUSCO:EOG09260DBG
FUN_005140-T1	note	BUSCO:EOG09260DFH
FUN_001937-T1	note	BUSCO:EOG09260DFJ
FUN_007376-T1	note	BUSCO:EOG09260DP1
FUN_002403-T1	note	BUSCO:EOG09260DUR
FUN_000309-T1	note	BUSCO:EOG09260DUW
FUN_009611-T1	note	BUSCO:EOG09260DXP
FUN_003630-T1	note	BUSCO:EOG09260E2O
FUN_009866-T1	note	BUSCO:EOG09260E8K
FUN_011419-T1	note	BUSCO:EOG09260EAZ
FUN_009540-T1	note	BUSCO:EOG09260EE7
FUN_007987-T1	note	BUSCO:EOG09260EOI
FUN_003010-T1	note	BUSCO:EOG09260EPQ
FUN_008302-T1	note	BUSCO:EOG09260EPS
FUN_003223-T1	note	BUSCO:EOG09260EQD
FUN_005482-T1	note	BUSCO:EOG09260ERO
FUN_006462-T1	note	BUSCO:EOG09260ETR
FUN_004555-T1	note	BUSCO:EOG09260EZT
FUN_011369-T1	note	BUSCO:EOG09260FFP
FUN_004157-T1	note	BUSCO:EOG09260FKU
FUN_011722-T1	note	BUSCO:EOG09260FL2
FUN_005555-T1	note	BUSCO:EOG09260FMW
FUN_008024-T1	note	BUSCO:EOG09260FPA
FUN_002974-T1	note	BUSCO:EOG09260FX0
FUN_010375-T1	note	BUSCO:EOG09260FZZ
FUN_004484-T1	note	BUSCO:EOG09260GF5
FUN_005142-T1	note	BUSCO:EOG09260GIX
FUN_006385-T1	note	BUSCO:EOG09260GKG
FUN_010316-T1	note	BUSCO:EOG09260GOF
FUN_001195-T1	note	BUSCO:EOG09260GR8
FUN_009617-T1	note	BUSCO:EOG09260H6E
FUN_001273-T1	note	BUSCO:EOG09260H81
FUN_000414-T1	note	BUSCO:EOG09260HMA
FUN_008013-T1	note	BUSCO:EOG09260HPO
FUN_001499-T1	note	BUSCO:EOG09260HS3
FUN_000597-T1	note	BUSCO:EOG09260HSP
FUN_007030-T1	note	BUSCO:EOG09260IU8
FUN_000735-T1	note	BUSCO:EOG09260J53
FUN_000034-T1	note	BUSCO:EOG09260J8F
FUN_006394-T1	note	BUSCO:EOG09260J97
FUN_001339-T1	note	BUSCO:EOG09260JDM
FUN_003834-T1	note	BUSCO:EOG09260JED
FUN_002418-T1	note	BUSCO:EOG09260JJW
FUN_002216-T1	note	BUSCO:EOG09260JNY
FUN_003342-T1	note	BUSCO:EOG09260JO5
FUN_003992-T1	note	BUSCO:EOG09260JPV
FUN_010138-T1	note	BUSCO:EOG09260JT9
FUN_009989-T1	note	BUSCO:EOG09260JTZ
FUN_009714-T1	note	BUSCO:EOG09260K24
FUN_008109-T1	note	BUSCO:EOG09260K29
FUN_009767-T1	note	BUSCO:EOG09260K29
FUN_001010-T1	note	BUSCO:EOG09260K4B
FUN_001569-T1	note	BUSCO:EOG09260K4V
FUN_006617-T1	note	BUSCO:EOG09260K5F
FUN_010366-T1	note	BUSCO:EOG09260KCB
FUN_000849-T1	note	BUSCO:EOG09260KCW
FUN_009597-T1	note	BUSCO:EOG09260KDB
FUN_011278-T1	note	BUSCO:EOG09260KGS
FUN_001960-T1	note	BUSCO:EOG09260KIY
FUN_001121-T1	note	BUSCO:EOG09260KM4
FUN_000781-T1	note	BUSCO:EOG09260KNI
FUN_004607-T1	note	BUSCO:EOG09260KNR
FUN_009614-T1	note	BUSCO:EOG09260KUC
FUN_010380-T1	note	BUSCO:EOG09260KWP
FUN_003999-T1	note	BUSCO:EOG09260LBU
FUN_010626-T1	note	BUSCO:EOG09260LI6
FUN_004571-T1	note	BUSCO:EOG09260LJ8
FUN_003116-T1	note	BUSCO:EOG09260LRX
FUN_011733-T1	note	BUSCO:EOG09260LS9
FUN_001380-T1	note	BUSCO:EOG09260LVD
FUN_000778-T1	note	BUSCO:EOG09260M44
FUN_010361-T1	note	BUSCO:EOG09260M87
FUN_003966-T1	note	BUSCO:EOG09260MBW
FUN_002426-T1	note	BUSCO:EOG09260MRU
FUN_004378-T1	note	BUSCO:EOG09260N2T
FUN_007973-T1	note	BUSCO:EOG09260N53
FUN_004142-T1	note	BUSCO:EOG09260NAN
FUN_002568-T1	note	BUSCO:EOG09260NC6
FUN_001028-T1	note	BUSCO:EOG09260NE0
FUN_006499-T1	note	BUSCO:EOG09260NHB
FUN_007000-T1	note	BUSCO:EOG09260NHN
FUN_007360-T1	note	BUSCO:EOG09260NJW
FUN_005135-T1	note	BUSCO:EOG09260NNR
FUN_010159-T1	note	BUSCO:EOG09260NWN
FUN_011473-T1	note	BUSCO:EOG09260NXC
FUN_009258-T1	note	BUSCO:EOG09260NXJ
FUN_003073-T1	note	BUSCO:EOG09260NY2
FUN_002933-T1	note	BUSCO:EOG09260NZ8
FUN_003313-T1	note	BUSCO:EOG09260OCI
FUN_003662-T1	note	BUSCO:EOG09260OE9
FUN_002003-T1	note	BUSCO:EOG09260OLB
FUN_000488-T1	note	BUSCO:EOG09260OM6
FUN_003568-T1	note	BUSCO:EOG09260OQ8
FUN_002482-T1	note	BUSCO:EOG09260OZU
FUN_009711-T1	note	BUSCO:EOG09260P2K
FUN_005636-T1	note	BUSCO:EOG09260P5R
FUN_003498-T1	note	BUSCO:EOG09260PI1
FUN_010326-T1	note	BUSCO:EOG09260PJ9
FUN_004690-T1	note	BUSCO:EOG09260QNB
FUN_007050-T1	note	BUSCO:EOG09260QVP
FUN_003601-T1	note	BUSCO:EOG09260R84
FUN_004734-T1	note	BUSCO:EOG09260R9L
FUN_009870-T1	note	BUSCO:EOG09260RGH
FUN_011666-T1	note	BUSCO:EOG09260RGH
FUN_002583-T1	note	BUSCO:EOG09260RNZ
FUN_002099-T1	note	BUSCO:EOG09260RRC
FUN_003826-T1	note	BUSCO:EOG09260RRN
FUN_002999-T1	note	BUSCO:EOG09260RS7
FUN_003579-T1	note	BUSCO:EOG09260RVQ
FUN_004071-T1	note	BUSCO:EOG09260S2Z
FUN_006996-T1	note	BUSCO:EOG09260S3L
FUN_001350-T1	note	BUSCO:EOG09260S5R
FUN_002580-T1	note	BUSCO:EOG09260SAH
FUN_005174-T1	note	BUSCO:EOG09260SIZ
FUN_005556-T1	note	BUSCO:EOG09260SJV
FUN_008298-T1	note	BUSCO:EOG09260SL3
FUN_002942-T1	note	BUSCO:EOG09260SR2
FUN_002163-T1	note	BUSCO:EOG09260SRF
FUN_006413-T1	note	BUSCO:EOG09260T28
FUN_009901-T1	note	BUSCO:EOG09260TDY
FUN_005731-T1	note	BUSCO:EOG09260THV
FUN_010602-T1	note	BUSCO:EOG09260TLW
FUN_006561-T1	note	BUSCO:EOG09260TPT
FUN_001055-T1	note	BUSCO:EOG09260TUT
FUN_001560-T1	note	BUSCO:EOG09260TWS
FUN_004619-T1	note	BUSCO:EOG09260U6R
FUN_002180-T1	note	BUSCO:EOG09260UA2
FUN_008237-T1	note	BUSCO:EOG09260UJK
FUN_009220-T1	note	BUSCO:EOG09260UXC
FUN_009613-T1	note	BUSCO:EOG09260V5Q
FUN_002292-T1	note	BUSCO:EOG09260V8Q
FUN_004694-T1	note	BUSCO:EOG09260VCG
FUN_000212-T1	note	BUSCO:EOG09260VEY
FUN_007014-T1	note	BUSCO:EOG09260VHV
FUN_004783-T1	note	BUSCO:EOG09260VTA
FUN_002946-T1	note	BUSCO:EOG09260VTN
FUN_004828-T1	note	BUSCO:EOG09260VYK
FUN_011634-T1	note	BUSCO:EOG09260W52
FUN_009165-T1	note	BUSCO:EOG09260W8D
FUN_002325-T1	note	BUSCO:EOG09260W9L
FUN_001301-T1	note	BUSCO:EOG09260WCZ
FUN_003187-T1	note	BUSCO:EOG09260WG2
FUN_001871-T1	note	BUSCO:EOG09260WGT
FUN_002414-T1	note	BUSCO:EOG09260WU6
FUN_000453-T1	note	BUSCO:EOG09260WUA
FUN_002212-T1	note	BUSCO:EOG09260WUS
FUN_011285-T1	note	BUSCO:EOG09260WYQ
FUN_009861-T1	note	BUSCO:EOG09260XH5
FUN_000679-T1	note	BUSCO:EOG09260XL0
FUN_001108-T1	note	BUSCO:EOG09260XMI
FUN_004037-T1	note	BUSCO:EOG09260XOG
FUN_003115-T1	note	BUSCO:EOG09260XQV
FUN_003819-T1	note	BUSCO:EOG09260XSR
FUN_009099-T1	note	BUSCO:EOG09260Y2Q
FUN_007656-T1	note	BUSCO:EOG09260YMF
FUN_009775-T1	note	BUSCO:EOG09260Z3X
FUN_003838-T1	note	BUSCO:EOG09260Z5E
FUN_000754-T1	note	BUSCO:EOG09260ZG2
FUN_005524-T1	note	BUSCO:EOG09260ZWU
FUN_006779-T1	note	BUSCO:EOG09261031
FUN_010432-T1	note	BUSCO:EOG092610KH
FUN_006172-T1	note	BUSCO:EOG092610LP
FUN_006326-T1	note	BUSCO:EOG092610LQ
FUN_002057-T1	note	BUSCO:EOG092610QT
FUN_002085-T1	note	BUSCO:EOG092610TN
FUN_001358-T1	note	BUSCO:EOG092610VI
FUN_002260-T1	note	BUSCO:EOG092610ZY
FUN_011335-T1	note	BUSCO:EOG09261127
FUN_000639-T1	note	BUSCO:EOG0926112A
FUN_004772-T1	note	BUSCO:EOG09261145
FUN_005308-T1	note	BUSCO:EOG0926115P
FUN_000831-T1	note	BUSCO:EOG0926115V
FUN_007959-T1	note	BUSCO:EOG092611G7
FUN_007149-T1	note	BUSCO:EOG092611HB
FUN_001336-T1	note	BUSCO:EOG09261225
FUN_005803-T1	note	BUSCO:EOG0926129I
FUN_007184-T1	note	BUSCO:EOG092612AK
FUN_006549-T1	note	BUSCO:EOG092612CC
FUN_009580-T1	note	BUSCO:EOG092612J3
FUN_006376-T1	note	BUSCO:EOG092612LP
FUN_002952-T1	note	BUSCO:EOG092612MY
FUN_001796-T1	note	BUSCO:EOG092612XD
FUN_000405-T1	note	BUSCO:EOG0926131E
FUN_009102-T1	note	BUSCO:EOG0926133I
FUN_001021-T1	note	BUSCO:EOG0926137U
FUN_002643-T1	note	BUSCO:EOG092613QA
FUN_002082-T1	note	BUSCO:EOG092613R2
FUN_001310-T1	note	BUSCO:EOG092613S3
FUN_001749-T1	note	BUSCO:EOG09261404
FUN_006839-T1	note	BUSCO:EOG0926140Q
FUN_002989-T1	note	BUSCO:EOG0926142H
FUN_002669-T1	note	BUSCO:EOG0926142Y
FUN_003046-T1	note	BUSCO:EOG09261476
FUN_011694-T1	note	BUSCO:EOG092614DJ
FUN_001850-T1	note	BUSCO:EOG092614E6
FUN_000797-T1	note	BUSCO:EOG092614O9
FUN_011370-T1	note	BUSCO:EOG092614UB
FUN_003185-T1	note	BUSCO:EOG0926158Y
FUN_010365-T1	note	BUSCO:EOG092615CC
FUN_004587-T1	note	BUSCO:EOG092615IE
FUN_008141-T1	note	BUSCO:EOG092615SM
FUN_001783-T1	note	BUSCO:EOG092615Y4
FUN_011675-T1	note	BUSCO:EOG09261660
FUN_000927-T1	note	BUSCO:EOG09261666
FUN_003176-T1	note	BUSCO:EOG092616QN
FUN_002261-T1	note	BUSCO:EOG092616YZ
FUN_004726-T1	note	BUSCO:EOG092617AN
FUN_006480-T1	note	BUSCO:EOG092617RN
FUN_004364-T1	note	BUSCO:EOG092617RY
FUN_002420-T1	note	BUSCO:EOG092617S2
FUN_005203-T1	note	BUSCO:EOG09261801
FUN_008375-T1	note	BUSCO:EOG092618J9
FUN_000643-T1	note	BUSCO:EOG092618M2
FUN_000477-T1	note	BUSCO:EOG092618UZ
FUN_006240-T1	note	BUSCO:EOG0926195C
FUN_010210-T1	note	BUSCO:EOG092619EA
FUN_009843-T1	note	BUSCO:EOG092619GP
FUN_010530-T1	note	BUSCO:EOG092619L1
FUN_008981-T1	note	BUSCO:EOG092619MJ
FUN_005583-T1	note	BUSCO:EOG092619NK
FUN_005662-T1	note	BUSCO:EOG092619RJ
FUN_003558-T1	note	BUSCO:EOG092619VG
FUN_010573-T1	note	BUSCO:EOG09261A3K
FUN_004782-T1	note	BUSCO:EOG09261ABB
FUN_000674-T1	note	BUSCO:EOG09261ACJ
FUN_004784-T1	note	BUSCO:EOG09261AH9
FUN_006568-T1	note	BUSCO:EOG09261AMX
FUN_008225-T1	note	BUSCO:EOG09261B14
FUN_004013-T1	note	BUSCO:EOG09261B18
FUN_011119-T1	note	BUSCO:EOG09261B3Q
FUN_004001-T1	note	BUSCO:EOG09261B6Y
FUN_009603-T1	note	BUSCO:EOG09261BP0
FUN_003270-T1	note	BUSCO:EOG09261BPJ
FUN_009270-T1	note	BUSCO:EOG09261C0G
FUN_004732-T1	note	BUSCO:EOG09261CM0
FUN_008179-T1	note	BUSCO:EOG09261CQG
FUN_003039-T1	note	BUSCO:EOG09261CWO
FUN_004713-T1	note	BUSCO:EOG09261CXQ
FUN_001154-T1	note	BUSCO:EOG09261D4D
FUN_001453-T1	note	BUSCO:EOG09261DG0
FUN_009938-T1	note	BUSCO:EOG09261DGU
FUN_009556-T1	note	BUSCO:EOG09261DHR
FUN_000915-T1	note	BUSCO:EOG09261DJC
FUN_002148-T1	note	BUSCO:EOG09261DRB
FUN_000895-T1	note	BUSCO:EOG09261DW8
FUN_001433-T1	note	BUSCO:EOG09261EAB
FUN_002029-T1	note	BUSCO:EOG09261EM7
FUN_011546-T1	note	BUSCO:EOG09261EMF
FUN_003368-T1	note	BUSCO:EOG09261EU7
FUN_000579-T1	note	BUSCO:EOG09261EY9
FUN_003328-T1	note	BUSCO:EOG09261F73
FUN_005780-T1	note	BUSCO:EOG09261F9G
FUN_000157-T1	note	BUSCO:EOG09261FAB
FUN_007655-T1	note	BUSCO:EOG09261FAX
FUN_005504-T1	note	BUSCO:EOG09261FH7
FUN_009562-T1	note	BUSCO:EOG09261FM4
FUN_001828-T1	note	BUSCO:EOG09261G1Y
FUN_005248-T1	note	BUSCO:EOG09261G4Z
FUN_001778-T1	note	BUSCO:EOG09261G92
FUN_004565-T1	note	BUSCO:EOG09261H5E
FUN_000348-T1	note	BUSCO:EOG09261HB6
FUN_000422-T1	note	BUSCO:EOG09261HM3
FUN_009521-T1	note	BUSCO:EOG09261HQU
FUN_001458-T1	note	BUSCO:EOG09261HZD
FUN_010389-T1	note	BUSCO:EOG09261I0F
FUN_010358-T1	note	BUSCO:EOG09261I1G
FUN_003343-T1	note	BUSCO:EOG09261I1I
FUN_009847-T1	note	BUSCO:EOG09261I8J
FUN_006380-T1	note	BUSCO:EOG09261IBJ
FUN_005767-T1	note	BUSCO:EOG09261ICI
FUN_005810-T1	note	BUSCO:EOG09261IEH
FUN_009174-T1	note	BUSCO:EOG09261IEV
FUN_002127-T1	note	BUSCO:EOG09261IFQ
FUN_001558-T1	note	BUSCO:EOG09261IOS
FUN_008368-T1	note	BUSCO:EOG09261J0P
FUN_004768-T1	note	BUSCO:EOG09261JCQ
FUN_000063-T1	note	BUSCO:EOG09261JR0
FUN_005761-T1	note	BUSCO:EOG09261JUE
FUN_009545-T1	note	BUSCO:EOG09261JVS
FUN_010609-T1	note	BUSCO:EOG09261JWS
FUN_011336-T1	note	BUSCO:EOG09261K9J
FUN_002049-T1	note	BUSCO:EOG09261KHB
FUN_006599-T1	note	BUSCO:EOG09261KRX
FUN_002986-T1	note	BUSCO:EOG09261KZ6
FUN_005028-T1	note	BUSCO:EOG09261L4M
FUN_004652-T1	note	BUSCO:EOG09261LEU
FUN_000712-T1	note	BUSCO:EOG09261LPY
FUN_002429-T1	note	BUSCO:EOG09261LV7
FUN_003798-T1	note	BUSCO:EOG09261M4S
FUN_010568-T1	note	BUSCO:EOG09261M4S
FUN_003649-T1	note	BUSCO:EOG09261M78
FUN_001754-T1	note	BUSCO:EOG09261MG9
FUN_008334-T1	note	BUSCO:EOG09261MMR
FUN_009709-T1	note	BUSCO:EOG09261MOX
FUN_002366-T1	note	BUSCO:EOG09261MPU
FUN_004827-T1	note	BUSCO:EOG09261N20
FUN_001417-T1	note	BUSCO:EOG09261N2L
FUN_004143-T1	note	BUSCO:EOG09261N64
FUN_000611-T1	note	BUSCO:EOG09261NLR
FUN_002352-T1	note	BUSCO:EOG09261NLY
FUN_002133-T1	note	BUSCO:EOG09261NW2
FUN_000241-T1	note	BUSCO:EOG09261O4Y
FUN_008216-T1	note	BUSCO:EOG09261O7R
FUN_002983-T1	note	BUSCO:EOG09261OIA
FUN_001562-T1	note	BUSCO:EOG09261OIF
FUN_000632-T1	note	BUSCO:EOG09261OKK
FUN_008245-T1	note	BUSCO:EOG09261OLD
FUN_000102-T1	note	BUSCO:EOG09261ONU
FUN_008281-T1	note	BUSCO:EOG09261ONU
FUN_003599-T1	note	BUSCO:EOG09261OSU
FUN_006878-T1	note	BUSCO:EOG09261OXD
FUN_004830-T1	note	BUSCO:EOG09261OXV
FUN_000867-T1	note	BUSCO:EOG09261P7G
FUN_005067-T1	note	BUSCO:EOG09261PJZ
FUN_000035-T1	note	BUSCO:EOG09261PNZ
FUN_004412-T1	note	BUSCO:EOG09261PUF
FUN_005190-T1	note	BUSCO:EOG09261Q5L
FUN_004327-T1	note	BUSCO:EOG09261QR5
FUN_010120-T1	note	BUSCO:EOG09261QR8
FUN_011478-T1	note	BUSCO:EOG09261QXC
FUN_002355-T1	note	BUSCO:EOG09261QYO
FUN_003049-T1	note	BUSCO:EOG09261RFF
FUN_004285-T1	note	BUSCO:EOG09261RWJ
FUN_006782-T1	note	BUSCO:EOG09261RWU
FUN_000548-T1	note	BUSCO:EOG09261S0S
FUN_009254-T1	note	BUSCO:EOG09261S7X
FUN_000187-T1	note	BUSCO:EOG09261SS1
FUN_007177-T1	note	BUSCO:EOG09261T6U
FUN_003282-T1	note	BUSCO:EOG09261T74
FUN_005146-T1	note	BUSCO:EOG09261T98
FUN_010078-T1	note	BUSCO:EOG09261TPN
FUN_008140-T1	note	BUSCO:EOG09261UMG
FUN_009587-T1	note	BUSCO:EOG09261UOJ
FUN_001089-T1	note	BUSCO:EOG09261UPM
FUN_009699-T1	note	BUSCO:EOG09261UWT
FUN_005136-T1	note	BUSCO:EOG09261V03
FUN_004418-T1	note	BUSCO:EOG09261V2P
FUN_001318-T1	note	BUSCO:EOG09261V87
FUN_008509-T1	note	BUSCO:EOG09261V9P
FUN_002173-T1	note	BUSCO:EOG09261VD2
FUN_001868-T1	note	BUSCO:EOG09261VI3
FUN_004036-T1	note	BUSCO:EOG09261VUC
FUN_004081-T1	note	BUSCO:EOG09261W1K
FUN_008156-T1	note	BUSCO:EOG09261W2O
FUN_004216-T1	note	BUSCO:EOG09261W3X
FUN_007333-T1	note	BUSCO:EOG09261W90
FUN_005747-T1	note	BUSCO:EOG09261WJ8
FUN_003110-T1	note	BUSCO:EOG09261WVT
FUN_002048-T1	note	BUSCO:EOG09261X9E
FUN_000199-T1	note	BUSCO:EOG09261XAF
FUN_000499-T1	note	BUSCO:EOG09261XGL
FUN_000785-T1	note	BUSCO:EOG09261XNJ
FUN_008317-T1	note	BUSCO:EOG09261XZ6
FUN_001582-T1	note	BUSCO:EOG09261Y04
FUN_000470-T1	note	BUSCO:EOG09261YGB
FUN_009467-T1	note	BUSCO:EOG09261YLQ
FUN_002169-T1	note	BUSCO:EOG09261YRA
FUN_004060-T1	note	BUSCO:EOG09261YV6
FUN_008255-T1	note	BUSCO:EOG09261YV6
FUN_001523-T1	note	BUSCO:EOG09261ZFN
FUN_003001-T1	note	BUSCO:EOG09261ZI1
FUN_005485-T1	note	BUSCO:EOG09261ZJR
FUN_007152-T1	note	BUSCO:EOG09261ZPW
FUN_011606-T1	note	BUSCO:EOG09261ZXZ
FUN_006565-T1	note	BUSCO:EOG092620CR
FUN_005727-T1	note	BUSCO:EOG092620E4
FUN_008902-T1	note	BUSCO:EOG092620EL
FUN_002007-T1	note	BUSCO:EOG092620FM
FUN_002391-T1	note	BUSCO:EOG092620IA
FUN_008505-T1	note	BUSCO:EOG092620U5
FUN_000575-T1	note	BUSCO:EOG092620V3
FUN_001320-T1	note	BUSCO:EOG0926213Q
FUN_009589-T1	note	BUSCO:EOG0926213Z
FUN_008273-T1	note	BUSCO:EOG092621CK
FUN_007267-T1	note	BUSCO:EOG092621CP
FUN_003787-T1	note	BUSCO:EOG092621F2
FUN_002256-T1	note	BUSCO:EOG092621GA
FUN_004141-T1	note	BUSCO:EOG092621GY
FUN_004518-T1	note	BUSCO:EOG092621S9
FUN_005134-T1	note	BUSCO:EOG092621X3
FUN_006330-T1	note	BUSCO:EOG092621YU
FUN_005527-T1	note	BUSCO:EOG092621ZV
FUN_006257-T1	note	BUSCO:EOG0926229Z
FUN_007643-T1	note	BUSCO:EOG09262341
FUN_000154-T1	note	BUSCO:EOG0926235L
FUN_005111-T1	note	BUSCO:EOG09262387
FUN_005087-T1	note	BUSCO:EOG092623WR
FUN_010727-T1	note	BUSCO:EOG0926248P
FUN_011416-T1	note	BUSCO:EOG0926248W
FUN_011678-T1	note	BUSCO:EOG092624JL
FUN_005094-T1	note	BUSCO:EOG092624KK
FUN_005494-T1	note	BUSCO:EOG092624RX
FUN_008453-T1	note	BUSCO:EOG092624SJ
FUN_006575-T1	note	BUSCO:EOG092624UF
FUN_011513-T1	note	BUSCO:EOG092624X0
FUN_003020-T1	note	BUSCO:EOG09262516
FUN_003084-T1	note	BUSCO:EOG0926251E
FUN_001352-T1	note	BUSCO:EOG09262528
FUN_007043-T1	note	BUSCO:EOG092625AX
FUN_004812-T1	note	BUSCO:EOG092625OH
FUN_006170-T1	note	BUSCO:EOG092625P1
FUN_011329-T1	note	BUSCO:EOG092625U6
FUN_006316-T1	note	BUSCO:EOG09262645
FUN_000354-T1	note	BUSCO:EOG092626EQ
FUN_004092-T1	note	BUSCO:EOG092626HU
FUN_005582-T1	note	BUSCO:EOG09262739
FUN_003538-T1	note	BUSCO:EOG0926273Q
FUN_000562-T1	note	BUSCO:EOG092627F1
FUN_003279-T1	note	BUSCO:EOG092627XA
FUN_000846-T1	note	BUSCO:EOG092628A0
FUN_002416-T1	note	BUSCO:EOG092628FW
FUN_011282-T1	note	BUSCO:EOG092628LW
FUN_000627-T1	note	BUSCO:EOG092628SP
FUN_004331-T1	note	BUSCO:EOG09262914
FUN_004297-T1	note	BUSCO:EOG092629FB
FUN_007313-T1	note	BUSCO:EOG092629RT
FUN_010441-T1	note	BUSCO:EOG092629U5
FUN_010956-T1	note	BUSCO:EOG092629WA
FUN_001503-T1	note	BUSCO:EOG092629WJ
FUN_001112-T1	note	BUSCO:EOG092629ZN
FUN_003278-T1	note	BUSCO:EOG09262A65
FUN_008184-T1	note	BUSCO:EOG09262A6N
FUN_007540-T1	note	BUSCO:EOG09262A8G
FUN_008422-T1	note	BUSCO:EOG09262B1U
FUN_008439-T1	note	BUSCO:EOG09262B1U
FUN_011144-T1	note	BUSCO:EOG09262BCZ
FUN_004363-T1	note	BUSCO:EOG09262BHE
FUN_008232-T1	note	BUSCO:EOG09262BVA
FUN_005728-T1	note	BUSCO:EOG09262C5Z
FUN_004600-T1	note	BUSCO:EOG09262CA4
FUN_008035-T1	note	BUSCO:EOG09262CBI
FUN_002485-T1	note	BUSCO:EOG09262CDO
FUN_003180-T1	note	BUSCO:EOG09262CMP
FUN_009627-T1	note	BUSCO:EOG09262CO6
FUN_004033-T1	note	BUSCO:EOG09262CUO
FUN_000873-T1	note	BUSCO:EOG09262CXO
FUN_003801-T1	note	BUSCO:EOG09262D0D
FUN_005754-T1	note	BUSCO:EOG09262D4G
FUN_001675-T1	note	BUSCO:EOG09262DC1
FUN_010155-T1	note	BUSCO:EOG09262DKA
FUN_008012-T1	note	BUSCO:EOG09262DPL
FUN_002360-T1	note	BUSCO:EOG09262DUV
FUN_008000-T1	note	BUSCO:EOG09262E3Q
FUN_006540-T1	note	BUSCO:EOG09262E4Q
FUN_005191-T1	note	BUSCO:EOG09262E4T
FUN_000802-T1	note	BUSCO:EOG09262E7I
FUN_006005-T1	note	BUSCO:EOG09262E7W
FUN_007181-T1	note	BUSCO:EOG09262E98
FUN_006408-T1	note	BUSCO:EOG09262ESR
FUN_002630-T1	note	BUSCO:EOG09262F22
FUN_003781-T1	note	BUSCO:EOG09262F7P
FUN_000777-T1	note	BUSCO:EOG09262FE3
FUN_005050-T1	note	BUSCO:EOG09262FJB
FUN_000834-T1	note	BUSCO:EOG09262FW1
FUN_004592-T1	note	BUSCO:EOG09262G8Y
FUN_005655-T1	note	BUSCO:EOG09262GLP
FUN_006382-T1	note	BUSCO:EOG09262GNE
FUN_007776-T1	note	BUSCO:EOG09262GVX
FUN_004978-T1	note	BUSCO:EOG09262GWQ
FUN_004057-T1	note	BUSCO:EOG09262GXD
FUN_006619-T1	note	BUSCO:EOG09262H1X
FUN_000306-T1	note	BUSCO:EOG09262H34
FUN_007960-T1	note	BUSCO:EOG09262H50
FUN_000202-T1	note	BUSCO:EOG09262HA6
FUN_000776-T1	note	BUSCO:EOG09262HKC
FUN_000491-T1	note	BUSCO:EOG09262HP3
FUN_002055-T1	note	BUSCO:EOG09262HQM
FUN_002214-T1	note	BUSCO:EOG09262I0R
FUN_003544-T1	note	BUSCO:EOG09262I5I
FUN_006895-T1	note	BUSCO:EOG09262ILV
FUN_008441-T1	note	BUSCO:EOG09262IP2
FUN_004019-T1	note	BUSCO:EOG09262IY3
FUN_004397-T1	note	BUSCO:EOG09262IZ6
FUN_005301-T1	note	BUSCO:EOG09262IZO
FUN_011475-T1	note	BUSCO:EOG09262J7K
FUN_000158-T1	note	BUSCO:EOG09262JAT
FUN_006405-T1	note	BUSCO:EOG09262JWJ
FUN_001766-T1	note	BUSCO:EOG09262JZK
FUN_001353-T1	note	BUSCO:EOG09262JZW
FUN_008217-T1	note	BUSCO:EOG09262K67
FUN_003332-T1	note	BUSCO:EOG09262K8C
FUN_011421-T1	note	BUSCO:EOG09262K8L
FUN_008262-T1	note	BUSCO:EOG09262K9A
FUN_000211-T1	note	BUSCO:EOG09262KJA
FUN_009590-T1	note	BUSCO:EOG09262KN8
FUN_001791-T1	note	BUSCO:EOG09262KUJ
FUN_003833-T1	note	BUSCO:EOG09262KVB
FUN_003499-T1	note	BUSCO:EOG09262KXK
FUN_009583-T1	note	BUSCO:EOG09262KZ3
FUN_010711-T1	note	BUSCO:EOG09262L1P
FUN_002107-T1	note	BUSCO:EOG09262LI4
FUN_002926-T1	note	BUSCO:EOG09262LYR
FUN_005839-T1	note	BUSCO:EOG09262M0W
FUN_003501-T1	note	BUSCO:EOG09262M2J
FUN_004789-T1	note	BUSCO:EOG09262M7B
FUN_009685-T1	note	BUSCO:EOG09262MEK
FUN_003227-T1	note	BUSCO:EOG09262MFL
FUN_007186-T1	note	BUSCO:EOG09262MJW
FUN_007188-T1	note	BUSCO:EOG09262MOO
FUN_011660-T1	note	BUSCO:EOG09262MXH
FUN_007424-T1	note	BUSCO:EOG09262N0U
FUN_000746-T1	note	BUSCO:EOG09262N10
FUN_005115-T1	note	BUSCO:EOG09262N3C
FUN_000848-T1	note	BUSCO:EOG09262N47
FUN_000238-T1	note	BUSCO:EOG09262N5O
FUN_001678-T1	note	BUSCO:EOG09262NB1
FUN_004222-T1	note	BUSCO:EOG09262NIR
FUN_010031-T1	note	BUSCO:EOG09262NNS
FUN_005029-T1	note	BUSCO:EOG09262O0R
FUN_005835-T1	note	BUSCO:EOG09262OJ4
FUN_008325-T1	note	BUSCO:EOG09262OLP
FUN_010594-T1	note	BUSCO:EOG09262OX9
FUN_000329-T1	note	BUSCO:EOG09262P1W
FUN_000747-T1	note	BUSCO:EOG09262PAY
FUN_010462-T1	note	BUSCO:EOG09262PIH
FUN_011423-T1	note	BUSCO:EOG09262PMC
FUN_001465-T1	note	BUSCO:EOG09262POL
FUN_001583-T1	note	BUSCO:EOG09262PPU
FUN_003333-T1	note	BUSCO:EOG09262PZ9
FUN_000658-T1	note	BUSCO:EOG09262Q6S
FUN_001514-T1	note	BUSCO:EOG09262Q8D
FUN_000919-T1	note	BUSCO:EOG09262QJW
FUN_001297-T1	note	BUSCO:EOG09262QL6
FUN_010689-T1	note	BUSCO:EOG09262QRH
FUN_008292-T1	note	BUSCO:EOG09262QS5
FUN_009101-T1	note	BUSCO:EOG09262QTY
FUN_004214-T1	note	BUSCO:EOG09262R8O
FUN_007374-T1	note	BUSCO:EOG09262SI7
FUN_000529-T1	note	BUSCO:EOG09262SMG
FUN_000448-T1	note	BUSCO:EOG09262SR7
FUN_005306-T1	note	BUSCO:EOG09262TEV
FUN_002028-T1	note	BUSCO:EOG09262TO9
FUN_008065-T1	note	BUSCO:EOG09262TUR
FUN_005765-T1	note	BUSCO:EOG09262U7S
FUN_000328-T1	note	BUSCO:EOG09262UAS
FUN_004084-T1	note	BUSCO:EOG09262UB3
FUN_000549-T1	note	BUSCO:EOG09262UTQ
FUN_003107-T1	note	BUSCO:EOG09262V3O
FUN_005828-T1	note	BUSCO:EOG09262V8E
FUN_011670-T1	note	BUSCO:EOG09262V9N
FUN_004756-T1	note	BUSCO:EOG09262VOC
FUN_000733-T1	note	BUSCO:EOG09262VPD
FUN_003543-T1	note	BUSCO:EOG09262VVF
FUN_009460-T1	note	BUSCO:EOG09262W7C
FUN_006444-T1	note	BUSCO:EOG09262WFG
FUN_001027-T1	note	BUSCO:EOG09262WHU
FUN_010483-T1	note	BUSCO:EOG09262WQX
FUN_004434-T1	note	BUSCO:EOG09262WSH
FUN_005171-T1	note	BUSCO:EOG09262WXK
FUN_004358-T1	note	BUSCO:EOG09262X01
FUN_005506-T1	note	BUSCO:EOG09262X01
FUN_004132-T1	note	BUSCO:EOG09262X31
FUN_003087-T1	note	BUSCO:EOG09262X74
FUN_004320-T1	note	BUSCO:EOG09262X7T
FUN_002891-T1	note	BUSCO:EOG09262X8R
FUN_002534-T1	note	BUSCO:EOG09262XGK
FUN_001779-T1	note	BUSCO:EOG09262XMN
FUN_008022-T1	note	BUSCO:EOG09262XRU
FUN_001045-T1	note	BUSCO:EOG09262YAU
FUN_005770-T1	note	BUSCO:EOG09262YP5
FUN_001054-T1	note	BUSCO:EOG09262YQG
FUN_007399-T1	note	BUSCO:EOG09262Z0M
FUN_003647-T1	note	BUSCO:EOG09262Z14
FUN_008274-T1	note	BUSCO:EOG09262Z2S
FUN_000550-T1	note	BUSCO:EOG09262ZZ8
FUN_005502-T1	note	BUSCO:EOG0926300R
FUN_011669-T1	note	BUSCO:EOG0926306O
FUN_004206-T1	note	BUSCO:EOG0926307V
FUN_003784-T1	note	BUSCO:EOG092630MJ
FUN_008314-T1	note	BUSCO:EOG092630N3
FUN_004308-T1	note	BUSCO:EOG092630UB
FUN_002130-T1	note	BUSCO:EOG092630YS
FUN_002867-T1	note	BUSCO:EOG0926310O
FUN_003566-T1	note	BUSCO:EOG0926312D
FUN_005511-T1	note	BUSCO:EOG0926315C
FUN_008725-T1	note	BUSCO:EOG092631IR
FUN_005085-T1	note	BUSCO:EOG092631ML
FUN_002981-T1	note	BUSCO:EOG092631QQ
FUN_001564-T1	note	BUSCO:EOG092631UM
FUN_004775-T1	note	BUSCO:EOG09263274
FUN_006311-T1	note	BUSCO:EOG092632FC
FUN_010063-T1	note	BUSCO:EOG092632TF
FUN_005402-T1	note	BUSCO:EOG092632WW
FUN_004018-T1	note	BUSCO:EOG092633QB
FUN_001312-T1	note	BUSCO:EOG092633US
FUN_009940-T1	note	BUSCO:EOG0926347K
FUN_003638-T1	note	BUSCO:EOG0926347W
FUN_005397-T1	note	BUSCO:EOG09263483
FUN_003960-T1	note	BUSCO:EOG092634B1
FUN_002524-T1	note	BUSCO:EOG092634B5
FUN_002062-T1	note	BUSCO:EOG092634G9
FUN_008887-T1	note	BUSCO:EOG092634M1
FUN_010442-T1	note	BUSCO:EOG092634MM
FUN_001018-T1	note	BUSCO:EOG092634ZL
FUN_003552-T1	note	BUSCO:EOG0926354S
FUN_001563-T1	note	BUSCO:EOG0926357F
FUN_007386-T1	note	BUSCO:EOG092635DF
FUN_004770-T1	note	BUSCO:EOG092635SS
FUN_009084-T1	note	BUSCO:EOG092635ST
FUN_006397-T1	note	BUSCO:EOG092635YY
FUN_004080-T1	note	BUSCO:EOG0926369X
FUN_006831-T1	note	BUSCO:EOG092636T6
FUN_007182-T1	note	BUSCO:EOG092636Y6
FUN_002343-T1	note	BUSCO:EOG09263720
FUN_005762-T1	note	BUSCO:EOG0926374A
FUN_003002-T1	note	BUSCO:EOG09263760
FUN_009690-T1	note	BUSCO:EOG09263817
FUN_011840-T1	note	BUSCO:EOG0926384F
FUN_007185-T1	note	BUSCO:EOG0926386D
FUN_005112-T1	note	BUSCO:EOG0926388H
FUN_004064-T1	note	BUSCO:EOG092638AP
FUN_001865-T1	note	BUSCO:EOG092638CT
FUN_006871-T1	note	BUSCO:EOG092638EN
FUN_002564-T1	note	BUSCO:EOG092638RC
FUN_011304-T1	note	BUSCO:EOG092638XA
FUN_011376-T1	note	BUSCO:EOG0926390Q
FUN_010826-T1	note	BUSCO:EOG092639H5
FUN_002019-T1	note	BUSCO:EOG09263A3Y
FUN_004420-T1	note	BUSCO:EOG09263A5D
FUN_004167-T1	note	BUSCO:EOG09263A64
FUN_007401-T1	note	BUSCO:EOG09263AZP
FUN_004309-T1	note	BUSCO:EOG09263B7X
FUN_008885-T1	note	BUSCO:EOG09263BDA
FUN_002093-T1	note	BUSCO:EOG09263BE5
FUN_001153-T1	note	BUSCO:EOG09263BG5
FUN_005197-T1	note	BUSCO:EOG09263BGW
FUN_001150-T1	note	BUSCO:EOG09263C1V
FUN_006993-T1	note	BUSCO:EOG09263C4C
FUN_010131-T1	note	BUSCO:EOG09263C55
FUN_009776-T1	note	BUSCO:EOG09263CAC
FUN_003794-T1	note	BUSCO:EOG09263CAH
FUN_003809-T1	note	BUSCO:EOG09263CG4
FUN_002239-T1	note	BUSCO:EOG09263CGP
FUN_006790-T1	note	BUSCO:EOG09263CLY
FUN_008150-T1	note	BUSCO:EOG09263CUQ
FUN_003572-T1	note	BUSCO:EOG09263CUU
FUN_008333-T1	note	BUSCO:EOG09263D2P
FUN_010369-T1	note	BUSCO:EOG09263DFA
FUN_008602-T1	note	BUSCO:EOG09263DQH
FUN_003853-T1	note	BUSCO:EOG09263E49
FUN_003295-T1	note	BUSCO:EOG09263E5F
FUN_008096-T1	note	BUSCO:EOG09263E87
FUN_006314-T1	note	BUSCO:EOG09263E9V
FUN_006286-T1	note	BUSCO:EOG09263EBB
FUN_003330-T1	note	BUSCO:EOG09263EDC
FUN_009539-T1	note	BUSCO:EOG09263EQZ
FUN_000623-T1	note	BUSCO:EOG09263EVJ
FUN_003021-T1	note	BUSCO:EOG09263F11
FUN_002282-T1	note	BUSCO:EOG09263F3I
FUN_000525-T1	note	BUSCO:EOG09263FAK
FUN_007407-T1	note	BUSCO:EOG09263FGN
FUN_001575-T1	note	BUSCO:EOG09263FKC
FUN_002041-T1	note	BUSCO:EOG09263FR7
FUN_010628-T1	note	BUSCO:EOG09263G3M
FUN_009561-T1	note	BUSCO:EOG09263G4R
FUN_000613-T1	note	BUSCO:EOG09263GIG
FUN_005145-T1	note	BUSCO:EOG09263GSR
FUN_004502-T1	note	BUSCO:EOG09263GUT
FUN_004671-T1	note	BUSCO:EOG09263H0Y
FUN_002113-T1	note	BUSCO:EOG09263H5H
FUN_010954-T1	note	BUSCO:EOG09263HD8
FUN_010333-T1	note	BUSCO:EOG09263HE6
FUN_011237-T1	note	BUSCO:EOG09263HED
FUN_010659-T1	note	BUSCO:EOG09263HK2
FUN_002488-T1	note	BUSCO:EOG09263HYJ
FUN_002929-T1	note	BUSCO:EOG09263I4U
FUN_008421-T1	note	BUSCO:EOG09263I7I
FUN_003086-T1	note	BUSCO:EOG09263IMF
FUN_010535-T1	note	BUSCO:EOG09263IQ5
FUN_009264-T1	note	BUSCO:EOG09263IT0
FUN_011244-T1	note	BUSCO:EOG09263J3H
FUN_006315-T1	note	BUSCO:EOG09263J6Z
FUN_003016-T1	note	BUSCO:EOG09263J7D
FUN_006852-T1	note	BUSCO:EOG09263JCT
FUN_007662-T1	note	BUSCO:EOG09263JFQ
FUN_002058-T1	note	BUSCO:EOG09263JTO
FUN_008277-T1	note	BUSCO:EOG09263JW5
FUN_003845-T1	note	BUSCO:EOG09263JZO
FUN_003642-T1	note	BUSCO:EOG09263K05
FUN_000338-T1	note	BUSCO:EOG09263K45
FUN_009117-T1	note	BUSCO:EOG09263KB4
FUN_006602-T1	note	BUSCO:EOG09263KDI
FUN_009528-T1	note	BUSCO:EOG09263KEE
FUN_004031-T1	note	BUSCO:EOG09263KRO
FUN_003782-T1	note	BUSCO:EOG09263KZJ
FUN_002909-T1	note	BUSCO:EOG09263L00
FUN_010331-T1	note	BUSCO:EOG09263L52
FUN_003639-T1	note	BUSCO:EOG09263L7Y
FUN_008254-T1	note	BUSCO:EOG09263L9T
FUN_008506-T1	note	BUSCO:EOG09263LNF
FUN_001762-T1	note	BUSCO:EOG09263LP3
FUN_001530-T1	note	BUSCO:EOG09263LR1
FUN_001402-T1	note	BUSCO:EOG09263M8W
FUN_010409-T1	note	BUSCO:EOG09263MEM
FUN_003060-T1	note	BUSCO:EOG09263MGE
FUN_005445-T1	note	BUSCO:EOG09263MIB
FUN_000798-T1	note	BUSCO:EOG09263MNN
FUN_002964-T1	note	BUSCO:EOG09263MR4
FUN_002667-T1	note	BUSCO:EOG09263NE7
FUN_005129-T1	note	BUSCO:EOG09263NXM
FUN_010068-T1	note	BUSCO:EOG09263OAE
FUN_004802-T1	note	BUSCO:EOG09263OCO
FUN_002573-T1	note	BUSCO:EOG09263OD3
FUN_002135-T1	note	BUSCO:EOG09263OQH
FUN_002084-T1	note	BUSCO:EOG09263OWL
FUN_006877-T1	note	BUSCO:EOG09263OZR
FUN_008215-T1	note	BUSCO:EOG09263P17
FUN_003061-T1	note	BUSCO:EOG09263POH
FUN_003100-T1	note	BUSCO:EOG09263PWF
FUN_007426-T1	note	BUSCO:EOG09263PXH
FUN_008941-T1	note	BUSCO:EOG09263Q7N
FUN_005407-T1	note	BUSCO:EOG09263Q8J
FUN_002670-T1	note	BUSCO:EOG09263QH4
FUN_005005-T1	note	BUSCO:EOG09263QPR
FUN_003291-T1	note	BUSCO:EOG09263QUM
FUN_010461-T1	note	BUSCO:EOG09263R4M
FUN_009265-T1	note	BUSCO:EOG09263R62
FUN_009019-T1	note	BUSCO:EOG09263RDD
FUN_006811-T1	note	BUSCO:EOG09263ROQ
FUN_010478-T1	note	BUSCO:EOG09263RVR
FUN_000879-T1	note	BUSCO:EOG09263RW3
FUN_003121-T1	note	BUSCO:EOG09263RY2
FUN_009852-T1	note	BUSCO:EOG09263S1E
FUN_000972-T1	note	BUSCO:EOG09263S2P
FUN_009111-T1	note	BUSCO:EOG09263SZM
FUN_002427-T1	note	BUSCO:EOG09263TQ5
FUN_008727-T1	note	BUSCO:EOG09263U08
FUN_009181-T1	note	BUSCO:EOG09263U71
FUN_009922-T1	note	BUSCO:EOG09263UAJ
FUN_002904-T1	note	BUSCO:EOG09263UCR
FUN_009626-T1	note	BUSCO:EOG09263ULA
FUN_008709-T1	note	BUSCO:EOG09263UN3
FUN_003026-T1	note	BUSCO:EOG09263UQF
FUN_003788-T1	note	BUSCO:EOG09263UWJ
FUN_009985-T1	note	BUSCO:EOG09263V60
FUN_009696-T1	note	BUSCO:EOG09263VOP
FUN_008224-T1	note	BUSCO:EOG09263W48
FUN_004738-T1	note	BUSCO:EOG09263W7L
FUN_000289-T1	note	BUSCO:EOG09263WB5
FUN_008357-T1	note	BUSCO:EOG09263WLB
FUN_000662-T1	note	BUSCO:EOG09263WM5
FUN_001282-T1	note	BUSCO:EOG09263WSS
FUN_004330-T1	note	BUSCO:EOG09263WWI
FUN_006360-T1	note	BUSCO:EOG09263WZ2
FUN_006875-T1	note	BUSCO:EOG09263X0V
FUN_002930-T1	note	BUSCO:EOG09263X1F
FUN_003065-T1	note	BUSCO:EOG09263X22
FUN_003571-T1	note	BUSCO:EOG09263X4B
FUN_008416-T1	note	BUSCO:EOG09263XN3
FUN_002154-T1	note	BUSCO:EOG09263XVS
FUN_002164-T1	note	BUSCO:EOG09263XZN
FUN_004193-T1	note	BUSCO:EOG09263Y3L
FUN_005587-T1	note	BUSCO:EOG09263YBT
FUN_010624-T1	note	BUSCO:EOG09263YFH
FUN_006574-T1	note	BUSCO:EOG09263YFX
FUN_006792-T1	note	BUSCO:EOG09263YUI
FUN_005127-T1	note	BUSCO:EOG09263Z41
FUN_009110-T1	note	BUSCO:EOG09263Z8I
FUN_006328-T1	note	BUSCO:EOG09263ZBF
FUN_004038-T1	note	BUSCO:EOG09263ZBJ
FUN_003267-T1	note	BUSCO:EOG09263ZSC
FUN_005154-T1	note	BUSCO:EOG09263ZW6
FUN_002456-T1	note	BUSCO:EOG0926400M
FUN_010685-T1	note	BUSCO:EOG0926407T
FUN_001129-T1	note	BUSCO:EOG092640BS
FUN_001118-T1	note	BUSCO:EOG092640ET
FUN_000560-T1	note	BUSCO:EOG092640IZ
FUN_005044-T1	note	BUSCO:EOG092640PR
FUN_010319-T1	note	BUSCO:EOG092640WA
FUN_004540-T1	note	BUSCO:EOG092640ZF
FUN_009474-T1	note	BUSCO:EOG0926419M
FUN_001419-T1	note	BUSCO:EOG092641A6
FUN_006081-T1	note	BUSCO:EOG092641G3
FUN_002267-T1	note	BUSCO:EOG092641K1
FUN_006788-T1	note	BUSCO:EOG092641M3
FUN_010129-T1	note	BUSCO:EOG092641UM
FUN_003167-T1	note	BUSCO:EOG0926420U
FUN_007855-T1	note	BUSCO:EOG0926423H
FUN_001056-T1	note	BUSCO:EOG0926425H
FUN_002699-T1	note	BUSCO:EOG09264272
FUN_004530-T1	note	BUSCO:EOG092642CB
FUN_001688-T1	note	BUSCO:EOG092642I5
FUN_002257-T1	note	BUSCO:EOG092642UD
FUN_002939-T1	note	BUSCO:EOG0926431P
FUN_000585-T1	note	BUSCO:EOG09264331
FUN_005401-T1	note	BUSCO:EOG0926436T
FUN_001456-T1	note	BUSCO:EOG09264398
FUN_002565-T1	note	BUSCO:EOG092643JW
FUN_003075-T1	note	BUSCO:EOG092643NE
FUN_010324-T1	note	BUSCO:EOG092643QM
FUN_006229-T1	note	BUSCO:EOG092643QW
FUN_005663-T1	note	BUSCO:EOG092643S6
FUN_009976-T1	note	BUSCO:EOG092643VB
FUN_007865-T1	note	BUSCO:EOG092643Y5
FUN_010634-T1	note	BUSCO:EOG09264441
FUN_003504-T1	note	BUSCO:EOG0926448Q
FUN_011299-T1	note	BUSCO:EOG092644DY
FUN_009538-T1	note	BUSCO:EOG092644K0
FUN_009222-T1	note	BUSCO:EOG092644N1
FUN_004786-T1	note	BUSCO:EOG092644O2
FUN_000779-T1	note	BUSCO:EOG092644WX
FUN_000755-T1	note	BUSCO:EOG092644Z6
FUN_008721-T1	note	BUSCO:EOG092644ZU
FUN_006305-T1	note	BUSCO:EOG0926457R
FUN_004582-T1	note	BUSCO:EOG0926458I
FUN_008125-T1	note	BUSCO:EOG092645G0
FUN_004322-T1	note	BUSCO:EOG092645L9
FUN_010433-T1	note	BUSCO:EOG092645LS
FUN_000713-T1	note	BUSCO:EOG092645MK
FUN_009773-T1	note	BUSCO:EOG092645OU
FUN_011300-T1	note	BUSCO:EOG092645QN
FUN_008009-T1	note	BUSCO:EOG092645TJ
FUN_005065-T1	note	BUSCO:EOG092645U1
FUN_002694-T1	note	BUSCO:EOG092646C6
FUN_009969-T1	note	BUSCO:EOG092646CB
FUN_007491-T1	note	BUSCO:EOG092646EZ
FUN_009158-T1	note	BUSCO:EOG092646PE
FUN_000288-T1	note	BUSCO:EOG092646WF
FUN_005812-T1	note	BUSCO:EOG09264719
FUN_009863-T1	note	BUSCO:EOG0926477X
FUN_006592-T1	note	BUSCO:EOG092647CM
FUN_004781-T1	note	BUSCO:EOG092647L7
FUN_010445-T1	note	BUSCO:EOG09264829
FUN_000926-T1	note	BUSCO:EOG0926484N
FUN_000324-T1	note	BUSCO:EOG09264873
FUN_004422-T1	note	BUSCO:EOG09264881
FUN_004556-T1	note	BUSCO:EOG0926489S
FUN_008722-T1	note	BUSCO:EOG092648K5
FUN_004720-T1	note	BUSCO:EOG092648LP
FUN_000222-T1	note	BUSCO:EOG092648O6
FUN_006383-T1	note	BUSCO:EOG092648U2
FUN_006882-T1	note	BUSCO:EOG092648VW
FUN_005298-T1	note	BUSCO:EOG092648XW
FUN_007406-T1	note	BUSCO:EOG09264903
FUN_011500-T1	note	BUSCO:EOG09264904
FUN_000762-T1	note	BUSCO:EOG0926499W
FUN_005059-T1	note	BUSCO:EOG092649QJ
FUN_005811-T1	note	BUSCO:EOG092649VA
FUN_009586-T1	note	BUSCO:EOG092649VG
FUN_000042-T1	note	BUSCO:EOG092649XV
FUN_001690-T1	note	BUSCO:EOG09264A2D
FUN_005641-T1	note	BUSCO:EOG09264A8D
FUN_006849-T1	note	BUSCO:EOG09264ABT
FUN_008456-T1	note	BUSCO:EOG09264AWW
FUN_003799-T1	note	BUSCO:EOG09264B2P
FUN_004123-T1	note	BUSCO:EOG09264B2X
FUN_010373-T1	note	BUSCO:EOG09264B3O
FUN_010315-T1	note	BUSCO:EOG09264B74
FUN_002943-T1	note	BUSCO:EOG09264BIX
FUN_008229-T1	note	BUSCO:EOG09264BOA
FUN_005581-T1	note	BUSCO:EOG09264BWL
FUN_009891-T1	note	BUSCO:EOG09264C3N
FUN_006948-T1	note	BUSCO:EOG09264C3V
FUN_000049-T1	note	BUSCO:EOG09264CA0
FUN_009279-T1	note	BUSCO:EOG09264CH7
FUN_009888-T1	note	BUSCO:EOG09264CND
FUN_011633-T1	note	BUSCO:EOG09264COX
FUN_004685-T1	note	BUSCO:EOG09264CP4
FUN_006595-T1	note	BUSCO:EOG09264CP8
FUN_005260-T1	note	BUSCO:EOG09264CST
FUN_004653-T1	note	BUSCO:EOG09264D7Y
FUN_002117-T1	note	BUSCO:EOG09264DIM
FUN_004003-T1	note	BUSCO:EOG09264DJ8
FUN_008137-T1	note	BUSCO:EOG09264DMU
FUN_005659-T1	note	BUSCO:EOG09264DOU
FUN_001373-T1	note	BUSCO:EOG09264DT4
FUN_003158-T1	note	BUSCO:EOG09264DY4
FUN_003000-T1	note	BUSCO:EOG09264DYD
FUN_000757-T1	note	BUSCO:EOG09264E5J
FUN_011271-T1	note	BUSCO:EOG09264E6Z
FUN_000205-T1	note	BUSCO:EOG09264EGS
FUN_000359-T1	note	BUSCO:EOG09264ENO
FUN_005281-T1	note	BUSCO:EOG09264F1U
FUN_005078-T1	note	BUSCO:EOG09264F60
FUN_008716-T1	note	BUSCO:EOG09264FOM
FUN_005232-T1	note	BUSCO:EOG09264FVQ
FUN_005021-T1	note	BUSCO:EOG09264FWI
FUN_004610-T1	note	BUSCO:EOG09264FXB
FUN_005235-T1	note	BUSCO:EOG09264FYY
FUN_001477-T1	note	BUSCO:EOG09264G04
FUN_008021-T1	note	BUSCO:EOG09264G0H
FUN_000695-T1	note	BUSCO:EOG09264G1F
FUN_010064-T1	note	BUSCO:EOG09264G1I
FUN_005804-T1	note	BUSCO:EOG09264G7L
FUN_008017-T1	note	BUSCO:EOG09264GMT
FUN_000383-T1	note	BUSCO:EOG09264GQZ
FUN_005458-T1	note	BUSCO:EOG09264HN5
FUN_011499-T1	note	BUSCO:EOG09264HOY
FUN_010211-T1	note	BUSCO:EOG09264HTG
FUN_003496-T1	note	BUSCO:EOG09264HU0
FUN_003791-T1	note	BUSCO:EOG09264HX6
FUN_004689-T1	note	BUSCO:EOG09264I14
FUN_000591-T1	note	BUSCO:EOG09264I6B
FUN_009469-T1	note	BUSCO:EOG09264I9J
FUN_002131-T1	note	BUSCO:EOG09264IDN
FUN_007984-T1	note	BUSCO:EOG09264IG5
FUN_004059-T1	note	BUSCO:EOG09264IIZ
FUN_009836-T1	note	BUSCO:EOG09264IKZ
FUN_007068-T1	note	BUSCO:EOG09264IOS
FUN_002386-T1	note	BUSCO:EOG09264IPL
FUN_006756-T1	note	BUSCO:EOG09264IQ7
FUN_007854-T1	note	BUSCO:EOG09264IV9
FUN_000191-T1	note	BUSCO:EOG09264J8E
FUN_010130-T1	note	BUSCO:EOG09264JHE
FUN_010134-T1	note	BUSCO:EOG09264JK1
FUN_000307-T1	note	BUSCO:EOG09264JQ1
FUN_006471-T1	note	BUSCO:EOG09264JW6
FUN_003503-T1	note	BUSCO:EOG09264K2W
FUN_002105-T1	note	BUSCO:EOG09264KDO
FUN_010532-T1	note	BUSCO:EOG09264KIV
FUN_007019-T1	note	BUSCO:EOG09264KK7
FUN_002001-T1	note	BUSCO:EOG09264KO7
FUN_004596-T1	note	BUSCO:EOG09264KSI
FUN_011348-T1	note	BUSCO:EOG09264KTU
FUN_009178-T1	note	BUSCO:EOG09264L06
FUN_002071-T1	note	BUSCO:EOG09264L0C
FUN_007975-T1	note	BUSCO:EOG09264L3W
FUN_011954-T1	note	BUSCO:EOG09264L6D
FUN_002481-T1	note	BUSCO:EOG09264LBC
FUN_006822-T1	note	BUSCO:EOG09264LC7
FUN_005173-T1	note	BUSCO:EOG09264LH2
FUN_007001-T1	note	BUSCO:EOG09264LJU
FUN_004199-T1	note	BUSCO:EOG09264LKR
FUN_010431-T1	note	BUSCO:EOG09264MGU
FUN_009554-T1	note	BUSCO:EOG09264MIL
FUN_010940-T1	note	BUSCO:EOG09264MN3
FUN_008316-T1	note	BUSCO:EOG09264MZ1
FUN_011273-T1	note	BUSCO:EOG09264NC7
FUN_000458-T1	note	BUSCO:EOG09264NEF
FUN_003361-T1	note	BUSCO:EOG09264NJ1
FUN_005766-T1	note	BUSCO:EOG09264NNY
FUN_006946-T1	note	BUSCO:EOG09264O2D
FUN_000168-T1	note	BUSCO:EOG09264O3B
FUN_002406-T1	note	BUSCO:EOG09264O6J
FUN_005584-T1	note	BUSCO:EOG09264O9F
FUN_010290-T1	note	BUSCO:EOG09264OAU
FUN_000835-T1	note	BUSCO:EOG09264OBA
FUN_005230-T1	note	BUSCO:EOG09264OBO
FUN_005986-T1	note	BUSCO:EOG09264OM7
FUN_009878-T1	note	BUSCO:EOG09264OML
FUN_008303-T1	note	BUSCO:EOG09264OQ8
FUN_001212-T1	note	BUSCO:EOG09264OXC
FUN_006301-T1	note	BUSCO:EOG09264OYZ
FUN_003174-T1	note	BUSCO:EOG09264P3R
FUN_007361-T1	note	BUSCO:EOG09264P4J
FUN_000981-T1	note	BUSCO:EOG09264P74
FUN_005302-T1	note	BUSCO:EOG09264PD5
FUN_002144-T1	note	BUSCO:EOG09264PDD
FUN_006781-T1	note	BUSCO:EOG09264PE5
FUN_001903-T1	note	BUSCO:EOG09264PI4
FUN_005571-T1	note	BUSCO:EOG09264PK5
FUN_003837-T1	note	BUSCO:EOG09264PMA
FUN_009558-T1	note	BUSCO:EOG09264QRY
FUN_006832-T1	note	BUSCO:EOG09264R0D
FUN_010202-T1	note	BUSCO:EOG09264R1U
FUN_009903-T1	note	BUSCO:EOG09264R4M
FUN_011239-T1	note	BUSCO:EOG09264RIE
FUN_002477-T1	note	BUSCO:EOG09264RJ7
FUN_008715-T1	note	BUSCO:EOG09264RJ7
FUN_009689-T1	note	BUSCO:EOG09264RJ7
FUN_002732-T1	note	BUSCO:EOG09264RQY
FUN_005801-T1	note	BUSCO:EOG09264RR2
FUN_002185-T1	note	BUSCO:EOG09264RW6
FUN_010390-T1	note	BUSCO:EOG09264S3E
FUN_001357-T1	note	BUSCO:EOG09264S40
FUN_001378-T1	note	BUSCO:EOG09264S4C
FUN_003529-T1	note	BUSCO:EOG09264SET
FUN_001782-T1	note	BUSCO:EOG09264SQJ
FUN_004998-T1	note	BUSCO:EOG09264SSI
FUN_000955-T1	note	BUSCO:EOG09264SUZ
FUN_005771-T1	note	BUSCO:EOG09264SUZ
FUN_009871-T1	note	BUSCO:EOG09264T0J
FUN_003489-T1	note	BUSCO:EOG09264T1U
FUN_002134-T1	note	BUSCO:EOG09264T3S
FUN_008151-T1	note	BUSCO:EOG09264T8I
FUN_004491-T1	note	BUSCO:EOG09264THP
FUN_001351-T1	note	BUSCO:EOG09264TJN
FUN_002179-T1	note	BUSCO:EOG09264TQ5
FUN_006546-T1	note	BUSCO:EOG09264U78
FUN_003123-T1	note	BUSCO:EOG09264U81
FUN_008294-T1	note	BUSCO:EOG09264UJF
FUN_005286-T1	note	BUSCO:EOG09264UKL
FUN_009255-T1	note	BUSCO:EOG09264USX
FUN_003044-T1	note	BUSCO:EOG09264UVA
FUN_006766-T1	note	BUSCO:EOG09264V2U
FUN_004777-T1	note	BUSCO:EOG09264V3H
FUN_001285-T1	note	BUSCO:EOG09264VC6
FUN_007863-T1	note	BUSCO:EOG09264VRO
FUN_000861-T1	note	BUSCO:EOG09264VZ7
FUN_008385-T1	note	BUSCO:EOG09264W1U
FUN_000694-T1	note	BUSCO:EOG09264W46
FUN_002371-T1	note	BUSCO:EOG09264W71
FUN_002213-T1	note	BUSCO:EOG09264W7W
FUN_008249-T1	note	BUSCO:EOG09264WF4
FUN_007397-T1	note	BUSCO:EOG09264X31
FUN_010323-T1	note	BUSCO:EOG09264X41
FUN_004191-T1	note	BUSCO:EOG09264X8J
FUN_002369-T1	note	BUSCO:EOG09264X9R
FUN_004228-T1	note	BUSCO:EOG09264XF3
FUN_006558-T1	note	BUSCO:EOG09264XJC
FUN_008005-T1	note	BUSCO:EOG09264XKX
FUN_002314-T1	note	BUSCO:EOG09264XLN
FUN_010473-T1	note	BUSCO:EOG09264XM2
FUN_006868-T1	note	BUSCO:EOG09264XOC
FUN_001539-T1	note	BUSCO:EOG09264XOZ
FUN_009629-T1	note	BUSCO:EOG09264XPY
FUN_009876-T1	note	BUSCO:EOG09264XT5
FUN_009872-T1	note	BUSCO:EOG09264XTW
FUN_009277-T1	note	BUSCO:EOG09264XUV
FUN_009525-T1	note	BUSCO:EOG09264XVU
FUN_001948-T1	note	BUSCO:EOG09264XYD
FUN_002315-T1	note	BUSCO:EOG09264Y0W
FUN_002455-T1	note	BUSCO:EOG09264YEG
FUN_009630-T1	note	BUSCO:EOG09264YHS
FUN_003829-T1	note	BUSCO:EOG09264YIJ
FUN_007967-T1	note	BUSCO:EOG09264YKY
FUN_003857-T1	note	BUSCO:EOG09264YNR
FUN_006411-T1	note	BUSCO:EOG09264Z3D
FUN_001071-T1	note	BUSCO:EOG09264ZDJ
FUN_005740-T1	note	BUSCO:EOG09264ZDZ
FUN_004230-T1	note	BUSCO:EOG09264ZI5
FUN_008988-T1	note	BUSCO:EOG09264ZQC
FUN_002479-T1	note	BUSCO:EOG09264ZWF
FUN_008269-T1	note	BUSCO:EOG09264ZXA
FUN_005088-T1	note	BUSCO:EOG09265040
FUN_002119-T1	note	BUSCO:EOG0926505R
FUN_010888-T1	note	BUSCO:EOG0926506U
FUN_007350-T1	note	BUSCO:EOG0926506Z
FUN_008188-T1	note	BUSCO:EOG092650I8
FUN_007180-T1	note	BUSCO:EOG092650VI
FUN_004006-T1	note	BUSCO:EOG0926510L
FUN_009532-T1	note	BUSCO:EOG0926514P
FUN_007547-T1	note	BUSCO:EOG092651BA
FUN_004377-T1	note	BUSCO:EOG092651FJ
FUN_007158-T1	note	BUSCO:EOG092651HW
FUN_001207-T1	note	BUSCO:EOG092651K1
FUN_006843-T1	note	BUSCO:EOG092651LN
FUN_007680-T1	note	BUSCO:EOG092651OF
FUN_003481-T1	note	BUSCO:EOG0926522L
FUN_004226-T1	note	BUSCO:EOG092652NQ
FUN_001771-T1	note	BUSCO:EOG092652TN
FUN_006547-T1	note	BUSCO:EOG092652Y6
FUN_000382-T1	note	BUSCO:EOG092652YI
FUN_009180-T1	note	BUSCO:EOG092652ZZ
FUN_006381-T1	note	BUSCO:EOG09265313
FUN_003063-T1	note	BUSCO:EOG0926534P
FUN_007612-T1	note	BUSCO:EOG0926539T
FUN_006998-T1	note	BUSCO:EOG092653KS
FUN_001370-T1	note	BUSCO:EOG092653LT
FUN_005043-T1	note	BUSCO:EOG092653NM
FUN_003494-T1	note	BUSCO:EOG092653O3
FUN_008436-T1	note	BUSCO:EOG092653SU
FUN_004549-T1	note	BUSCO:EOG092653VU
FUN_002152-T1	note	BUSCO:EOG092653YS
FUN_006449-T1	note	BUSCO:EOG092654KW
FUN_009858-T1	note	BUSCO:EOG092654LJ
FUN_000726-T1	note	BUSCO:EOG092654O3
FUN_006407-T1	note	BUSCO:EOG092654QZ
FUN_006357-T1	note	BUSCO:EOG092654RM
FUN_003491-T1	note	BUSCO:EOG092654VM
FUN_004593-T1	note	BUSCO:EOG092654XA
FUN_003773-T1	note	BUSCO:EOG09265591
FUN_002868-T1	note	BUSCO:EOG092655IF
FUN_001794-T1	note	BUSCO:EOG092655L0
FUN_003652-T1	note	BUSCO:EOG092655M5
FUN_001589-T1	note	BUSCO:EOG092655SO
FUN_008881-T1	note	BUSCO:EOG092656CM
FUN_002081-T1	note	BUSCO:EOG092656IY
FUN_002984-T1	note	BUSCO:EOG092656RK
FUN_003273-T1	note	BUSCO:EOG0926577T
FUN_002289-T1	note	BUSCO:EOG0926578E
FUN_003651-T1	note	BUSCO:EOG092657UN
FUN_003099-T1	note	BUSCO:EOG092657YR
FUN_004229-T1	note	BUSCO:EOG09265822
FUN_005553-T1	note	BUSCO:EOG0926587S
FUN_010531-T1	note	BUSCO:EOG092658CI
FUN_009166-T1	note	BUSCO:EOG092658NW
FUN_002871-T1	note	BUSCO:EOG092658QH
FUN_006759-T1	note	BUSCO:EOG092658SK
FUN_004202-T1	note	BUSCO:EOG092658WS
FUN_009837-T1	note	BUSCO:EOG092658WY
FUN_000774-T1	note	BUSCO:EOG092658X5
FUN_001472-T1	note	BUSCO:EOG092658ZO
FUN_001268-T1	note	BUSCO:EOG0926591L
FUN_006899-T1	note	BUSCO:EOG092659DX
FUN_009897-T1	note	BUSCO:EOG092659OC
FUN_002272-T1	note	BUSCO:EOG09265A08
FUN_004361-T1	note	BUSCO:EOG09265A4E
FUN_008708-T1	note	BUSCO:EOG09265AL8
FUN_000586-T1	note	BUSCO:EOG09265ANI
FUN_001332-T1	note	BUSCO:EOG09265B1X
FUN_008308-T1	note	BUSCO:EOG09265B4G
FUN_011673-T1	note	BUSCO:EOG09265BAK
FUN_003650-T1	note	BUSCO:EOG09265BBJ
FUN_004395-T1	note	BUSCO:EOG09265BCT
FUN_004005-T1	note	BUSCO:EOG09265BE5
FUN_003808-T1	note	BUSCO:EOG09265BG5
FUN_004065-T1	note	BUSCO:EOG09265BJ3
FUN_004034-T1	note	BUSCO:EOG09265BTA
FUN_007593-T1	note	BUSCO:EOG09265BTC
FUN_007598-T1	note	BUSCO:EOG09265BWR
FUN_005261-T1	note	BUSCO:EOG09265C25
FUN_005198-T1	note	BUSCO:EOG09265CCT
FUN_003210-T1	note	BUSCO:EOG09265CFP
FUN_000582-T1	note	BUSCO:EOG09265CN0
FUN_003855-T1	note	BUSCO:EOG09265D7J
FUN_009914-T1	note	BUSCO:EOG09265DAV
FUN_003340-T1	note	BUSCO:EOG09265DDU
FUN_011345-T1	note	BUSCO:EOG09265DRM
FUN_003987-T1	note	BUSCO:EOG09265DVA
FUN_005625-T1	note	BUSCO:EOG09265E6R
FUN_008092-T1	note	BUSCO:EOG09265E8A
FUN_007410-T1	note	BUSCO:EOG09265EOF
FUN_004347-T1	note	BUSCO:EOG09265ER6
FUN_009274-T1	note	BUSCO:EOG09265F2Y
FUN_005116-T1	note	BUSCO:EOG09265FCK
FUN_006900-T1	note	BUSCO:EOG09265FGA
FUN_008295-T1	note	BUSCO:EOG09265FI4
FUN_009524-T1	note	BUSCO:EOG09265FL1
FUN_010136-T1	note	BUSCO:EOG09265FTN
FUN_008707-T1	note	BUSCO:EOG09265FTY
FUN_004346-T1	note	BUSCO:EOG09265G5C
FUN_003175-T1	note	BUSCO:EOG09265G5K
FUN_002291-T1	note	BUSCO:EOG09265G9U
FUN_001475-T1	note	BUSCO:EOG09265GGX
FUN_002279-T1	note	BUSCO:EOG09265GSM
FUN_009618-T1	note	BUSCO:EOG09265GXF
FUN_003964-T1	note	BUSCO:EOG09265GYD
FUN_002515-T1	note	BUSCO:EOG09265GYK
FUN_009977-T1	note	BUSCO:EOG09265HEP
FUN_000620-T1	note	BUSCO:EOG09265HPJ
FUN_003842-T1	note	BUSCO:EOG09265I60
FUN_007616-T1	note	BUSCO:EOG09265I72
FUN_003106-T1	note	BUSCO:EOG09265I7S
FUN_010526-T1	note	BUSCO:EOG09265IBC
FUN_009839-T1	note	BUSCO:EOG09265J36
FUN_011671-T1	note	BUSCO:EOG09265JA7
FUN_000608-T1	note	BUSCO:EOG09265JNA
FUN_008343-T1	note	BUSCO:EOG09265JVH
FUN_010938-T1	note	BUSCO:EOG09265JX6
FUN_001142-T1	note	BUSCO:EOG09265K4K
FUN_005977-T1	note	BUSCO:EOG09265K5D
FUN_004235-T1	note	BUSCO:EOG09265K60
FUN_007611-T1	note	BUSCO:EOG09265KF9
FUN_008734-T1	note	BUSCO:EOG09265KQ4
FUN_006754-T1	note	BUSCO:EOG09265KSE
FUN_008243-T1	note	BUSCO:EOG09265L8N
FUN_004531-T1	note	BUSCO:EOG09265LIB
FUN_000929-T1	note	BUSCO:EOG09265M8S
FUN_003646-T1	note	BUSCO:EOG09265M98
FUN_001695-T1	note	BUSCO:EOG09265MAN
FUN_005124-T1	note	BUSCO:EOG09265OQH
FUN_000629-T1	note	BUSCO:EOG09265PJ3
FUN_000702-T1	note	BUSCO:EOG09265PQX
FUN_009972-T1	note	BUSCO:EOG09265PUI
FUN_005976-T1	note	BUSCO:EOG09265PWR
FUN_002108-T1	note	BUSCO:EOG09265QTV
FUN_002061-T1	note	BUSCO:EOG09265RGI
FUN_009980-T1	note	BUSCO:EOG09265RGS
FUN_006915-T1	note	BUSCO:EOG09265SHL
FUN_004737-T1	note	BUSCO:EOG09265SHM
