## Supplementary File 5 for "Genome sequence resources from three isolates of the apple canker pathogen *Neonectria ditissima* infecting forest trees"

FUN_000048-T1	note	CAZy:GH47
FUN_000062-T1	note	CAZy:GH3
FUN_000078-T1	note	CAZy:GH135
FUN_000104-T1	note	CAZy:GH93
FUN_000111-T1	note	CAZy:AA3
FUN_000113-T1	note	CAZy:AA1
FUN_000123-T1	note	CAZy:GH105
FUN_000124-T1	note	CAZy:GH28
FUN_000184-T1	note	CAZy:GH47
FUN_000199-T1	note	CAZy:GT50
FUN_000206-T1	note	CAZy:AA9
FUN_000240-T1	note	CAZy:GH76
FUN_000250-T1	note	CAZy:GH2
FUN_000296-T1	note	CAZy:GH3
FUN_000315-T1	note	CAZy:AA1
FUN_000370-T1	note	CAZy:AA9
FUN_000401-T1	note	CAZy:AA3
FUN_000406-T1	note	CAZy:GH55
FUN_000504-T1	note	CAZy:GH7
FUN_000511-T1	note	CAZy:GH16
FUN_000514-T1	note	CAZy:PL1
FUN_000593-T1	note	CAZy:AA4
FUN_000603-T1	note	CAZy:GH1
FUN_000718-T1	note	CAZy:CE1
FUN_000729-T1	note	CAZy:GH47
FUN_000735-T1	note	CAZy:GT39
FUN_000736-T1	note	CAZy:GT69
FUN_000740-T1	note	CAZy:CE3
FUN_000772-T1	note	CAZy:GH7
FUN_000871-T1	note	CAZy:AA8
FUN_000892-T1	note	CAZy:CE4
FUN_000912-T1	note	CAZy:GT66
FUN_001058-T1	note	CAZy:GH3
FUN_001059-T1	note	CAZy:GH31
FUN_001060-T1	note	CAZy:GH3
FUN_001061-T1	note	CAZy:CE9
FUN_001084-T1	note	CAZy:GH81
FUN_001088-T1	note	CAZy:GT8
FUN_001128-T1	note	CAZy:GH76
FUN_001135-T1	note	CAZy:AA1
FUN_001144-T1	note	CAZy:GH10
FUN_001221-T1	note	CAZy:GH71
FUN_001221-T1	note	CAZy:CBM24
FUN_001243-T1	note	CAZy:GT64
FUN_001251-T1	note	CAZy:GH13
FUN_001316-T1	note	CAZy:AA7
FUN_001323-T1	note	CAZy:GH76
FUN_001345-T1	note	CAZy:AA11
FUN_001367-T1	note	CAZy:AA9
FUN_001374-T1	note	CAZy:PL4
FUN_001375-T1	note	CAZy:GH16
FUN_001436-T1	note	CAZy:PL3
FUN_001529-T1	note	CAZy:GH47
FUN_001560-T1	note	CAZy:GH37
FUN_001595-T1	note	CAZy:CE5
FUN_001596-T1	note	CAZy:GH92
FUN_001638-T1	note	CAZy:GH7
FUN_001644-T1	note	CAZy:GH5
FUN_001657-T1	note	CAZy:GH3
FUN_001665-T1	note	CAZy:GH5
FUN_001692-T1	note	CAZy:GT15
FUN_001693-T1	note	CAZy:GT15
FUN_001699-T1	note	CAZy:GH16
FUN_001752-T1	note	CAZy:GH127
FUN_001774-T1	note	CAZy:GH114
FUN_001776-T1	note	CAZy:GH132
FUN_001817-T1	note	CAZy:GH128
FUN_001823-T1	note	CAZy:GH18
FUN_001852-T1	note	CAZy:GH72
FUN_001859-T1	note	CAZy:GH2
FUN_001901-T1	note	CAZy:GH32
FUN_001914-T1	note	CAZy:CE4
FUN_001930-T1	note	CAZy:AA7
FUN_001933-T1	note	CAZy:GH95
FUN_001949-T1	note	CAZy:GH1
FUN_001980-T1	note	CAZy:GH3
FUN_001988-T1	note	CAZy:AA1
FUN_001991-T1	note	CAZy:GH55
FUN_002054-T1	note	CAZy:AA11
FUN_002201-T1	note	CAZy:GT22
FUN_002203-T1	note	CAZy:GH13
FUN_002224-T1	note	CAZy:AA2
FUN_002248-T1	note	CAZy:GT2_Chitin_synth
FUN_002249-T1	note	CAZy:GT2_Chitin_synth
FUN_002299-T1	note	CAZy:GT8
FUN_002356-T1	note	CAZy:GH72
FUN_002370-T1	note	CAZy:GT62
FUN_002397-T1	note	CAZy:GH6
FUN_002425-T1	note	CAZy:GH16
FUN_002447-T1	note	CAZy:GT34
FUN_002448-T1	note	CAZy:GH16
FUN_002473-T1	note	CAZy:AA3
FUN_002480-T1	note	CAZy:GT22
FUN_002513-T1	note	CAZy:GH18
FUN_002520-T1	note	CAZy:GT8
FUN_002537-T1	note	CAZy:CBM63
FUN_002538-T1	note	CAZy:CE18
FUN_002539-T1	note	CAZy:GH114
FUN_002540-T1	note	CAZy:GH135
FUN_002542-T1	note	CAZy:GT4
FUN_002552-T1	note	CAZy:GT1
FUN_002601-T1	note	CAZy:GT32
FUN_002602-T1	note	CAZy:GH131
FUN_002609-T1	note	CAZy:AA3
FUN_002614-T1	note	CAZy:AA7
FUN_002619-T1	note	CAZy:GH2
FUN_002621-T1	note	CAZy:PL4
FUN_002622-T1	note	CAZy:PL4
FUN_002632-T1	note	CAZy:GH31
FUN_002645-T1	note	CAZy:AA7
FUN_002650-T1	note	CAZy:GH105
FUN_002655-T1	note	CAZy:GH162
FUN_002658-T1	note	CAZy:GH1
FUN_002665-T1	note	CAZy:AA14
FUN_002699-T1	note	CAZy:GT2_Glycos_transf
FUN_002738-T1	note	CAZy:CE5
FUN_002744-T1	note	CAZy:AA7
FUN_002745-T1	note	CAZy:GH18
FUN_002756-T1	note	CAZy:GH3
FUN_002757-T1	note	CAZy:PL3
FUN_002759-T1	note	CAZy:GH78
FUN_002759-T1	note	CAZy:CBM67
FUN_002765-T1	note	CAZy:GH47
FUN_002777-T1	note	CAZy:AA7
FUN_002778-T1	note	CAZy:GH43
FUN_002813-T1	note	CAZy:GH3
FUN_002819-T1	note	CAZy:AA3
FUN_002824-T1	note	CAZy:GT4
FUN_002828-T1	note	CAZy:GH3
FUN_002854-T1	note	CAZy:GH146
FUN_002854-T1	note	CAZy:GH127
FUN_002914-T1	note	CAZy:GT17
FUN_002917-T1	note	CAZy:GH37
FUN_002933-T1	note	CAZy:GT57
FUN_002954-T1	note	CAZy:GH5
FUN_003033-T1	note	CAZy:GH5
FUN_003035-T1	note	CAZy:GH47
FUN_003064-T1	note	CAZy:GH15
FUN_003064-T1	note	CAZy:CBM20
FUN_003126-T1	note	CAZy:GH78
FUN_003126-T1	note	CAZy:CBM67
FUN_003127-T1	note	CAZy:GH28
FUN_003131-T1	note	CAZy:GH5
FUN_003162-T1	note	CAZy:GT57
FUN_003186-T1	note	CAZy:GT20
FUN_003259-T1	note	CAZy:GH10
FUN_003283-T1	note	CAZy:GH13
FUN_003320-T1	note	CAZy:GT1
FUN_003349-T1	note	CAZy:GH43
FUN_003371-T1	note	CAZy:GH5
FUN_003374-T1	note	CAZy:GH115
FUN_003405-T1	note	CAZy:PL1
FUN_003406-T1	note	CAZy:GH35
FUN_003426-T1	note	CAZy:GH78
FUN_003456-T1	note	CAZy:PL1
FUN_003458-T1	note	CAZy:GH105
FUN_003475-T1	note	CAZy:GT3
FUN_003539-T1	note	CAZy:GH43
FUN_003577-T1	note	CAZy:AA2
FUN_003593-T1	note	CAZy:PL3
FUN_003619-T1	note	CAZy:GT15
FUN_003667-T1	note	CAZy:GH47
FUN_003673-T1	note	CAZy:AA4
FUN_003673-T1	note	CAZy:AA7
FUN_003711-T1	note	CAZy:AA8
FUN_003747-T1	note	CAZy:GH12
FUN_003757-T1	note	CAZy:GH31
FUN_003761-T1	note	CAZy:GH16
FUN_003762-T1	note	CAZy:GT2_Glyco_trans_2
FUN_003764-T1	note	CAZy:PL1
FUN_003766-T1	note	CAZy:GT71
FUN_003799-T1	note	CAZy:GT2_Glycos_transf
FUN_003805-T1	note	CAZy:AA9
FUN_003860-T1	note	CAZy:GH16
FUN_003871-T1	note	CAZy:GH43
FUN_003871-T1	note	CAZy:CBM91
FUN_003874-T1	note	CAZy:AA7
FUN_003881-T1	note	CAZy:AA7
FUN_003895-T1	note	CAZy:GH2
FUN_003908-T1	note	CAZy:CE4
FUN_003913-T1	note	CAZy:GH18
FUN_003915-T1	note	CAZy:GH13
FUN_003918-T1	note	CAZy:AA7
FUN_003924-T1	note	CAZy:AA4
FUN_003928-T1	note	CAZy:PL3
FUN_003989-T1	note	CAZy:CE12
FUN_004023-T1	note	CAZy:GH18
FUN_004084-T1	note	CAZy:GT4
FUN_004099-T1	note	CAZy:GH31
FUN_004103-T1	note	CAZy:AA3
FUN_004139-T1	note	CAZy:GH20
FUN_004150-T1	note	CAZy:GT2_Chitin_synth
FUN_004154-T1	note	CAZy:GH28
FUN_004211-T1	note	CAZy:GH15
FUN_004212-T1	note	CAZy:GH32
FUN_004219-T1	note	CAZy:GH18
FUN_004242-T1	note	CAZy:GH5
FUN_004244-T1	note	CAZy:GH51
FUN_004257-T1	note	CAZy:AA7
FUN_004268-T1	note	CAZy:AA2
FUN_004281-T1	note	CAZy:CE4
FUN_004281-T1	note	CAZy:CBM18
FUN_004305-T1	note	CAZy:GH3
FUN_004483-T1	note	CAZy:GH43
FUN_004493-T1	note	CAZy:GT1
FUN_004524-T1	note	CAZy:GT39
FUN_004618-T1	note	CAZy:GT15
FUN_004632-T1	note	CAZy:GH11
FUN_004645-T1	note	CAZy:AA9
FUN_004650-T1	note	CAZy:GH74
FUN_004660-T1	note	CAZy:AA2
FUN_004667-T1	note	CAZy:GH78
FUN_004815-T1	note	CAZy:GH64
FUN_004816-T1	note	CAZy:GH16
FUN_004842-T1	note	CAZy:GH47
FUN_004855-T1	note	CAZy:GH114
FUN_004870-T1	note	CAZy:PL3
FUN_004923-T1	note	CAZy:CE4
FUN_004926-T1	note	CAZy:GH31
FUN_004941-T1	note	CAZy:GH12
FUN_004959-T1	note	CAZy:GH43
FUN_004959-T1	note	CAZy:CBM91
FUN_004983-T1	note	CAZy:GT1
FUN_004999-T1	note	CAZy:GH47
FUN_005016-T1	note	CAZy:AA4
FUN_005084-T1	note	CAZy:GH16
FUN_005117-T1	note	CAZy:GT2_Chitin_synth
FUN_005164-T1	note	CAZy:CE5
FUN_005165-T1	note	CAZy:GH11
FUN_005169-T1	note	CAZy:GH3
FUN_005170-T1	note	CAZy:GT21
FUN_005237-T1	note	CAZy:GT2_Glyco_trans_2
FUN_005238-T1	note	CAZy:GH16
FUN_005244-T1	note	CAZy:GH76
FUN_005321-T1	note	CAZy:GH31
FUN_005324-T1	note	CAZy:AA7
FUN_005337-T1	note	CAZy:GH16
FUN_005338-T1	note	CAZy:GH12
FUN_005352-T1	note	CAZy:CE5
FUN_005366-T1	note	CAZy:CE8
FUN_005370-T1	note	CAZy:GT69
FUN_005380-T1	note	CAZy:CE8
FUN_005388-T1	note	CAZy:CE4
FUN_005422-T1	note	CAZy:AA12
FUN_005440-T1	note	CAZy:AA7
FUN_005467-T1	note	CAZy:GH133
FUN_005474-T1	note	CAZy:GH43
FUN_005502-T1	note	CAZy:GT59
FUN_005539-T1	note	CAZy:GH43
FUN_005540-T1	note	CAZy:PL26
FUN_005542-T1	note	CAZy:AA3
FUN_005560-T1	note	CAZy:GH132
FUN_005606-T1	note	CAZy:AA2
FUN_005655-T1	note	CAZy:GT76
FUN_005660-T1	note	CAZy:GH47
FUN_005675-T1	note	CAZy:GH2
FUN_005689-T1	note	CAZy:GH28
FUN_005696-T1	note	CAZy:CE4
FUN_005702-T1	note	CAZy:GH18
FUN_005703-T1	note	CAZy:GH49
FUN_005707-T1	note	CAZy:GH3
FUN_005716-T1	note	CAZy:CE16
FUN_005800-T1	note	CAZy:GT32
FUN_005825-T1	note	CAZy:GT35
FUN_005856-T1	note	CAZy:PL1
FUN_005857-T1	note	CAZy:GH75
FUN_005871-T1	note	CAZy:CBM63
FUN_005873-T1	note	CAZy:PL3
FUN_005880-T1	note	CAZy:GH78
FUN_005935-T1	note	CAZy:AA3
FUN_005950-T1	note	CAZy:PL1
FUN_005979-T1	note	CAZy:GH45
FUN_005984-T1	note	CAZy:GH16
FUN_005996-T1	note	CAZy:GH3
FUN_006001-T1	note	CAZy:AA7
FUN_006011-T1	note	CAZy:GH64
FUN_006040-T1	note	CAZy:GH146
FUN_006046-T1	note	CAZy:GT2_Glyco_tranf_2
FUN_006046-T1	note	CAZy:GT2_Glycos_transf
FUN_006053-T1	note	CAZy:AA3
FUN_006071-T1	note	CAZy:GH28
FUN_006153-T1	note	CAZy:PL3
FUN_006164-T1	note	CAZy:GH12
FUN_006192-T1	note	CAZy:GT32
FUN_006195-T1	note	CAZy:GH2
FUN_006196-T1	note	CAZy:GH95
FUN_006199-T1	note	CAZy:GH28
FUN_006207-T1	note	CAZy:GH3
FUN_006219-T1	note	CAZy:AA3
FUN_006222-T1	note	CAZy:GH16
FUN_006242-T1	note	CAZy:GH71
FUN_006274-T1	note	CAZy:GH109
FUN_006373-T1	note	CAZy:GH18
FUN_006447-T1	note	CAZy:GH18
FUN_006456-T1	note	CAZy:GH43
FUN_006515-T1	note	CAZy:AA3
FUN_006534-T1	note	CAZy:CE3
FUN_006596-T1	note	CAZy:AA1
FUN_006643-T1	note	CAZy:GH16
FUN_006645-T1	note	CAZy:PL1
FUN_006678-T1	note	CAZy:GH76
FUN_006689-T1	note	CAZy:GH28
FUN_006693-T1	note	CAZy:AA3
FUN_006724-T1	note	CAZy:GT8
FUN_006814-T1	note	CAZy:GH114
FUN_006864-T1	note	CAZy:GH47
FUN_006873-T1	note	CAZy:GT8
FUN_006931-T1	note	CAZy:GH72
FUN_006938-T1	note	CAZy:CE16
FUN_006943-T1	note	CAZy:GT4
FUN_006952-T1	note	CAZy:AA7
FUN_006964-T1	note	CAZy:AA7
FUN_006967-T1	note	CAZy:AA9
FUN_006976-T1	note	CAZy:GH3
FUN_006991-T1	note	CAZy:GH16
FUN_006997-T1	note	CAZy:GT15
FUN_007005-T1	note	CAZy:GT58
FUN_007008-T1	note	CAZy:GH5
FUN_007021-T1	note	CAZy:PL42
FUN_007062-T1	note	CAZy:GH47
FUN_007077-T1	note	CAZy:GH16
FUN_007102-T1	note	CAZy:AA16
FUN_007138-T1	note	CAZy:CBM21
FUN_007196-T1	note	CAZy:GT48
FUN_007237-T1	note	CAZy:GH18
FUN_007243-T1	note	CAZy:CE5
FUN_007272-T1	note	CAZy:GH78
FUN_007275-T1	note	CAZy:CBM67
FUN_007278-T1	note	CAZy:GH3
FUN_007279-T1	note	CAZy:GH5
FUN_007307-T1	note	CAZy:GH13
FUN_007308-T1	note	CAZy:PL4
FUN_007309-T1	note	CAZy:CE5
FUN_007323-T1	note	CAZy:GH75
FUN_007327-T1	note	CAZy:GT4
FUN_007341-T1	note	CAZy:GH128
FUN_007367-T1	note	CAZy:GH18
FUN_007371-T1	note	CAZy:GH43
FUN_007381-T1	note	CAZy:GH51
FUN_007464-T1	note	CAZy:AA3
FUN_007482-T1	note	CAZy:GH33
FUN_007523-T1	note	CAZy:CE8
FUN_007572-T1	note	CAZy:GH24
FUN_007591-T1	note	CAZy:GT2_Chitin_synth
FUN_007614-T1	note	CAZy:GH152
FUN_007630-T1	note	CAZy:AA4
FUN_007630-T1	note	CAZy:AA7
FUN_007711-T1	note	CAZy:AA7
FUN_007715-T1	note	CAZy:AA3
FUN_007718-T1	note	CAZy:AA9
FUN_007774-T1	note	CAZy:GH1
FUN_007784-T1	note	CAZy:GH5
FUN_007808-T1	note	CAZy:CE12
FUN_007814-T1	note	CAZy:GH18
FUN_007815-T1	note	CAZy:GH55
FUN_007816-T1	note	CAZy:AA3
FUN_007816-T1	note	CAZy:AA8
FUN_007823-T1	note	CAZy:GH16
FUN_007839-T1	note	CAZy:GH35
FUN_007873-T1	note	CAZy:GH3
FUN_007891-T1	note	CAZy:GH154
FUN_007893-T1	note	CAZy:GT32
FUN_007901-T1	note	CAZy:PL3
FUN_007904-T1	note	CAZy:GH109
FUN_007912-T1	note	CAZy:GH28
FUN_007920-T1	note	CAZy:AA4
FUN_007930-T1	note	CAZy:AA1
FUN_007957-T1	note	CAZy:GH3
FUN_007965-T1	note	CAZy:GH18
FUN_008039-T1	note	CAZy:GH18
FUN_008078-T1	note	CAZy:PL1
FUN_008086-T1	note	CAZy:GH43
FUN_008086-T1	note	CAZy:CBM91
FUN_008095-T1	note	CAZy:GT90
FUN_008123-T1	note	CAZy:GT34
FUN_008138-T1	note	CAZy:GT64
FUN_008167-T1	note	CAZy:GT90
FUN_008177-T1	note	CAZy:AA6
FUN_008198-T1	note	CAZy:GH5
FUN_008237-T1	note	CAZy:GT22
FUN_008261-T1	note	CAZy:GH76
FUN_008274-T1	note	CAZy:GT33
FUN_008392-T1	note	CAZy:GH51
FUN_008394-T1	note	CAZy:GT20
FUN_008418-T1	note	CAZy:GT24
FUN_008425-T1	note	CAZy:GH17
FUN_008474-T1	note	CAZy:GH88
FUN_008475-T1	note	CAZy:GH154
FUN_008481-T1	note	CAZy:GH3
FUN_008484-T1	note	CAZy:GH28
FUN_008492-T1	note	CAZy:AA7
FUN_008495-T1	note	CAZy:GH16
FUN_008532-T1	note	CAZy:GH43
FUN_008542-T1	note	CAZy:AA3
FUN_008542-T1	note	CAZy:AA8
FUN_008572-T1	note	CAZy:AA3
FUN_008576-T1	note	CAZy:GH31
FUN_008642-T1	note	CAZy:GT71
FUN_008662-T1	note	CAZy:PL1
FUN_008668-T1	note	CAZy:AA9
FUN_008683-T1	note	CAZy:GH20
FUN_008690-T1	note	CAZy:GH5
FUN_008743-T1	note	CAZy:PL4
FUN_008755-T1	note	CAZy:GH5
FUN_008756-T1	note	CAZy:GH43
FUN_008762-T1	note	CAZy:AA3
FUN_008774-T1	note	CAZy:GH6
FUN_008787-T1	note	CAZy:GH12
FUN_008808-T1	note	CAZy:AA7
FUN_008835-T1	note	CAZy:GH36
FUN_008862-T1	note	CAZy:GH88
FUN_008865-T1	note	CAZy:GH16
FUN_008872-T1	note	CAZy:CE3
FUN_008899-T1	note	CAZy:GH5
FUN_008908-T1	note	CAZy:GH3
FUN_008928-T1	note	CAZy:AA9
FUN_008949-T1	note	CAZy:GH13
FUN_008964-T1	note	CAZy:GH3
FUN_009016-T1	note	CAZy:AA9
FUN_009028-T1	note	CAZy:GH3
FUN_009045-T1	note	CAZy:CE3
FUN_009080-T1	note	CAZy:GT109
FUN_009120-T1	note	CAZy:GH10
FUN_009133-T1	note	CAZy:PL1
FUN_009137-T1	note	CAZy:GH35
FUN_009145-T1	note	CAZy:GH18
FUN_009149-T1	note	CAZy:GT2_Glyco_tranf_2
FUN_009160-T1	note	CAZy:GH125
FUN_009189-T1	note	CAZy:GH18
FUN_009191-T1	note	CAZy:CBM50
FUN_009296-T1	note	CAZy:AA11
FUN_009315-T1	note	CAZy:GH16
FUN_009334-T1	note	CAZy:GT20
FUN_009350-T1	note	CAZy:GH16
FUN_009355-T1	note	CAZy:GH2
FUN_009358-T1	note	CAZy:GH3
FUN_009402-T1	note	CAZy:PL26
FUN_009404-T1	note	CAZy:GH109
FUN_009410-T1	note	CAZy:CE16
FUN_009411-T1	note	CAZy:GH16
FUN_009414-T1	note	CAZy:AA7
FUN_009437-T1	note	CAZy:AA7
FUN_009455-T1	note	CAZy:GH54
FUN_009455-T1	note	CAZy:CBM42
FUN_009493-T1	note	CAZy:CE8
FUN_009515-T1	note	CAZy:AA7
FUN_009562-T1	note	CAZy:GT22
FUN_009664-T1	note	CAZy:GH71
FUN_009667-T1	note	CAZy:AA1
FUN_009680-T1	note	CAZy:GH93
FUN_009708-T1	note	CAZy:AA3
FUN_009712-T1	note	CAZy:AA7
FUN_009807-T1	note	CAZy:AA3
FUN_009829-T1	note	CAZy:GH2
FUN_009834-T1	note	CAZy:GT48
FUN_009894-T1	note	CAZy:GH5
FUN_009948-T1	note	CAZy:GH18
FUN_009992-T1	note	CAZy:AA7
FUN_009998-T1	note	CAZy:PL1
FUN_010002-T1	note	CAZy:CE3
FUN_010004-T1	note	CAZy:CE16
FUN_010005-T1	note	CAZy:GT34
FUN_010010-T1	note	CAZy:GH43
FUN_010067-T1	note	CAZy:GH38
FUN_010103-T1	note	CAZy:AA7
FUN_010126-T1	note	CAZy:GT2_Chitin_synth
FUN_010161-T1	note	CAZy:CE5
FUN_010197-T1	note	CAZy:PL9
FUN_010209-T1	note	CAZy:GH125
FUN_010261-T1	note	CAZy:GH5
FUN_010331-T1	note	CAZy:GT4
FUN_010336-T1	note	CAZy:CE18
FUN_010338-T1	note	CAZy:GH28
FUN_010339-T1	note	CAZy:GH78
FUN_010339-T1	note	CAZy:CBM67
FUN_010342-T1	note	CAZy:GH2
FUN_010345-T1	note	CAZy:GT1
FUN_010379-T1	note	CAZy:PL1
FUN_010402-T1	note	CAZy:GT1
FUN_010512-T1	note	CAZy:GH115
FUN_010514-T1	note	CAZy:CE5
FUN_010551-T1	note	CAZy:AA13
FUN_010552-T1	note	CAZy:GH13
FUN_010581-T1	note	CAZy:GH28
FUN_010614-T1	note	CAZy:GT62
FUN_010630-T1	note	CAZy:GH78
FUN_010630-T1	note	CAZy:CBM67
FUN_010683-T1	note	CAZy:AA7
FUN_010720-T1	note	CAZy:GH16
FUN_010755-T1	note	CAZy:GH16
FUN_010756-T1	note	CAZy:GT2_Glyco_trans_2
FUN_010766-T1	note	CAZy:GH17
FUN_010797-T1	note	CAZy:AA7
FUN_010828-T1	note	CAZy:AA3
FUN_010837-T1	note	CAZy:AA7
FUN_010851-T1	note	CAZy:AA3
FUN_010897-T1	note	CAZy:AA9
FUN_010918-T1	note	CAZy:GH31
FUN_010934-T1	note	CAZy:AA8
FUN_010942-T1	note	CAZy:GH131
FUN_010943-T1	note	CAZy:GH43
FUN_010943-T1	note	CAZy:CBM91
FUN_010986-T1	note	CAZy:PL3
FUN_010989-T1	note	CAZy:GH53
FUN_011000-T1	note	CAZy:GH17
FUN_011034-T1	note	CAZy:GH28
FUN_011047-T1	note	CAZy:GH27
FUN_011049-T1	note	CAZy:PL4
FUN_011054-T1	note	CAZy:GH3
FUN_011069-T1	note	CAZy:AA11
FUN_011070-T1	note	CAZy:GT25
FUN_011076-T1	note	CAZy:GH76
FUN_011077-T1	note	CAZy:GH18
FUN_011115-T1	note	CAZy:GH17
FUN_011122-T1	note	CAZy:AA7
FUN_011123-T1	note	CAZy:GH5
FUN_011125-T1	note	CAZy:CE3
FUN_011154-T1	note	CAZy:GH28
FUN_011162-T1	note	CAZy:PL9
FUN_011165-T1	note	CAZy:GH43
FUN_011193-T1	note	CAZy:CE16
FUN_011201-T1	note	CAZy:GH43
FUN_011214-T1	note	CAZy:AA7
FUN_011220-T1	note	CAZy:PL11
FUN_011229-T1	note	CAZy:CE16
FUN_011240-T1	note	CAZy:GT39
FUN_011249-T1	note	CAZy:AA7
FUN_011281-T1	note	CAZy:AA2
FUN_011391-T1	note	CAZy:AA7
FUN_011409-T1	note	CAZy:GH55
FUN_011410-T1	note	CAZy:GH18
FUN_011411-T1	note	CAZy:GH71
FUN_011411-T1	note	CAZy:CBM24
FUN_011425-T1	note	CAZy:GH93
FUN_011426-T1	note	CAZy:GH35
FUN_011485-T1	note	CAZy:GH12
FUN_011488-T1	note	CAZy:PL1
FUN_011493-T1	note	CAZy:GH105
FUN_011496-T1	note	CAZy:GH3
FUN_011513-T1	note	CAZy:AA7
FUN_011531-T1	note	CAZy:AA1
FUN_011613-T1	note	CAZy:PL4
FUN_011614-T1	note	CAZy:AA3
FUN_011684-T1	note	CAZy:GH16
FUN_011700-T1	note	CAZy:AA1
FUN_011736-T1	note	CAZy:GT2_Chitin_synth
FUN_011795-T1	note	CAZy:GH16
FUN_011811-T1	note	CAZy:GH2
FUN_011817-T1	note	CAZy:GH16
FUN_011831-T1	note	CAZy:GH2
FUN_011833-T1	note	CAZy:GH114
FUN_011865-T1	note	CAZy:AA7
FUN_011964-T1	note	CAZy:GH16
FUN_011980-T1	note	CAZy:AA3
FUN_011981-T1	note	CAZy:AA3
FUN_011989-T1	note	CAZy:CE4
FUN_011992-T1	note	CAZy:GH43
FUN_012033-T1	note	CAZy:AA1
