## Supplementary File 3 for "Genome sequence resources from three isolates of the apple canker pathogen *Neonectria ditissima* infecting forest trees"

FUN_007168-T1	note	BUSCO:EOG0926004Z
FUN_007658-T1	note	BUSCO:EOG09260075
FUN_000191-T1	note	BUSCO:EOG0926009O
FUN_005321-T1	note	BUSCO:EOG092600NM
FUN_003007-T1	note	BUSCO:EOG092600S9
FUN_007929-T1	note	BUSCO:EOG092600SD
FUN_002011-T1	note	BUSCO:EOG092600SK
FUN_011250-T1	note	BUSCO:EOG092600T4
FUN_009499-T1	note	BUSCO:EOG092600T9
FUN_010696-T1	note	BUSCO:EOG092600W1
FUN_000993-T1	note	BUSCO:EOG092600X0
FUN_004225-T1	note	BUSCO:EOG092600XJ
FUN_005174-T1	note	BUSCO:EOG092601KZ
FUN_003820-T1	note	BUSCO:EOG092601YK
FUN_001651-T1	note	BUSCO:EOG0926025H
FUN_009241-T1	note	BUSCO:EOG09260274
FUN_001052-T1	note	BUSCO:EOG09260289
FUN_000088-T1	note	BUSCO:EOG092602BZ
FUN_011971-T1	note	BUSCO:EOG092602FH
FUN_006711-T1	note	BUSCO:EOG092602I6
FUN_005016-T1	note	BUSCO:EOG092602MO
FUN_000398-T1	note	BUSCO:EOG092602OP
FUN_008552-T1	note	BUSCO:EOG092602UY
FUN_005773-T1	note	BUSCO:EOG09260375
FUN_010526-T1	note	BUSCO:EOG092603D0
FUN_000408-T1	note	BUSCO:EOG092603EH
FUN_000207-T1	note	BUSCO:EOG092603JK
FUN_000194-T1	note	BUSCO:EOG092603KJ
FUN_002039-T1	note	BUSCO:EOG092603SM
FUN_005343-T1	note	BUSCO:EOG092603YJ
FUN_008566-T1	note	BUSCO:EOG0926047G
FUN_000297-T1	note	BUSCO:EOG09260492
FUN_009981-T1	note	BUSCO:EOG0926049A
FUN_006807-T1	note	BUSCO:EOG0926049S
FUN_003803-T1	note	BUSCO:EOG092604A0
FUN_003801-T1	note	BUSCO:EOG092604I8
FUN_002867-T1	note	BUSCO:EOG092604KQ
FUN_005676-T1	note	BUSCO:EOG092604MJ
FUN_000192-T1	note	BUSCO:EOG092604ML
FUN_006790-T1	note	BUSCO:EOG092604S1
FUN_002704-T1	note	BUSCO:EOG092604ZZ
FUN_007164-T1	note	BUSCO:EOG0926051U
FUN_004011-T1	note	BUSCO:EOG092605FC
FUN_006813-T1	note	BUSCO:EOG092605KN
FUN_000802-T1	note	BUSCO:EOG092605OK
FUN_001406-T1	note	BUSCO:EOG092605T6
FUN_000047-T1	note	BUSCO:EOG092605VL
FUN_010144-T1	note	BUSCO:EOG092605VU
FUN_009156-T1	note	BUSCO:EOG092605ZA
FUN_002690-T1	note	BUSCO:EOG092606AD
FUN_007120-T1	note	BUSCO:EOG092606AJ
FUN_008500-T1	note	BUSCO:EOG092606CY
FUN_007204-T1	note	BUSCO:EOG092606O3
FUN_000032-T1	note	BUSCO:EOG092606UX
FUN_000881-T1	note	BUSCO:EOG092606WZ
FUN_007950-T1	note	BUSCO:EOG0926071Q
FUN_000558-T1	note	BUSCO:EOG0926073O
FUN_009980-T1	note	BUSCO:EOG0926074Y
FUN_002648-T1	note	BUSCO:EOG09260779
FUN_003624-T1	note	BUSCO:EOG0926077L
FUN_004465-T1	note	BUSCO:EOG0926079Q
FUN_007180-T1	note	BUSCO:EOG092607OQ
FUN_001183-T1	note	BUSCO:EOG092607QZ
FUN_001227-T1	note	BUSCO:EOG092607ZS
FUN_009169-T1	note	BUSCO:EOG092608AE
FUN_002344-T1	note	BUSCO:EOG092608AV
FUN_006963-T1	note	BUSCO:EOG092608C4
FUN_007951-T1	note	BUSCO:EOG092608GK
FUN_007553-T1	note	BUSCO:EOG092608L0
FUN_002734-T1	note	BUSCO:EOG092608RH
FUN_010142-T1	note	BUSCO:EOG092608T8
FUN_003184-T1	note	BUSCO:EOG092608WI
FUN_001153-T1	note	BUSCO:EOG092608WU
FUN_011117-T1	note	BUSCO:EOG092608ZS
FUN_009817-T1	note	BUSCO:EOG0926092K
FUN_008344-T1	note	BUSCO:EOG09260931
FUN_000860-T1	note	BUSCO:EOG092609JB
FUN_003755-T1	note	BUSCO:EOG092609O9
FUN_007952-T1	note	BUSCO:EOG092609RF
FUN_002439-T1	note	BUSCO:EOG092609YT
FUN_003215-T1	note	BUSCO:EOG09260A27
FUN_009815-T1	note	BUSCO:EOG09260A6Q
FUN_002601-T1	note	BUSCO:EOG09260A98
FUN_006374-T1	note	BUSCO:EOG09260ABY
FUN_001980-T1	note	BUSCO:EOG09260AEC
FUN_011897-T1	note	BUSCO:EOG09260APA
FUN_001751-T1	note	BUSCO:EOG09260AQB
FUN_000785-T1	note	BUSCO:EOG09260AZA
FUN_009176-T1	note	BUSCO:EOG09260AZK
FUN_003598-T1	note	BUSCO:EOG09260AZM
FUN_006535-T1	note	BUSCO:EOG09260B3H
FUN_003634-T1	note	BUSCO:EOG09260B3X
FUN_002510-T1	note	BUSCO:EOG09260B65
FUN_001387-T1	note	BUSCO:EOG09260BFE
FUN_002808-T1	note	BUSCO:EOG09260BL6
FUN_011137-T1	note	BUSCO:EOG09260BRA
FUN_005351-T1	note	BUSCO:EOG09260BSW
FUN_004215-T1	note	BUSCO:EOG09260BYL
FUN_001636-T1	note	BUSCO:EOG09260BZ0
FUN_004020-T1	note	BUSCO:EOG09260C2V
FUN_001102-T1	note	BUSCO:EOG09260C5W
FUN_001733-T1	note	BUSCO:EOG09260CKC
FUN_003345-T1	note	BUSCO:EOG09260DBG
FUN_003512-T1	note	BUSCO:EOG09260DBG
FUN_001485-T1	note	BUSCO:EOG09260DFH
FUN_011248-T1	note	BUSCO:EOG09260DFJ
FUN_010906-T1	note	BUSCO:EOG09260DP1
FUN_001161-T1	note	BUSCO:EOG09260DUR
FUN_000918-T1	note	BUSCO:EOG09260DUW
FUN_001633-T1	note	BUSCO:EOG09260DXP
FUN_007117-T1	note	BUSCO:EOG09260E2O
FUN_001948-T1	note	BUSCO:EOG09260E8K
FUN_001059-T1	note	BUSCO:EOG09260EAZ
FUN_010146-T1	note	BUSCO:EOG09260EE7
FUN_006514-T1	note	BUSCO:EOG09260EOI
FUN_002668-T1	note	BUSCO:EOG09260EPQ
FUN_011681-T1	note	BUSCO:EOG09260EPS
FUN_006806-T1	note	BUSCO:EOG09260EQD
FUN_004647-T1	note	BUSCO:EOG09260ERO
FUN_006571-T1	note	BUSCO:EOG09260ETR
FUN_007300-T1	note	BUSCO:EOG09260EZT
FUN_006326-T1	note	BUSCO:EOG09260FFP
FUN_003172-T1	note	BUSCO:EOG09260FKU
FUN_005347-T1	note	BUSCO:EOG09260FL2
FUN_007315-T1	note	BUSCO:EOG09260FMW
FUN_002703-T1	note	BUSCO:EOG09260FX0
FUN_011452-T1	note	BUSCO:EOG09260FZZ
FUN_002402-T1	note	BUSCO:EOG09260GF5
FUN_001483-T1	note	BUSCO:EOG09260GIX
FUN_009970-T1	note	BUSCO:EOG09260GKG
FUN_006173-T1	note	BUSCO:EOG09260GOF
FUN_007654-T1	note	BUSCO:EOG09260GR8
FUN_008062-T1	note	BUSCO:EOG09260H6E
FUN_001332-T1	note	BUSCO:EOG09260H81
FUN_006947-T1	note	BUSCO:EOG09260HMA
FUN_006540-T1	note	BUSCO:EOG09260HPO
FUN_000243-T1	note	BUSCO:EOG09260HS3
FUN_011047-T1	note	BUSCO:EOG09260HSP
FUN_003928-T1	note	BUSCO:EOG09260IU8
FUN_002967-T1	note	BUSCO:EOG09260J53
FUN_002900-T1	note	BUSCO:EOG09260J8F
FUN_009962-T1	note	BUSCO:EOG09260J97
FUN_001398-T1	note	BUSCO:EOG09260JDM
FUN_003816-T1	note	BUSCO:EOG09260JED
FUN_001145-T1	note	BUSCO:EOG09260JJW
FUN_001683-T1	note	BUSCO:EOG09260JNY
FUN_000721-T1	note	BUSCO:EOG09260JO5
FUN_010739-T1	note	BUSCO:EOG09260JPV
FUN_008577-T1	note	BUSCO:EOG09260JT9
FUN_009784-T1	note	BUSCO:EOG09260JTZ
FUN_008866-T1	note	BUSCO:EOG09260K24
FUN_007399-T1	note	BUSCO:EOG09260K29
FUN_006642-T1	note	BUSCO:EOG09260K4B
FUN_000313-T1	note	BUSCO:EOG09260K4V
FUN_005146-T1	note	BUSCO:EOG09260K5F
FUN_002747-T1	note	BUSCO:EOG09260KCB
FUN_011921-T1	note	BUSCO:EOG09260KCW
FUN_010417-T1	note	BUSCO:EOG09260KDB
FUN_000139-T1	note	BUSCO:EOG09260KGS
FUN_002587-T1	note	BUSCO:EOG09260KIY
FUN_011579-T1	note	BUSCO:EOG09260KM4
FUN_003013-T1	note	BUSCO:EOG09260KNI
FUN_011630-T1	note	BUSCO:EOG09260KNR
FUN_008065-T1	note	BUSCO:EOG09260KUC
FUN_011447-T1	note	BUSCO:EOG09260KWP
FUN_010746-T1	note	BUSCO:EOG09260LBU
FUN_001217-T1	note	BUSCO:EOG09260LI6
FUN_009344-T1	note	BUSCO:EOG09260LJ8
FUN_009892-T1	note	BUSCO:EOG09260LRX
FUN_004972-T1	note	BUSCO:EOG09260LS9
FUN_003525-T1	note	BUSCO:EOG09260LVD
FUN_003010-T1	note	BUSCO:EOG09260M44
FUN_002742-T1	note	BUSCO:EOG09260M87
FUN_009269-T1	note	BUSCO:EOG09260MBW
FUN_001137-T1	note	BUSCO:EOG09260MRU
FUN_000372-T1	note	BUSCO:EOG09260N2T
FUN_003629-T1	note	BUSCO:EOG09260N53
FUN_000347-T1	note	BUSCO:EOG09260NAN
FUN_006382-T1	note	BUSCO:EOG09260NC6
FUN_006624-T1	note	BUSCO:EOG09260NE0
FUN_004932-T1	note	BUSCO:EOG09260NHB
FUN_004689-T1	note	BUSCO:EOG09260NHN
FUN_009696-T1	note	BUSCO:EOG09260NJW
FUN_001490-T1	note	BUSCO:EOG09260NNR
FUN_002328-T1	note	BUSCO:EOG09260NWN
FUN_009674-T1	note	BUSCO:EOG09260NXC
FUN_008092-T1	note	BUSCO:EOG09260NXJ
FUN_010799-T1	note	BUSCO:EOG09260NY2
FUN_000100-T1	note	BUSCO:EOG09260NZ8
FUN_000750-T1	note	BUSCO:EOG09260OCI
FUN_007151-T1	note	BUSCO:EOG09260OE9
FUN_002544-T1	note	BUSCO:EOG09260OLB
FUN_005641-T1	note	BUSCO:EOG09260OM6
FUN_010272-T1	note	BUSCO:EOG09260OQ8
FUN_008863-T1	note	BUSCO:EOG09260P2K
FUN_003748-T1	note	BUSCO:EOG09260P5R
FUN_001301-T1	note	BUSCO:EOG09260PI1
FUN_006832-T1	note	BUSCO:EOG09260PJ9
FUN_003420-T1	note	BUSCO:EOG09260QVP
FUN_007087-T1	note	BUSCO:EOG09260R84
FUN_001944-T1	note	BUSCO:EOG09260RGH
FUN_011886-T1	note	BUSCO:EOG09260RGH
FUN_006367-T1	note	BUSCO:EOG09260RNZ
FUN_005257-T1	note	BUSCO:EOG09260RRC
FUN_003823-T1	note	BUSCO:EOG09260RRN
FUN_002679-T1	note	BUSCO:EOG09260RS7
FUN_010261-T1	note	BUSCO:EOG09260RVQ
FUN_011037-T1	note	BUSCO:EOG09260S2Z
FUN_004685-T1	note	BUSCO:EOG09260S3L
FUN_001408-T1	note	BUSCO:EOG09260S5R
FUN_006370-T1	note	BUSCO:EOG09260SAH
FUN_001450-T1	note	BUSCO:EOG09260SIZ
FUN_007316-T1	note	BUSCO:EOG09260SJV
FUN_000483-T1	note	BUSCO:EOG09260SL3
FUN_000109-T1	note	BUSCO:EOG09260SR2
FUN_001738-T1	note	BUSCO:EOG09260SRF
FUN_009942-T1	note	BUSCO:EOG09260T28
FUN_008082-T1	note	BUSCO:EOG09260T4S
FUN_011017-T1	note	BUSCO:EOG09260TDY
FUN_001553-T1	note	BUSCO:EOG09260THV
FUN_002305-T1	note	BUSCO:EOG09260TLW
FUN_009161-T1	note	BUSCO:EOG09260TPT
FUN_006598-T1	note	BUSCO:EOG09260TUT
FUN_003991-T1	note	BUSCO:EOG09260TVA
FUN_000305-T1	note	BUSCO:EOG09260TWS
FUN_008137-T1	note	BUSCO:EOG09260U6R
FUN_001720-T1	note	BUSCO:EOG09260UA2
FUN_000165-T1	note	BUSCO:EOG09260UJK
FUN_008536-T1	note	BUSCO:EOG09260UXC
FUN_008066-T1	note	BUSCO:EOG09260V5Q
FUN_005010-T1	note	BUSCO:EOG09260V8Q
FUN_000532-T1	note	BUSCO:EOG09260VCG
FUN_001015-T1	note	BUSCO:EOG09260VEY
FUN_004703-T1	note	BUSCO:EOG09260VHV
FUN_005783-T1	note	BUSCO:EOG09260VTA
FUN_000113-T1	note	BUSCO:EOG09260VTN
FUN_005735-T1	note	BUSCO:EOG09260VYK
FUN_006744-T1	note	BUSCO:EOG09260W52
FUN_011170-T1	note	BUSCO:EOG09260W8D
FUN_005042-T1	note	BUSCO:EOG09260W9L
FUN_001360-T1	note	BUSCO:EOG09260WCZ
FUN_010683-T1	note	BUSCO:EOG09260WG2
FUN_006113-T1	note	BUSCO:EOG09260WGT
FUN_001149-T1	note	BUSCO:EOG09260WU6
FUN_011143-T1	note	BUSCO:EOG09260WUA
FUN_001687-T1	note	BUSCO:EOG09260WUS
FUN_005337-T1	note	BUSCO:EOG09260WYQ
FUN_007227-T1	note	BUSCO:EOG09260XL0
FUN_011102-T1	note	BUSCO:EOG09260XMI
FUN_009841-T1	note	BUSCO:EOG09260XOG
FUN_009893-T1	note	BUSCO:EOG09260XQV
FUN_003830-T1	note	BUSCO:EOG09260XSR
FUN_001976-T1	note	BUSCO:EOG09260Y2Q
FUN_009916-T1	note	BUSCO:EOG09260YMF
FUN_001933-T1	note	BUSCO:EOG09260Z3X
FUN_003812-T1	note	BUSCO:EOG09260Z5E
FUN_002986-T1	note	BUSCO:EOG09260ZG2
FUN_004047-T1	note	BUSCO:EOG09261031
FUN_002718-T1	note	BUSCO:EOG092610KH
FUN_004754-T1	note	BUSCO:EOG092610LP
FUN_003081-T1	note	BUSCO:EOG092610LQ
FUN_005215-T1	note	BUSCO:EOG092610QT
FUN_005243-T1	note	BUSCO:EOG092610TN
FUN_001415-T1	note	BUSCO:EOG092610VI
FUN_001639-T1	note	BUSCO:EOG092610ZY
FUN_001228-T1	note	BUSCO:EOG09261127
FUN_007188-T1	note	BUSCO:EOG0926112A
FUN_005794-T1	note	BUSCO:EOG09261145
FUN_009508-T1	note	BUSCO:EOG0926115P
FUN_003065-T1	note	BUSCO:EOG0926115V
FUN_003643-T1	note	BUSCO:EOG092611G7
FUN_008815-T1	note	BUSCO:EOG092611HB
FUN_001395-T1	note	BUSCO:EOG09261225
FUN_000479-T1	note	BUSCO:EOG0926129I
FUN_008850-T1	note	BUSCO:EOG092612AK
FUN_009172-T1	note	BUSCO:EOG092612CC
FUN_010400-T1	note	BUSCO:EOG092612J3
FUN_009978-T1	note	BUSCO:EOG092612LP
FUN_000119-T1	note	BUSCO:EOG092612MY
FUN_004261-T1	note	BUSCO:EOG092612XD
FUN_006955-T1	note	BUSCO:EOG0926131E
FUN_001973-T1	note	BUSCO:EOG0926133I
FUN_006631-T1	note	BUSCO:EOG0926137U
FUN_002204-T1	note	BUSCO:EOG092613QA
FUN_005240-T1	note	BUSCO:EOG092613R2
FUN_001369-T1	note	BUSCO:EOG092613S3
FUN_004214-T1	note	BUSCO:EOG09261404
FUN_011858-T1	note	BUSCO:EOG0926140Q
FUN_002689-T1	note	BUSCO:EOG0926142H
FUN_002179-T1	note	BUSCO:EOG0926142Y
FUN_003985-T1	note	BUSCO:EOG0926146A
FUN_002632-T1	note	BUSCO:EOG09261476
FUN_008781-T1	note	BUSCO:EOG092614DJ
FUN_004316-T1	note	BUSCO:EOG092614E6
FUN_003029-T1	note	BUSCO:EOG092614O9
FUN_008129-T1	note	BUSCO:EOG092614UB
FUN_002088-T1	note	BUSCO:EOG092614ZG
FUN_010681-T1	note	BUSCO:EOG0926158Y
FUN_002746-T1	note	BUSCO:EOG092615CC
FUN_009360-T1	note	BUSCO:EOG092615IE
FUN_000666-T1	note	BUSCO:EOG092615SM
FUN_004248-T1	note	BUSCO:EOG092615Y4
FUN_001239-T1	note	BUSCO:EOG09261660
FUN_003317-T1	note	BUSCO:EOG09261666
FUN_005327-T1	note	BUSCO:EOG092616QN
FUN_001638-T1	note	BUSCO:EOG092616YZ
FUN_000568-T1	note	BUSCO:EOG092617AN
FUN_006552-T1	note	BUSCO:EOG092617RN
FUN_000386-T1	note	BUSCO:EOG092617RY
FUN_001143-T1	note	BUSCO:EOG092617S2
FUN_010811-T1	note	BUSCO:EOG09261801
FUN_005102-T1	note	BUSCO:EOG092618J9
FUN_007192-T1	note	BUSCO:EOG092618M2
FUN_005632-T1	note	BUSCO:EOG092618UZ
FUN_007465-T1	note	BUSCO:EOG0926195C
FUN_001993-T1	note	BUSCO:EOG092619EA
FUN_009999-T1	note	BUSCO:EOG092619GP
FUN_005819-T1	note	BUSCO:EOG092619L1
FUN_004954-T1	note	BUSCO:EOG092619MJ
FUN_007343-T1	note	BUSCO:EOG092619NK
FUN_003774-T1	note	BUSCO:EOG092619RJ
FUN_011700-T1	note	BUSCO:EOG092619VG
FUN_011783-T1	note	BUSCO:EOG09261A3K
FUN_005784-T1	note	BUSCO:EOG09261ABB
FUN_007222-T1	note	BUSCO:EOG09261ACJ
FUN_005782-T1	note	BUSCO:EOG09261AH9
FUN_008813-T1	note	BUSCO:EOG09261AMX
FUN_000153-T1	note	BUSCO:EOG09261B14
FUN_009813-T1	note	BUSCO:EOG09261B18
FUN_010587-T1	note	BUSCO:EOG09261B3Q
FUN_010748-T1	note	BUSCO:EOG09261B6Y
FUN_010423-T1	note	BUSCO:EOG09261BP0
FUN_006759-T1	note	BUSCO:EOG09261BPJ
FUN_008081-T1	note	BUSCO:EOG09261C0G
FUN_000574-T1	note	BUSCO:EOG09261CM0
FUN_007544-T1	note	BUSCO:EOG09261CQG
FUN_002639-T1	note	BUSCO:EOG09261CWO
FUN_000553-T1	note	BUSCO:EOG09261CXQ
FUN_007696-T1	note	BUSCO:EOG09261D4D
FUN_000198-T1	note	BUSCO:EOG09261DG0
FUN_007902-T1	note	BUSCO:EOG09261DGU
FUN_003901-T1	note	BUSCO:EOG09261DHR
FUN_003996-T1	note	BUSCO:EOG09261DJC
FUN_008348-T1	note	BUSCO:EOG09261DRB
FUN_003974-T1	note	BUSCO:EOG09261DW8
FUN_003577-T1	note	BUSCO:EOG09261EAB
FUN_005188-T1	note	BUSCO:EOG09261EM7
FUN_000902-T1	note	BUSCO:EOG09261EMF
FUN_000694-T1	note	BUSCO:EOG09261EU7
FUN_011065-T1	note	BUSCO:EOG09261EY9
FUN_000736-T1	note	BUSCO:EOG09261F73
FUN_001601-T1	note	BUSCO:EOG09261F9G
FUN_002769-T1	note	BUSCO:EOG09261FAB
FUN_009915-T1	note	BUSCO:EOG09261FAX
FUN_004668-T1	note	BUSCO:EOG09261FH7
FUN_003895-T1	note	BUSCO:EOG09261FM4
FUN_004294-T1	note	BUSCO:EOG09261G1Y
FUN_009066-T1	note	BUSCO:EOG09261G4Z
FUN_004243-T1	note	BUSCO:EOG09261G92
FUN_009338-T1	note	BUSCO:EOG09261H5E
FUN_003496-T1	note	BUSCO:EOG09261HB6
FUN_006939-T1	note	BUSCO:EOG09261HM3
FUN_004066-T1	note	BUSCO:EOG09261HQU
FUN_000203-T1	note	BUSCO:EOG09261HZD
FUN_011437-T1	note	BUSCO:EOG09261I0F
FUN_002739-T1	note	BUSCO:EOG09261I1G
FUN_000720-T1	note	BUSCO:EOG09261I1I
FUN_010003-T1	note	BUSCO:EOG09261I8J
FUN_009974-T1	note	BUSCO:EOG09261IBJ
FUN_001588-T1	note	BUSCO:EOG09261ICI
FUN_000472-T1	note	BUSCO:EOG09261IEH
FUN_012115-T1	note	BUSCO:EOG09261IEV
FUN_008369-T1	note	BUSCO:EOG09261IFQ
FUN_000303-T1	note	BUSCO:EOG09261IOS
FUN_005095-T1	note	BUSCO:EOG09261J0P
FUN_005798-T1	note	BUSCO:EOG09261JCQ
FUN_002871-T1	note	BUSCO:EOG09261JR0
FUN_001582-T1	note	BUSCO:EOG09261JUE
FUN_003912-T1	note	BUSCO:EOG09261JVS
FUN_001200-T1	note	BUSCO:EOG09261JWS
FUN_005207-T1	note	BUSCO:EOG09261KHB
FUN_005128-T1	note	BUSCO:EOG09261KRX
FUN_002692-T1	note	BUSCO:EOG09261KZ6
FUN_000864-T1	note	BUSCO:EOG09261L4M
FUN_005934-T1	note	BUSCO:EOG09261LEU
FUN_009319-T1	note	BUSCO:EOG09261LPY
FUN_001134-T1	note	BUSCO:EOG09261LV7
FUN_003853-T1	note	BUSCO:EOG09261M4S
FUN_007137-T1	note	BUSCO:EOG09261M78
FUN_004219-T1	note	BUSCO:EOG09261MG9
FUN_007993-T1	note	BUSCO:EOG09261MMR
FUN_008861-T1	note	BUSCO:EOG09261MOX
FUN_007234-T1	note	BUSCO:EOG09261MPU
FUN_005736-T1	note	BUSCO:EOG09261N20
FUN_003562-T1	note	BUSCO:EOG09261N2L
FUN_000348-T1	note	BUSCO:EOG09261N64
FUN_007160-T1	note	BUSCO:EOG09261NLR
FUN_005067-T1	note	BUSCO:EOG09261NLY
FUN_008363-T1	note	BUSCO:EOG09261NW2
FUN_000986-T1	note	BUSCO:EOG09261O4Y
FUN_000144-T1	note	BUSCO:EOG09261O7R
FUN_002695-T1	note	BUSCO:EOG09261OIA
FUN_000307-T1	note	BUSCO:EOG09261OIF
FUN_007181-T1	note	BUSCO:EOG09261OKK
FUN_000173-T1	note	BUSCO:EOG09261OLD
FUN_000497-T1	note	BUSCO:EOG09261ONU
FUN_002831-T1	note	BUSCO:EOG09261ONU
FUN_007085-T1	note	BUSCO:EOG09261OSU
FUN_008523-T1	note	BUSCO:EOG09261OXD
FUN_005733-T1	note	BUSCO:EOG09261OXV
FUN_003945-T1	note	BUSCO:EOG09261P7G
FUN_009628-T1	note	BUSCO:EOG09261PJZ
FUN_002899-T1	note	BUSCO:EOG09261PNZ
FUN_002032-T1	note	BUSCO:EOG09261PUF
FUN_002890-T1	note	BUSCO:EOG09261Q18
FUN_012056-T1	note	BUSCO:EOG09261Q5L
FUN_000423-T1	note	BUSCO:EOG09261QR5
FUN_003296-T1	note	BUSCO:EOG09261QR8
FUN_009679-T1	note	BUSCO:EOG09261QXC
FUN_005070-T1	note	BUSCO:EOG09261QYO
FUN_002629-T1	note	BUSCO:EOG09261RFF
FUN_002086-T1	note	BUSCO:EOG09261RU1
FUN_008914-T1	note	BUSCO:EOG09261RWJ
FUN_004051-T1	note	BUSCO:EOG09261RWU
FUN_006691-T1	note	BUSCO:EOG09261S0S
FUN_008096-T1	note	BUSCO:EOG09261S7X
FUN_008843-T1	note	BUSCO:EOG09261T6U
FUN_000781-T1	note	BUSCO:EOG09261T74
FUN_001479-T1	note	BUSCO:EOG09261T98
FUN_000929-T1	note	BUSCO:EOG09261TEQ
FUN_001193-T1	note	BUSCO:EOG09261TPN
FUN_000667-T1	note	BUSCO:EOG09261UMG
FUN_010407-T1	note	BUSCO:EOG09261UOJ
FUN_002099-T1	note	BUSCO:EOG09261UPM
FUN_009371-T1	note	BUSCO:EOG09261UWT
FUN_001489-T1	note	BUSCO:EOG09261V03
FUN_002038-T1	note	BUSCO:EOG09261V2P
FUN_001377-T1	note	BUSCO:EOG09261V87
FUN_008175-T1	note	BUSCO:EOG09261V9P
FUN_004334-T1	note	BUSCO:EOG09261VI3
FUN_009840-T1	note	BUSCO:EOG09261VUC
FUN_011027-T1	note	BUSCO:EOG09261W1K
FUN_000651-T1	note	BUSCO:EOG09261W2O
FUN_003109-T1	note	BUSCO:EOG09261W3X
FUN_007820-T1	note	BUSCO:EOG09261W90
FUN_001568-T1	note	BUSCO:EOG09261WJ8
FUN_009898-T1	note	BUSCO:EOG09261WVT
FUN_005206-T1	note	BUSCO:EOG09261X9E
FUN_005652-T1	note	BUSCO:EOG09261XGL
FUN_003017-T1	note	BUSCO:EOG09261XNJ
FUN_011646-T1	note	BUSCO:EOG09261XNU
FUN_011161-T1	note	BUSCO:EOG09261YGB
FUN_007879-T1	note	BUSCO:EOG09261YLQ
FUN_001732-T1	note	BUSCO:EOG09261YRA
FUN_000183-T1	note	BUSCO:EOG09261YV6
FUN_011323-T1	note	BUSCO:EOG09261YV6
FUN_000267-T1	note	BUSCO:EOG09261ZFN
FUN_002677-T1	note	BUSCO:EOG09261ZI1
FUN_004650-T1	note	BUSCO:EOG09261ZJR
FUN_008818-T1	note	BUSCO:EOG09261ZPW
FUN_009072-T1	note	BUSCO:EOG09261ZXZ
FUN_009157-T1	note	BUSCO:EOG092620CR
FUN_001549-T1	note	BUSCO:EOG092620E4
FUN_009871-T1	note	BUSCO:EOG092620EL
FUN_002540-T1	note	BUSCO:EOG092620FM
FUN_001173-T1	note	BUSCO:EOG092620IA
FUN_008179-T1	note	BUSCO:EOG092620U5
FUN_006665-T1	note	BUSCO:EOG092620V3
FUN_001379-T1	note	BUSCO:EOG0926213Q
FUN_010409-T1	note	BUSCO:EOG0926213Z
FUN_005597-T1	note	BUSCO:EOG092621CP
FUN_003864-T1	note	BUSCO:EOG092621F2
FUN_001643-T1	note	BUSCO:EOG092621GA
FUN_000346-T1	note	BUSCO:EOG092621GY
FUN_002369-T1	note	BUSCO:EOG092621S9
FUN_001491-T1	note	BUSCO:EOG092621X3
FUN_003085-T1	note	BUSCO:EOG092621YU
FUN_007449-T1	note	BUSCO:EOG0926229Z
FUN_009201-T1	note	BUSCO:EOG09262341
FUN_002772-T1	note	BUSCO:EOG0926235L
FUN_007266-T1	note	BUSCO:EOG09262387
FUN_007290-T1	note	BUSCO:EOG092623WR
FUN_002504-T1	note	BUSCO:EOG0926248P
FUN_001062-T1	note	BUSCO:EOG0926248W
FUN_001244-T1	note	BUSCO:EOG092624JL
FUN_007283-T1	note	BUSCO:EOG092624KK
FUN_004658-T1	note	BUSCO:EOG092624RX
FUN_007936-T1	note	BUSCO:EOG092624SJ
FUN_008806-T1	note	BUSCO:EOG092624UF
FUN_007946-T1	note	BUSCO:EOG092624X0
FUN_002658-T1	note	BUSCO:EOG09262516
FUN_010789-T1	note	BUSCO:EOG0926251E
FUN_001410-T1	note	BUSCO:EOG09262528
FUN_003913-T1	note	BUSCO:EOG092625AX
FUN_005753-T1	note	BUSCO:EOG092625OH
FUN_004756-T1	note	BUSCO:EOG092625P1
FUN_001223-T1	note	BUSCO:EOG092625U6
FUN_001791-T1	note	BUSCO:EOG09262645
FUN_003503-T1	note	BUSCO:EOG092626EQ
FUN_007391-T1	note	BUSCO:EOG092626HU
FUN_007342-T1	note	BUSCO:EOG09262739
FUN_001264-T1	note	BUSCO:EOG0926273Q
FUN_006678-T1	note	BUSCO:EOG092627F1
FUN_006750-T1	note	BUSCO:EOG092627XA
FUN_011918-T1	note	BUSCO:EOG092628A0
FUN_001147-T1	note	BUSCO:EOG092628FW
FUN_005334-T1	note	BUSCO:EOG092628LW
FUN_007176-T1	note	BUSCO:EOG092628SP
FUN_000419-T1	note	BUSCO:EOG09262914
FUN_008902-T1	note	BUSCO:EOG092629FB
FUN_007799-T1	note	BUSCO:EOG092629RT
FUN_002727-T1	note	BUSCO:EOG092629U5
FUN_007573-T1	note	BUSCO:EOG092629WA
FUN_000247-T1	note	BUSCO:EOG092629WJ
FUN_011106-T1	note	BUSCO:EOG092629ZN
FUN_006751-T1	note	BUSCO:EOG09262A65
FUN_007539-T1	note	BUSCO:EOG09262A6N
FUN_004604-T1	note	BUSCO:EOG09262A8G
FUN_007923-T1	note	BUSCO:EOG09262B1U
FUN_009985-T1	note	BUSCO:EOG09262B1U
FUN_011229-T1	note	BUSCO:EOG09262BCZ
FUN_000387-T1	note	BUSCO:EOG09262BHE
FUN_000160-T1	note	BUSCO:EOG09262BVA
FUN_001550-T1	note	BUSCO:EOG09262C5Z
FUN_011623-T1	note	BUSCO:EOG09262CA4
FUN_010564-T1	note	BUSCO:EOG09262CBI
FUN_001078-T1	note	BUSCO:EOG09262CDO
FUN_010676-T1	note	BUSCO:EOG09262CMP
FUN_009837-T1	note	BUSCO:EOG09262CUO
FUN_003951-T1	note	BUSCO:EOG09262CXO
FUN_003850-T1	note	BUSCO:EOG09262D0D
FUN_001576-T1	note	BUSCO:EOG09262D4G
FUN_001843-T1	note	BUSCO:EOG09262DC1
FUN_002333-T1	note	BUSCO:EOG09262DKA
FUN_006539-T1	note	BUSCO:EOG09262DPL
FUN_005075-T1	note	BUSCO:EOG09262DUV
FUN_006527-T1	note	BUSCO:EOG09262E3Q
FUN_009181-T1	note	BUSCO:EOG09262E4Q
FUN_012055-T1	note	BUSCO:EOG09262E4T
FUN_003034-T1	note	BUSCO:EOG09262E7I
FUN_008592-T1	note	BUSCO:EOG09262E7W
FUN_008847-T1	note	BUSCO:EOG09262E98
FUN_009947-T1	note	BUSCO:EOG09262ESR
FUN_002217-T1	note	BUSCO:EOG09262F22
FUN_003870-T1	note	BUSCO:EOG09262F7P
FUN_003009-T1	note	BUSCO:EOG09262FE3
FUN_000842-T1	note	BUSCO:EOG09262FJB
FUN_003069-T1	note	BUSCO:EOG09262FW1
FUN_011614-T1	note	BUSCO:EOG09262G8Y
FUN_003767-T1	note	BUSCO:EOG09262GLP
FUN_009972-T1	note	BUSCO:EOG09262GNE
FUN_008753-T1	note	BUSCO:EOG09262GVX
FUN_004466-T1	note	BUSCO:EOG09262GWQ
FUN_011320-T1	note	BUSCO:EOG09262GXD
FUN_005148-T1	note	BUSCO:EOG09262H1X
FUN_000921-T1	note	BUSCO:EOG09262H34
FUN_003642-T1	note	BUSCO:EOG09262H50
FUN_003008-T1	note	BUSCO:EOG09262HKC
FUN_005644-T1	note	BUSCO:EOG09262HP3
FUN_005213-T1	note	BUSCO:EOG09262HQM
FUN_001685-T1	note	BUSCO:EOG09262I0R
FUN_001258-T1	note	BUSCO:EOG09262I5I
FUN_005167-T1	note	BUSCO:EOG09262ILV
FUN_007925-T1	note	BUSCO:EOG09262IP2
FUN_009819-T1	note	BUSCO:EOG09262IY3
FUN_002017-T1	note	BUSCO:EOG09262IZ6
FUN_009515-T1	note	BUSCO:EOG09262IZO
FUN_009676-T1	note	BUSCO:EOG09262J7K
FUN_002768-T1	note	BUSCO:EOG09262JAT
FUN_000922-T1	note	BUSCO:EOG09262JRP
FUN_009950-T1	note	BUSCO:EOG09262JWJ
FUN_004231-T1	note	BUSCO:EOG09262JZK
FUN_001411-T1	note	BUSCO:EOG09262JZW
FUN_000145-T1	note	BUSCO:EOG09262K67
FUN_000731-T1	note	BUSCO:EOG09262K8C
FUN_001057-T1	note	BUSCO:EOG09262K8L
FUN_000516-T1	note	BUSCO:EOG09262K9A
FUN_001016-T1	note	BUSCO:EOG09262KJA
FUN_010410-T1	note	BUSCO:EOG09262KN8
FUN_004256-T1	note	BUSCO:EOG09262KUJ
FUN_003817-T1	note	BUSCO:EOG09262KVB
FUN_001300-T1	note	BUSCO:EOG09262KXK
FUN_010403-T1	note	BUSCO:EOG09262KZ3
FUN_002488-T1	note	BUSCO:EOG09262L1P
FUN_005265-T1	note	BUSCO:EOG09262LI4
FUN_000093-T1	note	BUSCO:EOG09262LYR
FUN_000442-T1	note	BUSCO:EOG09262M0W
FUN_001298-T1	note	BUSCO:EOG09262M2J
FUN_005777-T1	note	BUSCO:EOG09262M7B
FUN_009385-T1	note	BUSCO:EOG09262MEK
FUN_006802-T1	note	BUSCO:EOG09262MFL
FUN_008852-T1	note	BUSCO:EOG09262MJW
FUN_008854-T1	note	BUSCO:EOG09262MOO
FUN_000328-T1	note	BUSCO:EOG09262MXH
FUN_009481-T1	note	BUSCO:EOG09262N0U
FUN_002978-T1	note	BUSCO:EOG09262N10
FUN_007262-T1	note	BUSCO:EOG09262N3C
FUN_011920-T1	note	BUSCO:EOG09262N47
FUN_000990-T1	note	BUSCO:EOG09262N5O
FUN_001846-T1	note	BUSCO:EOG09262NB1
FUN_003103-T1	note	BUSCO:EOG09262NIR
FUN_012010-T1	note	BUSCO:EOG09262NNS
FUN_000863-T1	note	BUSCO:EOG09262O0R
FUN_000447-T1	note	BUSCO:EOG09262OJ4
FUN_007984-T1	note	BUSCO:EOG09262OLP
FUN_002313-T1	note	BUSCO:EOG09262OX9
FUN_003477-T1	note	BUSCO:EOG09262P1W
FUN_002979-T1	note	BUSCO:EOG09262PAY
FUN_008010-T1	note	BUSCO:EOG09262PIH
FUN_009507-T1	note	BUSCO:EOG09262PMC
FUN_000210-T1	note	BUSCO:EOG09262POL
FUN_000324-T1	note	BUSCO:EOG09262PPU
FUN_000730-T1	note	BUSCO:EOG09262PZ9
FUN_007207-T1	note	BUSCO:EOG09262Q6S
FUN_000258-T1	note	BUSCO:EOG09262Q8D
FUN_004000-T1	note	BUSCO:EOG09262QJW
FUN_001356-T1	note	BUSCO:EOG09262QL6
FUN_011128-T1	note	BUSCO:EOG09262QRH
FUN_000488-T1	note	BUSCO:EOG09262QS5
FUN_001974-T1	note	BUSCO:EOG09262QTY
FUN_003111-T1	note	BUSCO:EOG09262R8O
FUN_010908-T1	note	BUSCO:EOG09262SI7
FUN_006709-T1	note	BUSCO:EOG09262SMG
FUN_006913-T1	note	BUSCO:EOG09262SR7
FUN_007727-T1	note	BUSCO:EOG09262SWJ
FUN_009510-T1	note	BUSCO:EOG09262TEV
FUN_005187-T1	note	BUSCO:EOG09262TO9
FUN_011491-T1	note	BUSCO:EOG09262TUR
FUN_001586-T1	note	BUSCO:EOG09262U7S
FUN_003476-T1	note	BUSCO:EOG09262UAS
FUN_011024-T1	note	BUSCO:EOG09262UB3
FUN_006690-T1	note	BUSCO:EOG09262UTQ
FUN_009901-T1	note	BUSCO:EOG09262V3O
FUN_000454-T1	note	BUSCO:EOG09262V8E
FUN_002965-T1	note	BUSCO:EOG09262VPD
FUN_001259-T1	note	BUSCO:EOG09262VVF
FUN_007886-T1	note	BUSCO:EOG09262W7C
FUN_006589-T1	note	BUSCO:EOG09262WFG
FUN_006625-T1	note	BUSCO:EOG09262WHU
FUN_003182-T1	note	BUSCO:EOG09262WQX
FUN_002054-T1	note	BUSCO:EOG09262WSH
FUN_001453-T1	note	BUSCO:EOG09262WXK
FUN_000392-T1	note	BUSCO:EOG09262X01
FUN_004670-T1	note	BUSCO:EOG09262X01
FUN_011298-T1	note	BUSCO:EOG09262X31
FUN_010786-T1	note	BUSCO:EOG09262X74
FUN_000430-T1	note	BUSCO:EOG09262X7T
FUN_000057-T1	note	BUSCO:EOG09262X8R
FUN_012068-T1	note	BUSCO:EOG09262XGK
FUN_004244-T1	note	BUSCO:EOG09262XMN
FUN_006549-T1	note	BUSCO:EOG09262XRU
FUN_006607-T1	note	BUSCO:EOG09262YAU
FUN_001591-T1	note	BUSCO:EOG09262YP5
FUN_006599-T1	note	BUSCO:EOG09262YQG
FUN_002424-T1	note	BUSCO:EOG09262Z0M
FUN_007135-T1	note	BUSCO:EOG09262Z14
FUN_000504-T1	note	BUSCO:EOG09262Z2S
FUN_006689-T1	note	BUSCO:EOG09262ZZ8
FUN_004666-T1	note	BUSCO:EOG0926300R
FUN_003120-T1	note	BUSCO:EOG0926307V
FUN_003867-T1	note	BUSCO:EOG092630MJ
FUN_007973-T1	note	BUSCO:EOG092630N3
FUN_008891-T1	note	BUSCO:EOG092630UB
FUN_008366-T1	note	BUSCO:EOG092630YS
FUN_000033-T1	note	BUSCO:EOG0926310O
FUN_010274-T1	note	BUSCO:EOG0926312D
FUN_000784-T1	note	BUSCO:EOG0926315C
FUN_003217-T1	note	BUSCO:EOG092631IR
FUN_007291-T1	note	BUSCO:EOG092631ML
FUN_002697-T1	note	BUSCO:EOG092631QQ
FUN_000309-T1	note	BUSCO:EOG092631UM
FUN_005791-T1	note	BUSCO:EOG09263274
FUN_001786-T1	note	BUSCO:EOG092632FC
FUN_001179-T1	note	BUSCO:EOG092632TF
FUN_005696-T1	note	BUSCO:EOG092632WW
FUN_009818-T1	note	BUSCO:EOG092633QB
FUN_001371-T1	note	BUSCO:EOG092633US
FUN_007904-T1	note	BUSCO:EOG0926347K
FUN_007126-T1	note	BUSCO:EOG0926347W
FUN_005690-T1	note	BUSCO:EOG09263483
FUN_009262-T1	note	BUSCO:EOG092634B1
FUN_010864-T1	note	BUSCO:EOG092634B5
FUN_005220-T1	note	BUSCO:EOG092634G9
FUN_008112-T1	note	BUSCO:EOG092634M1
FUN_002728-T1	note	BUSCO:EOG092634MM
FUN_006634-T1	note	BUSCO:EOG092634ZL
FUN_011706-T1	note	BUSCO:EOG0926354S
FUN_010897-T1	note	BUSCO:EOG092635DF
FUN_005796-T1	note	BUSCO:EOG092635SS
FUN_001250-T1	note	BUSCO:EOG092635ST
FUN_009958-T1	note	BUSCO:EOG092635YY
FUN_009312-T1	note	BUSCO:EOG09263690
FUN_011028-T1	note	BUSCO:EOG0926369X
FUN_011850-T1	note	BUSCO:EOG092636T6
FUN_008848-T1	note	BUSCO:EOG092636Y6
FUN_005059-T1	note	BUSCO:EOG09263720
FUN_001583-T1	note	BUSCO:EOG0926374A
FUN_002676-T1	note	BUSCO:EOG09263760
FUN_009380-T1	note	BUSCO:EOG09263817
FUN_006149-T1	note	BUSCO:EOG0926384F
FUN_008851-T1	note	BUSCO:EOG0926386D
FUN_007265-T1	note	BUSCO:EOG0926388H
FUN_011327-T1	note	BUSCO:EOG092638AP
FUN_004331-T1	note	BUSCO:EOG092638CT
FUN_008516-T1	note	BUSCO:EOG092638EN
FUN_006386-T1	note	BUSCO:EOG092638RC
FUN_007915-T1	note	BUSCO:EOG092638XA
FUN_008123-T1	note	BUSCO:EOG0926390Q
FUN_007422-T1	note	BUSCO:EOG092639H5
FUN_002528-T1	note	BUSCO:EOG09263A3Y
FUN_002040-T1	note	BUSCO:EOG09263A5D
FUN_003161-T1	note	BUSCO:EOG09263A64
FUN_002426-T1	note	BUSCO:EOG09263AZP
FUN_008890-T1	note	BUSCO:EOG09263B7X
FUN_008110-T1	note	BUSCO:EOG09263BDA
FUN_005251-T1	note	BUSCO:EOG09263BE5
FUN_007697-T1	note	BUSCO:EOG09263BG5
FUN_010817-T1	note	BUSCO:EOG09263BGW
FUN_007700-T1	note	BUSCO:EOG09263C1V
FUN_004682-T1	note	BUSCO:EOG09263C4C
FUN_008570-T1	note	BUSCO:EOG09263C55
FUN_001932-T1	note	BUSCO:EOG09263CAC
FUN_003857-T1	note	BUSCO:EOG09263CAH
FUN_003840-T1	note	BUSCO:EOG09263CG4
FUN_001659-T1	note	BUSCO:EOG09263CGP
FUN_004059-T1	note	BUSCO:EOG09263CLY
FUN_000657-T1	note	BUSCO:EOG09263CUQ
FUN_010268-T1	note	BUSCO:EOG09263CUU
FUN_007992-T1	note	BUSCO:EOG09263D2P
FUN_002750-T1	note	BUSCO:EOG09263DFA
FUN_003280-T1	note	BUSCO:EOG09263DQH
FUN_011657-T1	note	BUSCO:EOG09263E49
FUN_000767-T1	note	BUSCO:EOG09263E5F
FUN_004186-T1	note	BUSCO:EOG09263E87
FUN_001762-T1	note	BUSCO:EOG09263EBB
FUN_000734-T1	note	BUSCO:EOG09263EDC
FUN_010145-T1	note	BUSCO:EOG09263EQZ
FUN_007172-T1	note	BUSCO:EOG09263EVJ
FUN_002657-T1	note	BUSCO:EOG09263F11
FUN_005000-T1	note	BUSCO:EOG09263F3I
FUN_006713-T1	note	BUSCO:EOG09263FAK
FUN_002432-T1	note	BUSCO:EOG09263FGN
FUN_000318-T1	note	BUSCO:EOG09263FKC
FUN_005199-T1	note	BUSCO:EOG09263FR7
FUN_005656-T1	note	BUSCO:EOG09263FTE
FUN_001219-T1	note	BUSCO:EOG09263G3M
FUN_003896-T1	note	BUSCO:EOG09263G4R
FUN_007162-T1	note	BUSCO:EOG09263GIG
FUN_001480-T1	note	BUSCO:EOG09263GSR
FUN_002385-T1	note	BUSCO:EOG09263GUT
FUN_005955-T1	note	BUSCO:EOG09263H0Y
FUN_005271-T1	note	BUSCO:EOG09263H5H
FUN_007571-T1	note	BUSCO:EOG09263HD8
FUN_006825-T1	note	BUSCO:EOG09263HE6
FUN_011710-T1	note	BUSCO:EOG09263HED
FUN_002946-T1	note	BUSCO:EOG09263HK2
FUN_001075-T1	note	BUSCO:EOG09263HYJ
FUN_000096-T1	note	BUSCO:EOG09263I4U
FUN_009984-T1	note	BUSCO:EOG09263I7I
FUN_010787-T1	note	BUSCO:EOG09263IMF
FUN_005824-T1	note	BUSCO:EOG09263IQ5
FUN_008086-T1	note	BUSCO:EOG09263IT0
FUN_011717-T1	note	BUSCO:EOG09263J3H
FUN_001790-T1	note	BUSCO:EOG09263J6Z
FUN_002661-T1	note	BUSCO:EOG09263J7D
FUN_008499-T1	note	BUSCO:EOG09263JCT
FUN_009922-T1	note	BUSCO:EOG09263JFQ
FUN_005216-T1	note	BUSCO:EOG09263JTO
FUN_000501-T1	note	BUSCO:EOG09263JW5
FUN_003805-T1	note	BUSCO:EOG09263JZO
FUN_007130-T1	note	BUSCO:EOG09263K05
FUN_003488-T1	note	BUSCO:EOG09263K45
FUN_008257-T1	note	BUSCO:EOG09263KB4
FUN_005131-T1	note	BUSCO:EOG09263KDI
FUN_010135-T1	note	BUSCO:EOG09263KEE
FUN_009835-T1	note	BUSCO:EOG09263KRO
FUN_003869-T1	note	BUSCO:EOG09263KZJ
FUN_000076-T1	note	BUSCO:EOG09263L00
FUN_006827-T1	note	BUSCO:EOG09263L52
FUN_007127-T1	note	BUSCO:EOG09263L7Y
FUN_000182-T1	note	BUSCO:EOG09263L9T
FUN_008178-T1	note	BUSCO:EOG09263LNF
FUN_004227-T1	note	BUSCO:EOG09263LP3
FUN_000274-T1	note	BUSCO:EOG09263LR1
FUN_003546-T1	note	BUSCO:EOG09263M8W
FUN_006157-T1	note	BUSCO:EOG09263MEM
FUN_002619-T1	note	BUSCO:EOG09263MGE
FUN_004609-T1	note	BUSCO:EOG09263MIB
FUN_003030-T1	note	BUSCO:EOG09263MNN
FUN_002181-T1	note	BUSCO:EOG09263NE7
FUN_001496-T1	note	BUSCO:EOG09263NXM
FUN_001184-T1	note	BUSCO:EOG09263OAE
FUN_005764-T1	note	BUSCO:EOG09263OCO
FUN_006377-T1	note	BUSCO:EOG09263OD3
FUN_008361-T1	note	BUSCO:EOG09263OQH
FUN_005242-T1	note	BUSCO:EOG09263OWL
FUN_008522-T1	note	BUSCO:EOG09263OZR
FUN_000143-T1	note	BUSCO:EOG09263P17
FUN_002618-T1	note	BUSCO:EOG09263POH
FUN_010772-T1	note	BUSCO:EOG09263PWF
FUN_009483-T1	note	BUSCO:EOG09263PXH
FUN_002240-T1	note	BUSCO:EOG09263Q7N
FUN_005701-T1	note	BUSCO:EOG09263Q8J
FUN_000941-T1	note	BUSCO:EOG09263QB7
FUN_002178-T1	note	BUSCO:EOG09263QH4
FUN_000887-T1	note	BUSCO:EOG09263QPR
FUN_000772-T1	note	BUSCO:EOG09263QUM
FUN_008009-T1	note	BUSCO:EOG09263R4M
FUN_008085-T1	note	BUSCO:EOG09263R62
FUN_011992-T1	note	BUSCO:EOG09263RDD
FUN_007462-T1	note	BUSCO:EOG09263RF8
FUN_010989-T1	note	BUSCO:EOG09263ROQ
FUN_003187-T1	note	BUSCO:EOG09263RVR
FUN_003958-T1	note	BUSCO:EOG09263RW3
FUN_009888-T1	note	BUSCO:EOG09263RY2
FUN_010008-T1	note	BUSCO:EOG09263S1E
FUN_003362-T1	note	BUSCO:EOG09263S2P
FUN_008263-T1	note	BUSCO:EOG09263SZM
FUN_001136-T1	note	BUSCO:EOG09263TQ5
FUN_003219-T1	note	BUSCO:EOG09263U08
FUN_011639-T1	note	BUSCO:EOG09263U71
FUN_011533-T1	note	BUSCO:EOG09263UAJ
FUN_000070-T1	note	BUSCO:EOG09263UCR
FUN_008053-T1	note	BUSCO:EOG09263ULA
FUN_003201-T1	note	BUSCO:EOG09263UN3
FUN_002652-T1	note	BUSCO:EOG09263UQF
FUN_003863-T1	note	BUSCO:EOG09263UWJ
FUN_009788-T1	note	BUSCO:EOG09263V60
FUN_009374-T1	note	BUSCO:EOG09263VOP
FUN_000152-T1	note	BUSCO:EOG09263W48
FUN_000937-T1	note	BUSCO:EOG09263WB5
FUN_005084-T1	note	BUSCO:EOG09263WLB
FUN_007211-T1	note	BUSCO:EOG09263WM5
FUN_001341-T1	note	BUSCO:EOG09263WSS
FUN_000420-T1	note	BUSCO:EOG09263WWI
FUN_010331-T1	note	BUSCO:EOG09263WZ2
FUN_008520-T1	note	BUSCO:EOG09263X0V
FUN_000097-T1	note	BUSCO:EOG09263X1F
FUN_002614-T1	note	BUSCO:EOG09263X22
FUN_010269-T1	note	BUSCO:EOG09263X4B
FUN_009979-T1	note	BUSCO:EOG09263XN3
FUN_001746-T1	note	BUSCO:EOG09263XVS
FUN_001737-T1	note	BUSCO:EOG09263XZN
FUN_003134-T1	note	BUSCO:EOG09263Y3L
FUN_007347-T1	note	BUSCO:EOG09263YBT
FUN_001215-T1	note	BUSCO:EOG09263YFH
FUN_008807-T1	note	BUSCO:EOG09263YFX
FUN_004061-T1	note	BUSCO:EOG09263YUI
FUN_001498-T1	note	BUSCO:EOG09263Z41
FUN_001965-T1	note	BUSCO:EOG09263Z8I
FUN_003083-T1	note	BUSCO:EOG09263ZBF
FUN_009842-T1	note	BUSCO:EOG09263ZBJ
FUN_006762-T1	note	BUSCO:EOG09263ZSC
FUN_001471-T1	note	BUSCO:EOG09263ZW6
FUN_001107-T1	note	BUSCO:EOG0926400M
FUN_011124-T1	note	BUSCO:EOG0926407T
FUN_011571-T1	note	BUSCO:EOG092640BS
FUN_011582-T1	note	BUSCO:EOG092640ET
FUN_006680-T1	note	BUSCO:EOG092640IZ
FUN_000848-T1	note	BUSCO:EOG092640PR
FUN_006840-T1	note	BUSCO:EOG092640WA
FUN_002345-T1	note	BUSCO:EOG092640ZF
FUN_011988-T1	note	BUSCO:EOG0926419M
FUN_003564-T1	note	BUSCO:EOG092641A6
FUN_006858-T1	note	BUSCO:EOG092641G3
FUN_004985-T1	note	BUSCO:EOG092641K1
FUN_004057-T1	note	BUSCO:EOG092641M3
FUN_008568-T1	note	BUSCO:EOG092641UM
FUN_005319-T1	note	BUSCO:EOG0926420U
FUN_001534-T1	note	BUSCO:EOG0926423H
FUN_006597-T1	note	BUSCO:EOG0926425H
FUN_002149-T1	note	BUSCO:EOG09264272
FUN_002355-T1	note	BUSCO:EOG092642CB
FUN_001857-T1	note	BUSCO:EOG092642I5
FUN_001642-T1	note	BUSCO:EOG092642UD
FUN_000106-T1	note	BUSCO:EOG0926431P
FUN_011059-T1	note	BUSCO:EOG09264331
FUN_005695-T1	note	BUSCO:EOG0926436T
FUN_000201-T1	note	BUSCO:EOG09264398
FUN_000915-T1	note	BUSCO:EOG092643IE
FUN_006385-T1	note	BUSCO:EOG092643JW
FUN_010797-T1	note	BUSCO:EOG092643NE
FUN_006835-T1	note	BUSCO:EOG092643QM
FUN_007476-T1	note	BUSCO:EOG092643QW
FUN_003775-T1	note	BUSCO:EOG092643S6
FUN_009797-T1	note	BUSCO:EOG092643VB
FUN_001524-T1	note	BUSCO:EOG092643Y5
FUN_003611-T1	note	BUSCO:EOG09264441
FUN_001295-T1	note	BUSCO:EOG0926448Q
FUN_007910-T1	note	BUSCO:EOG092644DY
FUN_010145-T1	note	BUSCO:EOG092644K0
FUN_008534-T1	note	BUSCO:EOG092644N1
FUN_005780-T1	note	BUSCO:EOG092644O2
FUN_011258-T1	note	BUSCO:EOG092644TW
FUN_003011-T1	note	BUSCO:EOG092644WX
FUN_002987-T1	note	BUSCO:EOG092644Z6
FUN_003213-T1	note	BUSCO:EOG092644ZU
FUN_001781-T1	note	BUSCO:EOG0926457R
FUN_009355-T1	note	BUSCO:EOG0926458I
FUN_000682-T1	note	BUSCO:EOG092645G0
FUN_000428-T1	note	BUSCO:EOG092645L9
FUN_002719-T1	note	BUSCO:EOG092645LS
FUN_009318-T1	note	BUSCO:EOG092645MK
FUN_001935-T1	note	BUSCO:EOG092645OU
FUN_007911-T1	note	BUSCO:EOG092645QN
FUN_006536-T1	note	BUSCO:EOG092645TJ
FUN_009626-T1	note	BUSCO:EOG092645U1
FUN_002154-T1	note	BUSCO:EOG092646C6
FUN_009804-T1	note	BUSCO:EOG092646CB
FUN_007784-T1	note	BUSCO:EOG092646EZ
FUN_011177-T1	note	BUSCO:EOG092646PE
FUN_000998-T1	note	BUSCO:EOG092646VF
FUN_000939-T1	note	BUSCO:EOG092646WF
FUN_000470-T1	note	BUSCO:EOG09264719
FUN_001953-T1	note	BUSCO:EOG0926477X
FUN_005121-T1	note	BUSCO:EOG092647CM
FUN_005785-T1	note	BUSCO:EOG092647L7
FUN_002731-T1	note	BUSCO:EOG09264829
FUN_003315-T1	note	BUSCO:EOG0926484N
FUN_003472-T1	note	BUSCO:EOG09264873
FUN_002042-T1	note	BUSCO:EOG09264881
FUN_009330-T1	note	BUSCO:EOG0926489S
FUN_003214-T1	note	BUSCO:EOG092648K5
FUN_000560-T1	note	BUSCO:EOG092648LP
FUN_001004-T1	note	BUSCO:EOG092648O6
FUN_009971-T1	note	BUSCO:EOG092648U2
FUN_008527-T1	note	BUSCO:EOG092648VW
FUN_009518-T1	note	BUSCO:EOG092648XW
FUN_002431-T1	note	BUSCO:EOG09264903
FUN_011899-T1	note	BUSCO:EOG09264904
FUN_002994-T1	note	BUSCO:EOG0926499W
FUN_009614-T1	note	BUSCO:EOG092649QJ
FUN_000471-T1	note	BUSCO:EOG092649VA
FUN_010406-T1	note	BUSCO:EOG092649VG
FUN_002892-T1	note	BUSCO:EOG092649XV
FUN_001860-T1	note	BUSCO:EOG09264A2D
FUN_003753-T1	note	BUSCO:EOG09264A8D
FUN_008496-T1	note	BUSCO:EOG09264ABT
FUN_007939-T1	note	BUSCO:EOG09264AWW
FUN_003852-T1	note	BUSCO:EOG09264B2P
FUN_011308-T1	note	BUSCO:EOG09264B2X
FUN_002754-T1	note	BUSCO:EOG09264B3O
FUN_006174-T1	note	BUSCO:EOG09264B74
FUN_000110-T1	note	BUSCO:EOG09264BIX
FUN_008587-T1	note	BUSCO:EOG09264BJC
FUN_000157-T1	note	BUSCO:EOG09264BOA
FUN_007341-T1	note	BUSCO:EOG09264BWL
FUN_011874-T1	note	BUSCO:EOG09264C3N
FUN_000609-T1	note	BUSCO:EOG09264C3V
FUN_002886-T1	note	BUSCO:EOG09264CA0
FUN_008072-T1	note	BUSCO:EOG09264CH7
FUN_011872-T1	note	BUSCO:EOG09264CND
FUN_006745-T1	note	BUSCO:EOG09264COX
FUN_005124-T1	note	BUSCO:EOG09264CP8
FUN_006724-T1	note	BUSCO:EOG09264CST
FUN_005935-T1	note	BUSCO:EOG09264D7Y
FUN_005275-T1	note	BUSCO:EOG09264DIM
FUN_011526-T1	note	BUSCO:EOG09264DJ8
FUN_000670-T1	note	BUSCO:EOG09264DMU
FUN_003771-T1	note	BUSCO:EOG09264DOU
FUN_001428-T1	note	BUSCO:EOG09264DT4
FUN_005310-T1	note	BUSCO:EOG09264DY4
FUN_002678-T1	note	BUSCO:EOG09264DYD
FUN_002989-T1	note	BUSCO:EOG09264E5J
FUN_000132-T1	note	BUSCO:EOG09264E6Z
FUN_001023-T1	note	BUSCO:EOG09264EGS
FUN_003508-T1	note	BUSCO:EOG09264ENO
FUN_009535-T1	note	BUSCO:EOG09264F1U
FUN_007298-T1	note	BUSCO:EOG09264F60
FUN_003208-T1	note	BUSCO:EOG09264FOM
FUN_010034-T1	note	BUSCO:EOG09264FVQ
FUN_000871-T1	note	BUSCO:EOG09264FWI
FUN_011903-T1	note	BUSCO:EOG09264FXB
FUN_010037-T1	note	BUSCO:EOG09264FYY
FUN_000221-T1	note	BUSCO:EOG09264G04
FUN_006548-T1	note	BUSCO:EOG09264G0H
FUN_011260-T1	note	BUSCO:EOG09264G1F
FUN_001180-T1	note	BUSCO:EOG09264G1I
FUN_000478-T1	note	BUSCO:EOG09264G7L
FUN_006544-T1	note	BUSCO:EOG09264GMT
FUN_006974-T1	note	BUSCO:EOG09264GQZ
FUN_004623-T1	note	BUSCO:EOG09264HN5
FUN_011900-T1	note	BUSCO:EOG09264HOY
FUN_001992-T1	note	BUSCO:EOG09264HTG
FUN_001303-T1	note	BUSCO:EOG09264HU0
FUN_003860-T1	note	BUSCO:EOG09264HX6
FUN_000528-T1	note	BUSCO:EOG09264I14
FUN_011053-T1	note	BUSCO:EOG09264I6B
FUN_007877-T1	note	BUSCO:EOG09264I9J
FUN_008365-T1	note	BUSCO:EOG09264IDN
FUN_003618-T1	note	BUSCO:EOG09264IG5
FUN_011322-T1	note	BUSCO:EOG09264IIZ
FUN_009994-T1	note	BUSCO:EOG09264IKZ
FUN_003402-T1	note	BUSCO:EOG09264IOS
FUN_007254-T1	note	BUSCO:EOG09264IPL
FUN_004024-T1	note	BUSCO:EOG09264IQ7
FUN_001535-T1	note	BUSCO:EOG09264IV9
FUN_001034-T1	note	BUSCO:EOG09264J8E
FUN_008569-T1	note	BUSCO:EOG09264JHE
FUN_008573-T1	note	BUSCO:EOG09264JK1
FUN_000920-T1	note	BUSCO:EOG09264JQ1
FUN_006562-T1	note	BUSCO:EOG09264JW6
FUN_001296-T1	note	BUSCO:EOG09264K2W
FUN_005263-T1	note	BUSCO:EOG09264KDO
FUN_005821-T1	note	BUSCO:EOG09264KIV
FUN_004708-T1	note	BUSCO:EOG09264KK7
FUN_002546-T1	note	BUSCO:EOG09264KO7
FUN_011619-T1	note	BUSCO:EOG09264KSI
FUN_010769-T1	note	BUSCO:EOG09264KTU
FUN_011636-T1	note	BUSCO:EOG09264L06
FUN_005229-T1	note	BUSCO:EOG09264L0C
FUN_003627-T1	note	BUSCO:EOG09264L3W
FUN_009783-T1	note	BUSCO:EOG09264L6D
FUN_001082-T1	note	BUSCO:EOG09264LBC
FUN_011415-T1	note	BUSCO:EOG09264LC7
FUN_001451-T1	note	BUSCO:EOG09264LH2
FUN_004690-T1	note	BUSCO:EOG09264LJU
FUN_003127-T1	note	BUSCO:EOG09264LKR
FUN_002717-T1	note	BUSCO:EOG09264MGU
FUN_003903-T1	note	BUSCO:EOG09264MIL
FUN_008036-T1	note	BUSCO:EOG09264MN3
FUN_007975-T1	note	BUSCO:EOG09264MZ1
FUN_000134-T1	note	BUSCO:EOG09264NC7
FUN_000972-T1	note	BUSCO:EOG09264NDD
FUN_011148-T1	note	BUSCO:EOG09264NEF
FUN_000701-T1	note	BUSCO:EOG09264NJ1
FUN_001587-T1	note	BUSCO:EOG09264NNY
FUN_000607-T1	note	BUSCO:EOG09264O2D
FUN_001158-T1	note	BUSCO:EOG09264O6J
FUN_007344-T1	note	BUSCO:EOG09264O9F
FUN_008556-T1	note	BUSCO:EOG09264OAU
FUN_003070-T1	note	BUSCO:EOG09264OBA
FUN_010032-T1	note	BUSCO:EOG09264OBO
FUN_008611-T1	note	BUSCO:EOG09264OM7
FUN_011958-T1	note	BUSCO:EOG09264OML
FUN_011682-T1	note	BUSCO:EOG09264OQ8
FUN_008702-T1	note	BUSCO:EOG09264OXC
FUN_001777-T1	note	BUSCO:EOG09264OYZ
FUN_005325-T1	note	BUSCO:EOG09264P3R
FUN_009697-T1	note	BUSCO:EOG09264P4J
FUN_003371-T1	note	BUSCO:EOG09264P74
FUN_009514-T1	note	BUSCO:EOG09264PD5
FUN_008352-T1	note	BUSCO:EOG09264PDD
FUN_004050-T1	note	BUSCO:EOG09264PE5
FUN_009305-T1	note	BUSCO:EOG09264PI4
FUN_007331-T1	note	BUSCO:EOG09264PK5
FUN_003813-T1	note	BUSCO:EOG09264PMA
FUN_003899-T1	note	BUSCO:EOG09264QRY
FUN_011851-T1	note	BUSCO:EOG09264R0D
FUN_002000-T1	note	BUSCO:EOG09264R1U
FUN_011015-T1	note	BUSCO:EOG09264R4M
FUN_009516-T1	note	BUSCO:EOG09264RBX
FUN_011712-T1	note	BUSCO:EOG09264RIE
FUN_002532-T1	note	BUSCO:EOG09264RJ7
FUN_009119-T1	note	BUSCO:EOG09264RQY
FUN_000481-T1	note	BUSCO:EOG09264RR2
FUN_001715-T1	note	BUSCO:EOG09264RW6
FUN_011436-T1	note	BUSCO:EOG09264S3E
FUN_003523-T1	note	BUSCO:EOG09264S4C
FUN_001272-T1	note	BUSCO:EOG09264SET
FUN_004247-T1	note	BUSCO:EOG09264SQJ
FUN_000894-T1	note	BUSCO:EOG09264SSI
FUN_001592-T1	note	BUSCO:EOG09264SUZ
FUN_003346-T1	note	BUSCO:EOG09264SUZ
FUN_001943-T1	note	BUSCO:EOG09264T0J
FUN_001310-T1	note	BUSCO:EOG09264T1U
FUN_008362-T1	note	BUSCO:EOG09264T3S
FUN_000656-T1	note	BUSCO:EOG09264T8I
FUN_002395-T1	note	BUSCO:EOG09264THP
FUN_001409-T1	note	BUSCO:EOG09264TJN
FUN_001721-T1	note	BUSCO:EOG09264TQ5
FUN_009175-T1	note	BUSCO:EOG09264U78
FUN_009886-T1	note	BUSCO:EOG09264U81
FUN_005671-T1	note	BUSCO:EOG09264UD3
FUN_000486-T1	note	BUSCO:EOG09264UJF
FUN_009530-T1	note	BUSCO:EOG09264UKL
FUN_008095-T1	note	BUSCO:EOG09264USX
FUN_002634-T1	note	BUSCO:EOG09264UVA
FUN_004034-T1	note	BUSCO:EOG09264V2U
FUN_009309-T1	note	BUSCO:EOG09264V30
FUN_005789-T1	note	BUSCO:EOG09264V3H
FUN_005254-T1	note	BUSCO:EOG09264V51
FUN_001344-T1	note	BUSCO:EOG09264VC6
FUN_001526-T1	note	BUSCO:EOG09264VRO
FUN_003938-T1	note	BUSCO:EOG09264VZ7
FUN_005112-T1	note	BUSCO:EOG09264W1U
FUN_011261-T1	note	BUSCO:EOG09264W46
FUN_007239-T1	note	BUSCO:EOG09264W71
FUN_001686-T1	note	BUSCO:EOG09264W7W
FUN_000177-T1	note	BUSCO:EOG09264WF4
FUN_002422-T1	note	BUSCO:EOG09264X31
FUN_006836-T1	note	BUSCO:EOG09264X41
FUN_003136-T1	note	BUSCO:EOG09264X8J
FUN_007237-T1	note	BUSCO:EOG09264X9R
FUN_003097-T1	note	BUSCO:EOG09264XF3
FUN_009164-T1	note	BUSCO:EOG09264XJC
FUN_006532-T1	note	BUSCO:EOG09264XKX
FUN_005032-T1	note	BUSCO:EOG09264XLN
FUN_003192-T1	note	BUSCO:EOG09264XM2
FUN_008513-T1	note	BUSCO:EOG09264XOC
FUN_000284-T1	note	BUSCO:EOG09264XOZ
FUN_008050-T1	note	BUSCO:EOG09264XPY
FUN_001938-T1	note	BUSCO:EOG09264XT5
FUN_001942-T1	note	BUSCO:EOG09264XTW
FUN_008074-T1	note	BUSCO:EOG09264XUV
FUN_008939-T1	note	BUSCO:EOG09264XVU
FUN_010132-T1	note	BUSCO:EOG09264XVU
FUN_012013-T1	note	BUSCO:EOG09264XYD
FUN_005033-T1	note	BUSCO:EOG09264Y0W
FUN_001108-T1	note	BUSCO:EOG09264YEG
FUN_008049-T1	note	BUSCO:EOG09264YHS
FUN_003635-T1	note	BUSCO:EOG09264YKY
FUN_004369-T1	note	BUSCO:EOG09264YNR
FUN_005661-T1	note	BUSCO:EOG09264Z1B
FUN_009944-T1	note	BUSCO:EOG09264Z3D
FUN_002116-T1	note	BUSCO:EOG09264ZDJ
FUN_001562-T1	note	BUSCO:EOG09264ZDZ
FUN_003095-T1	note	BUSCO:EOG09264ZI5
FUN_011092-T1	note	BUSCO:EOG09264ZQC
FUN_001084-T1	note	BUSCO:EOG09264ZWF
FUN_000509-T1	note	BUSCO:EOG09264ZXA
FUN_007289-T1	note	BUSCO:EOG09265040
FUN_005277-T1	note	BUSCO:EOG0926505R
FUN_003256-T1	note	BUSCO:EOG0926506U
FUN_009687-T1	note	BUSCO:EOG0926506Z
FUN_007535-T1	note	BUSCO:EOG092650I8
FUN_008846-T1	note	BUSCO:EOG092650VI
FUN_011529-T1	note	BUSCO:EOG0926510L
FUN_010139-T1	note	BUSCO:EOG0926514P
FUN_007857-T1	note	BUSCO:EOG092651BA
FUN_000373-T1	note	BUSCO:EOG092651FJ
FUN_008824-T1	note	BUSCO:EOG092651HW
FUN_008707-T1	note	BUSCO:EOG092651K1
FUN_008490-T1	note	BUSCO:EOG092651LN
FUN_012025-T1	note	BUSCO:EOG092651OF
FUN_001318-T1	note	BUSCO:EOG0926522L
FUN_001073-T1	note	BUSCO:EOG092652KR
FUN_003099-T1	note	BUSCO:EOG092652NQ
FUN_004236-T1	note	BUSCO:EOG092652TN
FUN_009174-T1	note	BUSCO:EOG092652Y6
FUN_006975-T1	note	BUSCO:EOG092652YI
FUN_011638-T1	note	BUSCO:EOG092652ZZ
FUN_009973-T1	note	BUSCO:EOG09265313
FUN_002616-T1	note	BUSCO:EOG0926534P
FUN_009098-T1	note	BUSCO:EOG0926539T
FUN_004687-T1	note	BUSCO:EOG092653KS
FUN_001426-T1	note	BUSCO:EOG092653LT
FUN_000849-T1	note	BUSCO:EOG092653NM
FUN_001305-T1	note	BUSCO:EOG092653O3
FUN_009194-T1	note	BUSCO:EOG092653SU
FUN_007306-T1	note	BUSCO:EOG092653VU
FUN_001748-T1	note	BUSCO:EOG092653YS
FUN_006584-T1	note	BUSCO:EOG092654KW
FUN_001959-T1	note	BUSCO:EOG092654LJ
FUN_009306-T1	note	BUSCO:EOG092654O3
FUN_009948-T1	note	BUSCO:EOG092654QZ
FUN_010328-T1	note	BUSCO:EOG092654RM
FUN_001308-T1	note	BUSCO:EOG092654VM
FUN_011615-T1	note	BUSCO:EOG092654XA
FUN_009315-T1	note	BUSCO:EOG09265552
FUN_003878-T1	note	BUSCO:EOG09265591
FUN_000034-T1	note	BUSCO:EOG092655IF
FUN_004259-T1	note	BUSCO:EOG092655L0
FUN_007140-T1	note	BUSCO:EOG092655M5
FUN_000332-T1	note	BUSCO:EOG092655SO
FUN_008106-T1	note	BUSCO:EOG092656CM
FUN_005239-T1	note	BUSCO:EOG092656IY
FUN_011259-T1	note	BUSCO:EOG092656JA
FUN_002694-T1	note	BUSCO:EOG092656RK
FUN_006756-T1	note	BUSCO:EOG0926577T
FUN_005007-T1	note	BUSCO:EOG0926578E
FUN_007139-T1	note	BUSCO:EOG092657UN
FUN_010773-T1	note	BUSCO:EOG092657YR
FUN_003096-T1	note	BUSCO:EOG09265822
FUN_000830-T1	note	BUSCO:EOG0926587S
FUN_005820-T1	note	BUSCO:EOG092658CI
FUN_011169-T1	note	BUSCO:EOG092658NW
FUN_000037-T1	note	BUSCO:EOG092658QH
FUN_004027-T1	note	BUSCO:EOG092658SK
FUN_003124-T1	note	BUSCO:EOG092658WS
FUN_009993-T1	note	BUSCO:EOG092658WY
FUN_003006-T1	note	BUSCO:EOG092658X5
FUN_000216-T1	note	BUSCO:EOG092658ZO
FUN_001328-T1	note	BUSCO:EOG0926591L
FUN_005171-T1	note	BUSCO:EOG092659DX
FUN_012077-T1	note	BUSCO:EOG092659OC
FUN_004990-T1	note	BUSCO:EOG09265A08
FUN_000389-T1	note	BUSCO:EOG09265A4E
FUN_003200-T1	note	BUSCO:EOG09265AL8
FUN_011058-T1	note	BUSCO:EOG09265ANI
FUN_001391-T1	note	BUSCO:EOG09265B1X
FUN_011687-T1	note	BUSCO:EOG09265B4G
FUN_007138-T1	note	BUSCO:EOG09265BBJ
FUN_002015-T1	note	BUSCO:EOG09265BCT
FUN_011528-T1	note	BUSCO:EOG09265BE5
FUN_003841-T1	note	BUSCO:EOG09265BG5
FUN_011328-T1	note	BUSCO:EOG09265BJ3
FUN_009838-T1	note	BUSCO:EOG09265BTA
FUN_009078-T1	note	BUSCO:EOG09265BTC
FUN_009084-T1	note	BUSCO:EOG09265BWR
FUN_006725-T1	note	BUSCO:EOG09265C25
FUN_010816-T1	note	BUSCO:EOG09265CCT
FUN_006818-T1	note	BUSCO:EOG09265CFP
FUN_011062-T1	note	BUSCO:EOG09265CN0
FUN_000970-T1	note	BUSCO:EOG09265CQO
FUN_004367-T1	note	BUSCO:EOG09265D7J
FUN_011837-T1	note	BUSCO:EOG09265DAV
FUN_000723-T1	note	BUSCO:EOG09265DDU
FUN_012093-T1	note	BUSCO:EOG09265DRM
FUN_010733-T1	note	BUSCO:EOG09265DVA
FUN_003737-T1	note	BUSCO:EOG09265E6R
FUN_004182-T1	note	BUSCO:EOG09265E8A
FUN_005655-T1	note	BUSCO:EOG09265EKJ
FUN_002436-T1	note	BUSCO:EOG09265EOF
FUN_000403-T1	note	BUSCO:EOG09265ER6
FUN_008077-T1	note	BUSCO:EOG09265F2Y
FUN_007261-T1	note	BUSCO:EOG09265FCK
FUN_005172-T1	note	BUSCO:EOG09265FGA
FUN_000485-T1	note	BUSCO:EOG09265FI4
FUN_004069-T1	note	BUSCO:EOG09265FL1
FUN_008575-T1	note	BUSCO:EOG09265FTN
FUN_003199-T1	note	BUSCO:EOG09265FTY
FUN_000404-T1	note	BUSCO:EOG09265G5C
FUN_005326-T1	note	BUSCO:EOG09265G5K
FUN_005009-T1	note	BUSCO:EOG09265G9U
FUN_000219-T1	note	BUSCO:EOG09265GGX
FUN_004997-T1	note	BUSCO:EOG09265GSM
FUN_008061-T1	note	BUSCO:EOG09265GXF
FUN_009267-T1	note	BUSCO:EOG09265GYD
FUN_010873-T1	note	BUSCO:EOG09265GYK
FUN_009796-T1	note	BUSCO:EOG09265HEP
FUN_009307-T1	note	BUSCO:EOG09265HP0
FUN_007169-T1	note	BUSCO:EOG09265HPJ
FUN_003808-T1	note	BUSCO:EOG09265I60
FUN_009102-T1	note	BUSCO:EOG09265I72
FUN_009902-T1	note	BUSCO:EOG09265I7S
FUN_005815-T1	note	BUSCO:EOG09265IBC
FUN_009991-T1	note	BUSCO:EOG09265J36
FUN_007157-T1	note	BUSCO:EOG09265JNA
FUN_002604-T1	note	BUSCO:EOG09265JVH
FUN_008034-T1	note	BUSCO:EOG09265JX6
FUN_001290-T1	note	BUSCO:EOG09265K1R
FUN_007708-T1	note	BUSCO:EOG09265K4K
FUN_008620-T1	note	BUSCO:EOG09265K5D
FUN_003089-T1	note	BUSCO:EOG09265K60
FUN_009097-T1	note	BUSCO:EOG09265KF9
FUN_008042-T1	note	BUSCO:EOG09265KPR
FUN_003226-T1	note	BUSCO:EOG09265KQ4
FUN_004021-T1	note	BUSCO:EOG09265KSE
FUN_000171-T1	note	BUSCO:EOG09265L8N
FUN_000995-T1	note	BUSCO:EOG09265LEG
FUN_002354-T1	note	BUSCO:EOG09265LIB
FUN_003319-T1	note	BUSCO:EOG09265M8S
FUN_007134-T1	note	BUSCO:EOG09265M98
FUN_001864-T1	note	BUSCO:EOG09265MAN
FUN_001501-T1	note	BUSCO:EOG09265OQH
FUN_007178-T1	note	BUSCO:EOG09265PJ3
FUN_009329-T1	note	BUSCO:EOG09265PQX
FUN_009801-T1	note	BUSCO:EOG09265PUI
FUN_008621-T1	note	BUSCO:EOG09265PWR
FUN_005266-T1	note	BUSCO:EOG09265QTV
FUN_005219-T1	note	BUSCO:EOG09265RGI
FUN_009793-T1	note	BUSCO:EOG09265RGS
FUN_010548-T1	note	BUSCO:EOG09265SHL
