## Supplementary File 6 for "Genome sequence resources from three isolates of the apple canker pathogen *Neonectria ditissima* infecting forest trees"

FUN_000004-T1	note	CAZy:CE3
FUN_000013-T1	note	CAZy:AA7
FUN_000023-T1	note	CAZy:GH146
FUN_000081-T1	note	CAZy:GT17
FUN_000084-T1	note	CAZy:GH37
FUN_000100-T1	note	CAZy:GT57
FUN_000121-T1	note	CAZy:GH5
FUN_000165-T1	note	CAZy:GT22
FUN_000273-T1	note	CAZy:GH47
FUN_000305-T1	note	CAZy:GH37
FUN_000344-T1	note	CAZy:GH20
FUN_000356-T1	note	CAZy:GT2_Chitin_synth
FUN_000361-T1	note	CAZy:GH28
FUN_000457-T1	note	CAZy:GT35
FUN_000504-T1	note	CAZy:GT33
FUN_000517-T1	note	CAZy:GH76
FUN_000599-T1	note	CAZy:CE16
FUN_000604-T1	note	CAZy:GT4
FUN_000613-T1	note	CAZy:AA7
FUN_000625-T1	note	CAZy:AA9
FUN_000632-T1	note	CAZy:GH3
FUN_000669-T1	note	CAZy:GT64
FUN_000684-T1	note	CAZy:GT34
FUN_000714-T1	note	CAZy:GH43
FUN_000714-T1	note	CAZy:CBM91
FUN_000743-T1	note	CAZy:GT1
FUN_000780-T1	note	CAZy:GH13
FUN_000813-T1	note	CAZy:GH43
FUN_000814-T1	note	CAZy:PL26
FUN_000816-T1	note	CAZy:AA3
FUN_000872-T1	note	CAZy:GT2_Glyco_tranf_2
FUN_000876-T1	note	CAZy:AA4
FUN_000893-T1	note	CAZy:GH47
FUN_000930-T1	note	CAZy:GH3
FUN_000975-T1	note	CAZy:GH2
FUN_000988-T1	note	CAZy:GH76
FUN_001021-T1	note	CAZy:AA9
FUN_001029-T1	note	CAZy:GT50
FUN_001042-T1	note	CAZy:GH47
FUN_001083-T1	note	CAZy:GT22
FUN_001091-T1	note	CAZy:AA3
FUN_001115-T1	note	CAZy:GH16
FUN_001116-T1	note	CAZy:GT34
FUN_001138-T1	note	CAZy:GH16
FUN_001167-T1	note	CAZy:GH6
FUN_001183-T1	note	CAZy:GH38
FUN_001205-T1	note	CAZy:GT62
FUN_001263-T1	note	CAZy:GH43
FUN_001324-T1	note	CAZy:GT3
FUN_001375-T1	note	CAZy:AA7
FUN_001382-T1	note	CAZy:GH76
FUN_001404-T1	note	CAZy:AA11
FUN_001423-T1	note	CAZy:AA9
FUN_001430-T1	note	CAZy:PL4
FUN_001432-T1	note	CAZy:GH16
FUN_001454-T1	note	CAZy:GT21
FUN_001455-T1	note	CAZy:GH3
FUN_001459-T1	note	CAZy:GH11
FUN_001460-T1	note	CAZy:CE5
FUN_001516-T1	note	CAZy:GH3
FUN_001537-T1	note	CAZy:AA11
FUN_001619-T1	note	CAZy:GT32
FUN_001620-T1	note	CAZy:AA7
FUN_001629-T1	note	CAZy:GH43
FUN_001649-T1	note	CAZy:GT2_Chitin_synth
FUN_001650-T1	note	CAZy:GT2_Chitin_synth
FUN_001675-T1	note	CAZy:AA2
FUN_001696-T1	note	CAZy:GH13
FUN_001698-T1	note	CAZy:GT22
FUN_001807-T1	note	CAZy:GH7
FUN_001814-T1	note	CAZy:GH5
FUN_001828-T1	note	CAZy:GH3
FUN_001834-T1	note	CAZy:GH5
FUN_001862-T1	note	CAZy:GT15
FUN_001868-T1	note	CAZy:GH16
FUN_001994-T1	note	CAZy:GH125
FUN_002100-T1	note	CAZy:GT8
FUN_002103-T1	note	CAZy:GH81
FUN_002149-T1	note	CAZy:GT2_Glycos_transf
FUN_002161-T1	note	CAZy:CE4
FUN_002183-T1	note	CAZy:AA14
FUN_002190-T1	note	CAZy:GH1
FUN_002193-T1	note	CAZy:GH162
FUN_002198-T1	note	CAZy:GH105
FUN_002202-T1	note	CAZy:AA7
FUN_002215-T1	note	CAZy:GH31
FUN_002227-T1	note	CAZy:AA9
FUN_002231-T1	note	CAZy:GT2_Glyco_trans_2
FUN_002248-T1	note	CAZy:GH13
FUN_002262-T1	note	CAZy:GH3
FUN_002296-T1	note	CAZy:GT71
FUN_002298-T1	note	CAZy:PL1
FUN_002319-T1	note	CAZy:GH12
FUN_002326-T1	note	CAZy:CE5
FUN_002363-T1	note	CAZy:GT39
FUN_002403-T1	note	CAZy:GH43
FUN_002470-T1	note	CAZy:AA16
FUN_002498-T1	note	CAZy:GH16
FUN_002557-T1	note	CAZy:GH55
FUN_002560-T1	note	CAZy:AA1
FUN_002568-T1	note	CAZy:GH3
FUN_002598-T1	note	CAZy:GH1
FUN_002615-T1	note	CAZy:GH15
FUN_002615-T1	note	CAZy:CBM20
FUN_002643-T1	note	CAZy:GH47
FUN_002645-T1	note	CAZy:GH5
FUN_002806-T1	note	CAZy:GH105
FUN_002820-T1	note	CAZy:AA1
FUN_002822-T1	note	CAZy:AA3
FUN_002829-T1	note	CAZy:GH93
FUN_002845-T1	note	CAZy:AA7
FUN_002856-T1	note	CAZy:GH135
FUN_002873-T1	note	CAZy:GH3
FUN_002887-T1	note	CAZy:GH47
FUN_002961-T1	note	CAZy:GH47
FUN_002967-T1	note	CAZy:GT39
FUN_002968-T1	note	CAZy:GT69
FUN_002972-T1	note	CAZy:CE3
FUN_003004-T1	note	CAZy:GH7
FUN_003047-T1	note	CAZy:GH5
FUN_003106-T1	note	CAZy:GH18
FUN_003113-T1	note	CAZy:GH32
FUN_003114-T1	note	CAZy:GH15
FUN_003234-T1	note	CAZy:PL4
FUN_003241-T1	note	CAZy:CE3
FUN_003243-T1	note	CAZy:GH5
FUN_003244-T1	note	CAZy:AA7
FUN_003247-T1	note	CAZy:AA3
FUN_003393-T1	note	CAZy:GH16
FUN_003409-T1	note	CAZy:GH47
FUN_003439-T1	note	CAZy:GH17
FUN_003463-T1	note	CAZy:AA1
FUN_003484-T1	note	CAZy:GT32
FUN_003519-T1	note	CAZy:AA9
FUN_003580-T1	note	CAZy:PL3
FUN_003615-T1	note	CAZy:GH78
FUN_003615-T1	note	CAZy:CBM67
FUN_003621-T1	note	CAZy:GH154
FUN_003637-T1	note	CAZy:GH18
FUN_003646-T1	note	CAZy:GH3
FUN_003675-T1	note	CAZy:GH18
FUN_003701-T1	note	CAZy:AA7
FUN_003718-T1	note	CAZy:AA2
FUN_003767-T1	note	CAZy:GT76
FUN_003772-T1	note	CAZy:GH47
FUN_003844-T1	note	CAZy:AA9
FUN_003852-T1	note	CAZy:GT2_Glycos_transf
FUN_003895-T1	note	CAZy:GT22
FUN_003949-T1	note	CAZy:AA8
FUN_003971-T1	note	CAZy:CE4
FUN_003991-T1	note	CAZy:GT66
FUN_004078-T1	note	CAZy:AA1
FUN_004087-T1	note	CAZy:AA4
FUN_004094-T1	note	CAZy:GH28
FUN_004101-T1	note	CAZy:GH109
FUN_004105-T1	note	CAZy:PL3
FUN_004113-T1	note	CAZy:GT32
FUN_004114-T1	note	CAZy:GH154
FUN_004132-T1	note	CAZy:GH31
FUN_004133-T1	note	CAZy:AA1
FUN_004142-T1	note	CAZy:GH28
FUN_004156-T1	note	CAZy:GH27
FUN_004168-T1	note	CAZy:PL1
FUN_004176-T1	note	CAZy:GH43
FUN_004176-T1	note	CAZy:CBM91
FUN_004185-T1	note	CAZy:GT90
FUN_004217-T1	note	CAZy:GH127
FUN_004239-T1	note	CAZy:GH114
FUN_004241-T1	note	CAZy:GH132
FUN_004283-T1	note	CAZy:GH128
FUN_004289-T1	note	CAZy:GH18
FUN_004318-T1	note	CAZy:GH72
FUN_004325-T1	note	CAZy:GH2
FUN_004339-T1	note	CAZy:GH2
FUN_004358-T1	note	CAZy:PL1
FUN_004363-T1	note	CAZy:GH105
FUN_004366-T1	note	CAZy:GH3
FUN_004372-T1	note	CAZy:GH16
FUN_004382-T1	note	CAZy:GH43
FUN_004382-T1	note	CAZy:CBM91
FUN_004385-T1	note	CAZy:AA7
FUN_004394-T1	note	CAZy:AA7
FUN_004408-T1	note	CAZy:GH2
FUN_004423-T1	note	CAZy:CE4
FUN_004428-T1	note	CAZy:GH18
FUN_004430-T1	note	CAZy:GH13
FUN_004433-T1	note	CAZy:AA7
FUN_004439-T1	note	CAZy:AA4
FUN_004445-T1	note	CAZy:PL3
FUN_004462-T1	note	CAZy:GT1
FUN_004485-T1	note	CAZy:GH43
FUN_004485-T1	note	CAZy:CBM91
FUN_004502-T1	note	CAZy:GH12
FUN_004503-T1	note	CAZy:GT2_Glyco_tranf_2
FUN_004515-T1	note	CAZy:GH31
FUN_004518-T1	note	CAZy:CE4
FUN_004533-T1	note	CAZy:GH43
FUN_004543-T1	note	CAZy:CE16
FUN_004554-T1	note	CAZy:GH5
FUN_004558-T1	note	CAZy:GH115
FUN_004585-T1	note	CAZy:PL1
FUN_004586-T1	note	CAZy:GH35
FUN_004632-T1	note	CAZy:GH133
FUN_004639-T1	note	CAZy:GH43
FUN_004666-T1	note	CAZy:GT59
FUN_004680-T1	note	CAZy:GH16
FUN_004686-T1	note	CAZy:GT15
FUN_004694-T1	note	CAZy:GT58
FUN_004697-T1	note	CAZy:GH5
FUN_004710-T1	note	CAZy:PL42
FUN_004721-T1	note	CAZy:GH3
FUN_004729-T1	note	CAZy:GH28
FUN_004732-T1	note	CAZy:GH95
FUN_004733-T1	note	CAZy:GH2
FUN_004735-T1	note	CAZy:GT32
FUN_004763-T1	note	CAZy:GH12
FUN_004794-T1	note	CAZy:GH16
FUN_004816-T1	note	CAZy:AA11
FUN_004846-T1	note	CAZy:GH28
FUN_004851-T1	note	CAZy:AA3
FUN_004881-T1	note	CAZy:GT8
FUN_004899-T1	note	CAZy:CE3
FUN_004917-T1	note	CAZy:AA3
FUN_004975-T1	note	CAZy:GT2_Chitin_synth
FUN_005017-T1	note	CAZy:GT8
FUN_005071-T1	note	CAZy:GH72
FUN_005125-T1	note	CAZy:AA1
FUN_005212-T1	note	CAZy:AA11
FUN_005280-T1	note	CAZy:GH5
FUN_005314-T1	note	CAZy:GT57
FUN_005333-T1	note	CAZy:AA2
FUN_005395-T1	note	CAZy:GH18
FUN_005396-T1	note	CAZy:GH76
FUN_005403-T1	note	CAZy:GT25
FUN_005404-T1	note	CAZy:AA11
FUN_005418-T1	note	CAZy:GH13
FUN_005419-T1	note	CAZy:AA13
FUN_005446-T1	note	CAZy:GH6
FUN_005459-T1	note	CAZy:AA3
FUN_005463-T1	note	CAZy:GH43
FUN_005464-T1	note	CAZy:GH5
FUN_005485-T1	note	CAZy:PL26
FUN_005487-T1	note	CAZy:GH109
FUN_005493-T1	note	CAZy:CE16
FUN_005494-T1	note	CAZy:GH16
FUN_005497-T1	note	CAZy:AA7
FUN_005517-T1	note	CAZy:AA7
FUN_005525-T1	note	CAZy:GH43
FUN_005545-T1	note	CAZy:AA9
FUN_005548-T1	note	CAZy:AA3
FUN_005552-T1	note	CAZy:AA7
FUN_005590-T1	note	CAZy:GH78
FUN_005592-T1	note	CAZy:GH78
FUN_005621-T1	note	CAZy:CE5
FUN_005626-T1	note	CAZy:GH18
FUN_005658-T1	note	CAZy:GH7
FUN_005664-T1	note	CAZy:GH16
FUN_005666-T1	note	CAZy:PL1
FUN_005681-T1	note	CAZy:CE4
FUN_005718-T1	note	CAZy:AA12
FUN_005749-T1	note	CAZy:GH16
FUN_005750-T1	note	CAZy:GH64
FUN_005850-T1	note	CAZy:GH5
FUN_005852-T1	note	CAZy:CE18
FUN_005854-T1	note	CAZy:GH28
FUN_005855-T1	note	CAZy:GH78
FUN_005855-T1	note	CAZy:CBM67
FUN_005858-T1	note	CAZy:GH2
FUN_005859-T1	note	CAZy:GT1
FUN_005882-T1	note	CAZy:CE16
FUN_005891-T1	note	CAZy:PL11
FUN_005932-T1	note	CAZy:PL9
FUN_005943-T1	note	CAZy:AA2
FUN_005951-T1	note	CAZy:GH78
FUN_005984-T1	note	CAZy:GH105
FUN_005987-T1	note	CAZy:PL1
FUN_006019-T1	note	CAZy:GH78
FUN_006045-T1	note	CAZy:CE3
FUN_006144-T1	note	CAZy:GH32
FUN_006153-T1	note	CAZy:GH109
FUN_006164-T1	note	CAZy:GT1
FUN_006204-T1	note	CAZy:AA1
FUN_006207-T1	note	CAZy:GH71
FUN_006227-T1	note	CAZy:GH33
FUN_006277-T1	note	CAZy:GH5
FUN_006284-T1	note	CAZy:GH20
FUN_006300-T1	note	CAZy:AA9
FUN_006305-T1	note	CAZy:PL1
FUN_006329-T1	note	CAZy:GH43
FUN_006340-T1	note	CAZy:AA7
FUN_006345-T1	note	CAZy:AA3
FUN_006350-T1	note	CAZy:GH131
FUN_006351-T1	note	CAZy:GT32
FUN_006399-T1	note	CAZy:GT1
FUN_006409-T1	note	CAZy:GT4
FUN_006411-T1	note	CAZy:GH135
FUN_006412-T1	note	CAZy:GH114
FUN_006413-T1	note	CAZy:CE18
FUN_006414-T1	note	CAZy:CBM63
FUN_006421-T1	note	CAZy:CE3
FUN_006427-T1	note	CAZy:GH16
FUN_006431-T1	note	CAZy:AA7
FUN_006455-T1	note	CAZy:CE8
FUN_006472-T1	note	CAZy:GH31
FUN_006476-T1	note	CAZy:AA3
FUN_006507-T1	note	CAZy:AA3
FUN_006507-T1	note	CAZy:AA8
FUN_006577-T1	note	CAZy:GH43
FUN_006586-T1	note	CAZy:GH18
FUN_006770-T1	note	CAZy:GH10
FUN_006827-T1	note	CAZy:GT4
FUN_006870-T1	note	CAZy:GH28
FUN_006887-T1	note	CAZy:AA3
FUN_006892-T1	note	CAZy:GT2_Glyco_tranf_2
FUN_006892-T1	note	CAZy:GT2_Glycos_transf
FUN_006897-T1	note	CAZy:GH146
FUN_006954-T1	note	CAZy:GH55
FUN_006959-T1	note	CAZy:AA3
FUN_007008-T1	note	CAZy:GH76
FUN_007059-T1	note	CAZy:AA3
FUN_007068-T1	note	CAZy:AA2
FUN_007079-T1	note	CAZy:PL3
FUN_007106-T1	note	CAZy:GT15
FUN_007238-T1	note	CAZy:GT62
FUN_007260-T1	note	CAZy:GT2_Chitin_synth
FUN_007292-T1	note	CAZy:GH16
FUN_007320-T1	note	CAZy:GH132
FUN_007379-T1	note	CAZy:AA3
FUN_007383-T1	note	CAZy:GH31
FUN_007432-T1	note	CAZy:GH109
FUN_007463-T1	note	CAZy:GH71
FUN_007482-T1	note	CAZy:GH16
FUN_007485-T1	note	CAZy:AA3
FUN_007525-T1	note	CAZy:GH5
FUN_007546-T1	note	CAZy:AA6
FUN_007555-T1	note	CAZy:GT90
FUN_007557-T1	note	CAZy:GH131
FUN_007558-T1	note	CAZy:GH43
FUN_007558-T1	note	CAZy:CBM91
FUN_007584-T1	note	CAZy:GH16
FUN_007585-T1	note	CAZy:GT2_Glyco_trans_2
FUN_007602-T1	note	CAZy:AA3
FUN_007624-T1	note	CAZy:GH2
FUN_007628-T1	note	CAZy:GT2_Chitin_synth
FUN_007649-T1	note	CAZy:GH24
FUN_007672-T1	note	CAZy:CE8
FUN_007706-T1	note	CAZy:GH10
FUN_007716-T1	note	CAZy:AA1
FUN_007740-T1	note	CAZy:GH2
FUN_007743-T1	note	CAZy:GH16
FUN_007759-T1	note	CAZy:GT20
FUN_007774-T1	note	CAZy:GH35
FUN_007794-T1	note	CAZy:PL4
FUN_007795-T1	note	CAZy:CE5
FUN_007810-T1	note	CAZy:GH75
FUN_007814-T1	note	CAZy:GT4
FUN_007830-T1	note	CAZy:GH128
FUN_007836-T1	note	CAZy:AA7
FUN_007946-T1	note	CAZy:AA7
FUN_007965-T1	note	CAZy:AA4
FUN_007965-T1	note	CAZy:AA7
FUN_008030-T1	note	CAZy:AA8
FUN_008136-T1	note	CAZy:GT15
FUN_008150-T1	note	CAZy:GH11
FUN_008202-T1	note	CAZy:AA7
FUN_008204-T1	note	CAZy:AA3
FUN_008205-T1	note	CAZy:AA3
FUN_008227-T1	note	CAZy:GH3
FUN_008228-T1	note	CAZy:GH31
FUN_008229-T1	note	CAZy:GH3
FUN_008230-T1	note	CAZy:CE9
FUN_008245-T1	note	CAZy:AA3
FUN_008288-T1	note	CAZy:PL3
FUN_008315-T1	note	CAZy:AA3
FUN_008338-T1	note	CAZy:GH31
FUN_008392-T1	note	CAZy:CBM63
FUN_008394-T1	note	CAZy:PL3
FUN_008402-T1	note	CAZy:GH78
FUN_008462-T1	note	CAZy:AA7
FUN_008482-T1	note	CAZy:GH12
FUN_008509-T1	note	CAZy:GH47
FUN_008518-T1	note	CAZy:GT8
FUN_008565-T1	note	CAZy:GT2_Chitin_synth
FUN_008586-T1	note	CAZy:GH64
FUN_008596-T1	note	CAZy:AA7
FUN_008601-T1	note	CAZy:GH3
FUN_008613-T1	note	CAZy:GH16
FUN_008618-T1	note	CAZy:GH45
FUN_008632-T1	note	CAZy:GT69
FUN_008638-T1	note	CAZy:CE8
FUN_008648-T1	note	CAZy:CE5
FUN_008667-T1	note	CAZy:GH12
FUN_008668-T1	note	CAZy:GH16
FUN_008694-T1	note	CAZy:GH71
FUN_008751-T1	note	CAZy:GH1
FUN_008761-T1	note	CAZy:GH5
FUN_008860-T1	note	CAZy:AA3
FUN_008864-T1	note	CAZy:AA7
FUN_008894-T1	note	CAZy:GH3
FUN_008918-T1	note	CAZy:CE4
FUN_008918-T1	note	CAZy:CBM18
FUN_008930-T1	note	CAZy:AA2
FUN_008944-T1	note	CAZy:AA7
FUN_008976-T1	note	CAZy:GH51
FUN_008977-T1	note	CAZy:GT20
FUN_009012-T1	note	CAZy:AA8
FUN_009048-T1	note	CAZy:AA4
FUN_009048-T1	note	CAZy:AA7
FUN_009055-T1	note	CAZy:GH47
FUN_009062-T1	note	CAZy:GH76
FUN_009100-T1	note	CAZy:GH152
FUN_009125-T1	note	CAZy:CE5
FUN_009131-T1	note	CAZy:AA7
FUN_009217-T1	note	CAZy:AA7
FUN_009234-T1	note	CAZy:GH54
FUN_009234-T1	note	CAZy:CBM42
FUN_009294-T1	note	CAZy:CE4
FUN_009313-T1	note	CAZy:CE1
FUN_009390-T1	note	CAZy:GH93
FUN_009407-T1	note	CAZy:CE3
FUN_009411-T1	note	CAZy:PL1
FUN_009415-T1	note	CAZy:CE16
FUN_009416-T1	note	CAZy:GT34
FUN_009421-T1	note	CAZy:GH43
FUN_009421-T1	note	CAZy:CBM91
FUN_009433-T1	note	CAZy:AA7
FUN_009459-T1	note	CAZy:GH3
FUN_009461-T1	note	CAZy:GH78
FUN_009461-T1	note	CAZy:CBM67
FUN_009465-T1	note	CAZy:GH49
FUN_009466-T1	note	CAZy:GH18
FUN_009473-T1	note	CAZy:CE4
FUN_009480-T1	note	CAZy:GH28
FUN_009569-T1	note	CAZy:GT2_Glyco_trans_2
FUN_009570-T1	note	CAZy:GH16
FUN_009571-T1	note	CAZy:AA5
FUN_009575-T1	note	CAZy:GH31
FUN_009584-T1	note	CAZy:GH12
FUN_009643-T1	note	CAZy:GH43
FUN_009643-T1	note	CAZy:GH32
FUN_009644-T1	note	CAZy:AA7
FUN_009655-T1	note	CAZy:GH47
FUN_009661-T1	note	CAZy:GH78
FUN_009661-T1	note	CAZy:CBM67
FUN_009663-T1	note	CAZy:PL3
FUN_009664-T1	note	CAZy:GH3
FUN_009703-T1	note	CAZy:GH18
FUN_009715-T1	note	CAZy:GH88
FUN_009716-T1	note	CAZy:GH154
FUN_009722-T1	note	CAZy:GH3
FUN_009725-T1	note	CAZy:GH28
FUN_009734-T1	note	CAZy:AA7
FUN_009737-T1	note	CAZy:GH16
FUN_009746-T1	note	CAZy:AA7
FUN_009750-T1	note	CAZy:GH18
FUN_009757-T1	note	CAZy:GH35
FUN_009761-T1	note	CAZy:PL1
FUN_009823-T1	note	CAZy:GH18
FUN_009859-T1	note	CAZy:AA7
FUN_009866-T1	note	CAZy:GH3
FUN_009876-T1	note	CAZy:GH5
FUN_009881-T1	note	CAZy:GH28
FUN_009883-T1	note	CAZy:GH78
FUN_009883-T1	note	CAZy:CBM67
FUN_009981-T1	note	CAZy:GT24
FUN_009988-T1	note	CAZy:GH17
FUN_009996-T1	note	CAZy:GT48
FUN_010039-T1	note	CAZy:GT2_Glyco_trans_2
FUN_010040-T1	note	CAZy:GH16
FUN_010073-T1	note	CAZy:CE5
FUN_010074-T1	note	CAZy:GH92
FUN_010075-T1	note	CAZy:GH3
FUN_010109-T1	note	CAZy:GT64
FUN_010117-T1	note	CAZy:GH13
FUN_010186-T1	note	CAZy:GH3
FUN_010263-T1	note	CAZy:AA2
FUN_010298-T1	note	CAZy:GH3
FUN_010303-T1	note	CAZy:PL4
FUN_010305-T1	note	CAZy:CE8
FUN_010335-T1	note	CAZy:GH88
FUN_010363-T1	note	CAZy:GH36
FUN_010383-T1	note	CAZy:GH28
FUN_010443-T1	note	CAZy:GH3
FUN_010447-T1	note	CAZy:GT4
FUN_010452-T1	note	CAZy:AA3
FUN_010469-T1	note	CAZy:AA1
FUN_010474-T1	note	CAZy:GH5
FUN_010476-T1	note	CAZy:GH51
FUN_010501-T1	note	CAZy:CE12
FUN_010509-T1	note	CAZy:GH55
FUN_010510-T1	note	CAZy:AA3
FUN_010510-T1	note	CAZy:AA8
FUN_010516-T1	note	CAZy:GH16
FUN_010532-T1	note	CAZy:GH72
FUN_010568-T1	note	CAZy:GH18
FUN_010583-T1	note	CAZy:GH17
FUN_010594-T1	note	CAZy:GH16
FUN_010615-T1	note	CAZy:CE5
FUN_010653-T1	note	CAZy:GH114
FUN_010659-T1	note	CAZy:GH32
FUN_010664-T1	note	CAZy:GH47
FUN_010682-T1	note	CAZy:GT20
FUN_010706-T1	note	CAZy:GT32
FUN_010720-T1	note	CAZy:GH2
FUN_010735-T1	note	CAZy:CE12
FUN_010846-T1	note	CAZy:CBM21
FUN_010868-T1	note	CAZy:GT8
FUN_010875-T1	note	CAZy:GH18
FUN_010901-T1	note	CAZy:GH51
FUN_010911-T1	note	CAZy:GH43
FUN_010937-T1	note	CAZy:GH43
FUN_010941-T1	note	CAZy:PL9
FUN_010966-T1	note	CAZy:GT71
FUN_010969-T1	note	CAZy:GT48
FUN_010986-T1	note	CAZy:GH114
FUN_011024-T1	note	CAZy:GT4
FUN_011040-T1	note	CAZy:GH1
FUN_011051-T1	note	CAZy:AA4
FUN_011076-T1	note	CAZy:AA9
FUN_011122-T1	note	CAZy:AA7
FUN_011175-T1	note	CAZy:GH125
FUN_011187-T1	note	CAZy:GT2_Glyco_tranf_2
FUN_011193-T1	note	CAZy:GH10
FUN_011200-T1	note	CAZy:AA7
FUN_011206-T1	note	CAZy:GH35
FUN_011242-T1	note	CAZy:AA7
FUN_011245-T1	note	CAZy:GH95
FUN_011297-T1	note	CAZy:CE8
FUN_011334-T1	note	CAZy:GH114
FUN_011336-T1	note	CAZy:GH2
FUN_011388-T1	note	CAZy:PL22
FUN_011396-T1	note	CAZy:GH3
FUN_011448-T1	note	CAZy:PL1
FUN_011461-T1	note	CAZy:GH53
FUN_011464-T1	note	CAZy:PL3
FUN_011500-T1	note	CAZy:GH93
FUN_011501-T1	note	CAZy:GH35
FUN_011516-T1	note	CAZy:PL1
FUN_011519-T1	note	CAZy:GH16
FUN_011540-T1	note	CAZy:PL3
FUN_011559-T1	note	CAZy:GH28
FUN_011561-T1	note	CAZy:AA3
FUN_011569-T1	note	CAZy:AA7
FUN_011572-T1	note	CAZy:GH76
FUN_011585-T1	note	CAZy:GH13
FUN_011663-T1	note	CAZy:GH16
FUN_011666-T1	note	CAZy:GH76
FUN_011668-T1	note	CAZy:GT109
FUN_011713-T1	note	CAZy:GT39
FUN_011744-T1	note	CAZy:GH74
FUN_011750-T1	note	CAZy:AA9
FUN_011758-T1	note	CAZy:GH31
FUN_011816-T1	note	CAZy:PL1
FUN_011817-T1	note	CAZy:GH75
FUN_011841-T1	note	CAZy:GH16
FUN_011877-T1	note	CAZy:GH5
FUN_011945-T1	note	CAZy:GH16
FUN_011953-T1	note	CAZy:GH18
FUN_011995-T1	note	CAZy:AA9
FUN_012005-T1	note	CAZy:AA1
FUN_012029-T1	note	CAZy:GH17
FUN_012035-T1	note	CAZy:PL4
FUN_012036-T1	note	CAZy:AA3
FUN_012096-T1	note	CAZy:PL1
